# RUNX2 inhibition disrupts a PAX3::FOXO1-RUNX2 feed-forward loop and dismantles oncogenic gene programs in fusion-positive rhabdomyosarcoma

**DOI:** 10.1101/2025.07.21.665972

**Authors:** Elizabeth A. Mendes, Aanandi Munshi, Archana Singh, Maisie D. Evans, Hsien-Chao Chou, Yong Yean Kim, Young Song, Ara Jo, Daniel Lee, Jaida Ciampi, Audrey Chambers, Samantha Weitzel, Michael Deel, Rex C. Bentley, Javed Khan, Darrell Green, Corinne M. Linardic

**Affiliations:** Division of Pediatric Hematology-Oncology, Department of Pediatrics, Duke University School of Medicine, Durham, NC, USA; Department of Pharmacology & Cancer Biology, Duke University School of Medicine, Durham, NC, USA; Norwich Medical School, University of East Anglia, Norwich Research Park, Norwich, United Kingdom; Amity Institute of Biotechnology, Amity Institute of Integrative Sciences and Health, Amity University Haryana, Gurugram, India; Oncogenomics Section, Genetics Branch, Center for Cancer Research, National Cancer Institute, NIH, Bethesda, MD, USA; Department of Biology, University of Evansville, Evansville, IN, USA; Department of Pathology, Duke University School of Medicine, Durham, NC, USA

**Author notes:** Target journal: Cancer Research (AACR). Corresponding author: Dr. Corinne M. Linardic, Division of Pediatric Hematology-Oncology, Department of Pediatrics, Duke University School of Medicine, Box 102382 DUMC, Durham, NC, 27710, USA.

**Keywords:** Rhabdomyosarcoma, RMS, PAX3::FOXO1, RUNX2, CADD522

## Abstract

Fusion-positive rhabdomyosarcoma is an aggressive pediatric cancer of skeletal muscle lineage, with a 5-year overall survival of <30% for high-risk disease, and <8% when metastatic. The *PAX3::FOXO1* fusion gene, resulting from *t*(2:13), is a signature driver of fusion-positive rhabdomyosarcoma, but similar to other transcription-factor based fusion genes in other cancers, not currently pharmacologically tractable. To identify novel druggable proteins in fusion-positive rhabdomyosarcoma tumor tissue and cell lines, we performed mRNA-seq of RMS patient tumors and utilizing the human FP-RMS cell lines Rh30 and Rh4, found that the RUNX2 transcription factor was the top druggable dependency. *In vitro* loss of function studies using genetic (RNAi) or pharmacologic (small molecule CADD522) inhibition showed that RUNX2 suppression inhibited FP-RMS cell growth, induced myogenic differentiation and apoptosis, and phenocopied PAX3::FOXO1 suppression. *In vivo* loss of function studies using conditional (dox-inducible) or pharmacologic (small molecule CADD522) blockade of tumor growth in a xenograft model system showed that RUNX2 suppression inhibited tumor growth. Mechanistically, we identify a PAX3::FOXO1 feed-forward loop whereby PAX3::FOXO1 binds a *RUNX2* enhancer to upregulate gene expression alongside MYOD1, while RUNX2 expression supports the expression of PAX3::FOXO1 at the mRNA and protein level.

**Significance:** RUNX2 inhibition reduces PAX3::FOXO1 expression and signaling, which impairs fusion-positive rhabdomyosarcoma oncogenic phenotypes. *In vivo* treatment with CADD522 decreased tumor growth and increased survival, indicating that RUNX2 is a promising therapeutic target.
