## Supplementary material for "RUNX2 inhibition disrupts a PAX3::FOXO1-RUNX2 feed-forward loop and dismantles oncogenic gene programs in fusion-positive rhabdomyosarcoma": Table S5C RMS dependencies Zhang et al

Table S1A. PAX3-FOXO1 targets identified by PRO-seq in Rh30.
Transcript	Gene
NM_005045	RELN		gene body up after PAX3-FOXO1 degreadation				33
NM_021073	BMP5		gene body down after PAX3-FOXO1 degreadation				248
NM_001059	TACR3
NM_004932	CDH6
NM_022569	NDST4
NM_152450	FAM81A
NM_201551	NELL1
NM_181719	TMCO4
NM_000620	NOS1
NM_003667	LGR5
NM_003764	STX11
NM_005233	EPHA3
NM_020911	PLXNA4
NM_001036	RYR3
NM_001160259	CNR1
NM_001098635	SEZ6
NM_006290	TNFAIP3
NM_004998	MYO1E
NM_020724	RNF150
NM_001165966	PITPNM3
NM_001430	EPAS1
NM_020251	ARRB1
NM_054012	ASS1
NM_000929	PLA2G5
NM_001029858	SLC35F1
NM_014618	BRINP1
NM_016206	VGLL3
NM_018948	ERRFI1
NM_000587	C7
NM_001191323	GREM1
NM_004304	ALK
NM_031935	HMCN1
NM_016734	PAX5
NM_052958	C8orf34
NM_015170	SULF1
NM_001256316	CHST9
NR_026825	RPSAP52
NM_005941	MMP16
NM_004455	EXTL1
NM_021156	TMX4
NM_021153	CDH19
NM_006237	POU4F1
NM_004532	MUC4
NM_001184870	FCRLA
NM_001040002	MEOX1
NM_080759	DACH1
NM_004440	EPHA7
NM_004439	EPHA5
NM_015568	PPP1R16B
NM_001206389	FGF8
NM_003221	TFAP2B
NM_022970	FGFR2
NM_020864	NYAP2
NM_207299	PLPPR1
NM_175861	TMTC1
NM_002048	GAS1
NM_000334	SCN4A
NM_001009909	LUZP2
NR_027121	SHROOM4
NM_021965	PGM5
NM_001042604	XRN1
NM_001163335	SYTL5
NM_006113	VAV3
NM_020340	ARFGEF3
NM_173814	PRTG
NM_001080520	DRGX
NM_001130918	TTLL6
NM_001015051	RUNX2
NM_001142523	IRAK3
NM_002228	JUN
NM_018099	FAR2
NM_001127603	NMRK1
NM_024940	DOCK5
NM_133432	TTN
NM_031442	TMEM47
NM_001946	DUSP6
NM_031455	CCDC3
NM_052900	CSMD3
NM_001143820	ETS1
NM_152440	C12orf66
NM_014790	JAKMIP2
NM_198465	NRK
NM_002737	PRKCA
NM_030775	WNT5B
NM_007038	ADAMTS5
NM_145807	NTN5
NM_001164619	GPC3
NM_005429	VEGFC
NM_006042	HS3ST3A1
NM_000466	PEX1
NM_006206	PDGFRA
NM_182734	PLCB1
NM_017563	IL17RD
NM_015207	OTUD3
NM_003802	MYH13
NM_000503	EYA1
NM_000055	BCHE
NM_020546	ADCY2
NM_012419	RGS17
NM_001199691	TLCD4-RWDD3
NM_014932	NLGN1
NM_178152	DCX
NM_199459	C10orf71
NM_024870	PREX2
NM_003483	HMGA2
NM_004226	STK17B
NR_038342	LOC100505875
NM_152447	LRFN5
NM_001256575	ENC1
NM_003896	ST3GAL5
NR_033988	FLJ41278
NM_032943	SYTL2
NM_001243746	FAM20A
NM_014900	COBLL1
NR_004401	STXBP1
NM_005795	CALCRL
NM_005019	PDE1A
NM_033440	CELA2A
NM_001115131	C6
NM_000899	KITLG
NM_001113411	FGGY
NM_001206572	SORCS1
NR_033925	LOC400550
NM_001243120	SKP2
NM_020351	COL8A1
NM_002942	ROBO2
NM_178548	TFAP2E
NM_002009	FGF7
NM_002214	ITGB8
NM_152565	ATP6V0D2
NM_001040450	FAM63B
NM_001173523	PCDH7
NM_004235	KLF4
NM_018557	LRP1B
NM_001127493	ANK2
NM_003382	VIPR2
NM_173833	SCARA5
NR_038445	LOC283585
NM_001035003	KCNIP4
NM_000236	LIPC
NM_005077	TLE1
NM_004438	EPHA4
NM_173505	ANKRD29
NM_024734	CLMN
NM_153748	KCNC2
NM_015177	DTX4
NM_020686	ABAT
NM_213589	RAPH1
NM_001034838	KCNIP1
NM_001813	CENPE
NM_201266	NRP2
NM_002252	KCNS3
NM_019018	OTULINL
NM_001742	CALCR
NM_002977	SCN9A
NM_001127898	CLCN5
NM_213645	WARS
NM_018413	CHST11
NM_024574	NDNF
NM_001145306	CDK6
NM_014988	LIMCH1
NM_181646	ZNF804B
NM_000514	GDNF
NM_012395	CDK14
NM_153377	LRIG3
NM_002207	ITGA9
NM_207034	EDN3
NM_021158	TRIB3
NM_024817	THSD4
NM_015641	TES
NM_014717	ZNF536
NM_001033723	ZNF704
NM_003979	GPRC5A
NM_015393	PARM1
NM_147182	KCNIP4
NM_005160	GRK3
NM_001145373	OTUD1
NM_001080397	SLC45A1
NM_032849	C13orf33
NM_021619	PRDM12
NM_001130037	ELMOD1
NM_001168301	KLHL13
NR_038980	LOC100506207
NM_021255	PELI2
NM_001039372	HEPACAM2
NM_016247	IMPG2
NM_001256438	CABLES1
NM_001003794	MGLL
NM_016262	TUBE1
NM_033647	HELB
NM_022475	HHIP
NM_015253	WSCD1
NM_005328	HAS2
NM_016518	PIPOX
NM_001025616	ARHGAP24
NM_001206480	ELMO1
NM_002478	MYOD1
NM_006558	KHDRBS3
NM_002538	OCLN
NM_020950	KIAA1614
NM_001101426	CRPPA-AS1
NM_001242804	LOC100505549
NM_004686	MTMR7
NM_004664	LIN7A
NM_001110	ADAM10
NM_013262	MYLIP
NM_138694	PKHD1
NM_212471	PRKAR1A
NM_001199741	GADD45A
NM_001206567	IFI16
NM_001673	ASNS
NR_003579	FRG1BP
NM_207015	NAALADL2
NM_004093	EFNB2
NM_198552	FAM89A
NM_016021	UBE2J1
NM_205548	FAM151B
NM_020806	GPHN
NM_001145026	PTPRQ
NM_002667	PLN
NM_006379	SEMA3C
NM_175634	RUNX1T1
NM_001753	CAV1
NM_001206747	CAV2
NM_198965	PTHLH
NM_015429	ABI3BP
NM_001076778	FAM107A
NM_020311	CXCR7
NM_006080	SEMA3A
NM_020762	SRGAP1
NM_024837	ATP8B4
NM_012464	TLL1
NM_198321	GALNT10
NM_025239	PDCD1LG2
NM_001146188	TOX3
NM_016134	CPQ
NM_147189	FAM110B
NM_001131010	SATB1
NM_021110	COL14A1
NM_001130081	PLD1
NM_033135	PDGFD
NM_005360	MAF
NR_034138	LOC100144602
NM_001858	COL19A1
NM_001244701	ZFP36L1
NM_003476	CSRP3
NM_003238	TGFB2
NM_020747	ZNF608
NM_002160	TNC
NM_000540	RYR1
NM_001080529	WIPF3
NM_145804	ABTB2
NM_001823	CKB
NR_038200	M1
NM_178463	C20orf166
NM_001166208	SYNPO
NM_005199	CHRNG
NM_001143773	FAM13C
NM_002479	MYOG
NM_001193286	SIRT2
NM_014723	SNPH
NM_001204459	TNFRSF19
NM_033326	SOX6
NM_144587	BTBD16
NM_000238	KCNH2
NM_003009	SELENOW
NM_001001430	TNNT2
NM_032023	RIN2
NM_014935	PLEKHA6
NM_002081	GPC1
NM_001409	MEGF6
NM_015430	PAMR1
NM_000674	ADORA1
NM_020689	SLC24A3
NM_001199662	PMF1-BGLAP
NR_033263	C20orf166-AS1
NM_001164673	DOK7
NM_172347	KCNG4
NM_021197	WFDC1
NM_000260	MYO7A
NM_003395	WNT9A
