## Supplementary material for "RUNX2 inhibition disrupts a PAX3::FOXO1-RUNX2 feed-forward loop and dismantles oncogenic gene programs in fusion-positive rhabdomyosarcoma": Table S6 QC mRNS RUNX2 KD

Patient_ID	Sample_ID	Total Purity Filtered Reads Sequenced	Mapped	Mapped Unique	Unique Rate of Mapped	Duplication Rate of Mapped	RRNA rate	Exonic Rate	Intronic Rate	Fragment Length Mean
RH30	RH30_sh4_RUNX2_48H_rep1_T_AACWLWVM5	24768306	23467221	19000423	0.80965805	0.19034202	0	0.890972	0.084562555	126
RH4	RH4_sh4_RUNX2_48H_rep2_T_AACWLWVM5	20052476	18512273	15138617	0.8177612	0.18223889	0	0.907974	0.06977145	127
RH30	RH30_sh4_RUNX2_0H_rep1_T_AACWLWVM5	21854088	20327917	16191939	0.7965371	0.20346296	0	0.90422803	0.07627353	133
RH30	RH30_sh4_RUNX2_24H_rep1_T_AACWLWVM5	23873908	22505941	18004858	0.8000047	0.19999534	0	0.897981	0.07420694	129
RH30	RH30_sh4_RUNX2_24H_rep2_T_AACWLWVM5	25474454	24084220	19580939	0.81301945	0.18698056	0	0.90024024	0.08062329	128
RH4	RH4_sh4_RUNX2_0H_rep1_T_AACWLWVM5	19856960	18333133	11968871	0.6528547	0.34714538	0	0.909805	0.0693174	104
RH4	RH4_sh4_RUNX2_24H_rep1_T_AACWLWVM5	16890956	15678132	12557219	0.8009385	0.19906153	0	0.90294486	0.070941165	122
RH30	RH30_shNT_RUNX2_24H_rep1_T_AACWLWVM5	23215758	21893429	17889801	0.81713104	0.18286894	0	0.8985997	0.077676915	131
RH4	RH4_shNT_RUNX2_0H_rep1_T_AACWLWVM5	19422986	18020258	14535003	0.8065924	0.19340761	0	0.90312654	0.07207927	126
RH30	RH30_shNT_RUNX2_0H_rep2_T_AACWLWVM5	22530406	20927486	16750308	0.8003975	0.19960247	0	0.9032334	0.06974006	130
RH4	RH4_sh4_RUNX2_0H_rep2_T_AACWLWVM5	22926842	21373007	17198147	0.8046667	0.19533329	0	0.89491487	0.07760185	124
RH30	RH30_shNT_RUNX2_48H_rep2_T_AACWLWVM5	21737108	20323530	16425743	0.8082131	0.19178692	0	0.9024141	0.07429561	128
RH4	RH4_shNT_RUNX2_0H_rep2_T_AACWLWVM5	17810208	16575010	13186318	0.79555416	0.20444585	0	0.8754867	0.08486764	119
RH30	RH30_shNT_RUNX2_0H_rep1_T_AACWLWVM5	21292612	19714845	15672021	0.79493505	0.20506498	0	0.90442204	0.072157964	132
RH4	RH4_shNT_RUNX2_24H_rep1_T_AACWLWVM5	23668790	22384995	17416319	0.7780354	0.22196457	0	0.8519067	0.07313653	124
RH30	RH30_sh4_RUNX2_0H_rep2_T_AACWLWVM5	27563496	25844821	20362482	0.78787476	0.21212526	0	0.8951716	0.07780507	132
RH30	RH30_shNT_RUNX2_48H_rep1_T_AACWLWVM5	23806046	21957114	17607907	0.8019227	0.19807735	0	0.89777744	0.08138287	130
RH30	RH30_sh4_RUNX2_48H_rep2_T_AACWLWVM5	22134616	20628122	16779342	0.8134207	0.18657927	0	0.8874508	0.08433225	128
RH4	RH4_shNT_RUNX2_24H_rep2_T_AACWLWVM5	21817452	20266403	15032470	0.7417433	0.2582566	0	0.86240166	0.08455866	112
RH4	RH4_shNT_RUNX2_48H_rep1_T_AACWLWVM5	23499548	21998914	17177233	0.7808218	0.21917814	0	0.82983094	0.07294269	126
RH4	RH4_sh4_RUNX2_48H_rep1_T_AACWLWVM5	18374846	16965684	14188079	0.836281	0.16371901	0	0.90709805	0.07224047	128
RH4	RH4_sh4_RUNX2_24H_rep2_T_AACWLWVM5	15750140	14534736	11114955	0.7647167	0.23528333	0	0.9105906	0.061253127	128
RH30	RH30_shNT_RUNX2_24H_rep2_T_AACWLWVM5	24009792	23403064	18977645	0.81090426	0.1890957	0	0.8982027	0.080583	131
RH4	RH4_shNT_RUNX2_48H_rep2_T_AACWLWVM5	25962150	24257582	18290250	0.7540014	0.24599864	0	0.81288236	0.07539725	125
