## Supplementary material for "RUNX2 inhibition disrupts a PAX3::FOXO1-RUNX2 feed-forward loop and dismantles oncogenic gene programs in fusion-positive rhabdomyosarcoma": Table S8. GSEA mRNA RUNX2 KD C6

NAME	RH30_sh4_0h_vs_RH30_shNT_0h	RH30_sh4_24h_vs_RH30_shNT_24h	RH30_sh4_48h_vs_RH30_shNT_48h	RH4_sh4_0h_vs_RH4_shNT_0h	RH4_sh4_24h_vs_RH4_shNT_24h	RH4_sh4_48h_vs_RH4_shNT_48h
GCNP_SHH_UP_LATE.V1_UP	-2.5244937	NA	-1.5861663	-2.217344	-1.5132747	-1.7110473
CSR_LATE_UP.V1_UP	-2.452689	NA	NA	-2.1547399	1.4673048	-1.447019
RPS14_DN.V1_DN	-2.4432335	NA	NA	-2.14046	NA	-1.6584352
RB_P107_DN.V1_UP	-2.4183662	NA	NA	-2.1197715	NA	-1.6154604
E2F1_UP.V1_UP	-2.1669252	NA	-1.6820474	-2.2426665	NA	-1.7318645
VEGF_A_UP.V1_DN	-2.156292	NA	NA	-1.706243	-1.9106603	NA
HOXA9_DN.V1_DN	-1.9479626	NA	NA	-1.7880338	NA	-1.5674
RB_DN.V1_UP	-1.9161348	NA	NA	-1.7538042	1.4274803	NA
PRC2_EZH2_UP.V1_DN	-1.8075365	NA	NA	-1.9198358	-1.3476359	NA
GCNP_SHH_UP_EARLY.V1_UP	-1.7706112	NA	NA	-1.6845233	-1.4092755	NA
RB_P130_DN.V1_UP	-1.7704633	NA	NA	-1.2030392	1.5143276	NA
MTOR_UP.V1_UP	-1.7394123	NA	NA	-1.6010631	NA	NA
CORDENONSI_YAP_CONSERVED_SIGNATURE	-1.6970143	NA	NA	NA	-1.8786262	NA
ERBB2_UP.V1_DN	-1.6156604	NA	NA	NA	-2.1763482	NA
SRC_UP.V1_DN	-1.5928948	NA	NA	-1.4803683	-1.3231014	NA
SIRNA_EIF4GI_UP	-1.5772842	NA	NA	NA	1.6084269	NA
BCAT_GDS748_DN	-1.4707048	NA	NA	NA	NA	NA
PRC2_EED_DN.V1_DN	-1.4573873	NA	NA	-1.502361	NA	NA
CAMP_UP.V1_DN	-1.4169285	NA	NA	NA	-1.648887	NA
E2F3_UP.V1_UP	-1.280894	NA	NA	-1.3118633	NA	NA
NFE2L2.V2	-1.2414376	NA	NA	-1.3221425	NA	NA
TBK1.DF_DN	-1.2393286	NA	NA	-1.454325	-2.3813539	NA
AKT_UP_MTOR_DN.V1_DN	-1.2213203	NA	NA	NA	NA	NA
ESC_J1_UP_LATE.V1_DN	-1.2185194	NA	NA	-1.1842659	NA	NA
KRAS.300_UP.V1_DN	2.1275792	1.6661046	1.6126629	1.8431259	NA	NA
KRAS.600_UP.V1_DN	2.0967693	NA	1.7196525	1.8498192	-1.2247647	NA
KRAS.PROSTATE_UP.V1_DN	2.0207458	1.453876	1.3901728	1.6954008	NA	NA
KRAS.KIDNEY_UP.V1_DN	1.9880912	NA	1.7234237	1.4412768	NA	NA
SNF5_DN.V1_DN	1.9263093	1.526154	1.7642092	1.969903	NA	NA
STK33_UP	1.872037	NA	1.575484	1.828794	-1.4959213	1.5731452
NOTCH_DN.V1_DN	1.8580673	NA	NA	1.2425932	NA	NA
ATF2_S_UP.V1_DN	1.8519864	1.4502128	1.5375814	1.6238557	NA	NA
ATF2_UP.V1_DN	1.8409079	1.5159994	1.3258381	1.5288212	-1.5085216	NA
BRCA1_DN.V1_UP	1.8340418	1.7377506	1.7338462	NA	-1.5070053	NA
VEGF_A_UP.V1_UP	1.754346	NA	NA	1.5016392	NA	NA
KRAS.300_UP.V1_UP	1.7468357	NA	NA	1.7169124	-1.4180624	NA
HINATA_NFKB_MATRIX	1.741159	NA	NA	NA	NA	NA
KRAS.LUNG_UP.V1_DN	1.7371812	NA	1.4613919	NA	NA	-1.7430485
PTEN_DN.V2_UP	1.725729	1.5974537	1.4998195	1.609778	NA	1.6301831
BCAT.100_UP.V1_UP	1.7180165	NA	NA	1.3376842	NA	NA
TGFB_UP.V1_UP	1.7129202	NA	NA	1.2757944	-1.8858075	NA
BMI1_DN_MEL18_DN.V1_UP	1.7005644	NA	NA	2.0575738	-1.4702966	NA
KRAS.DF.V1_DN	1.6980169	NA	NA	1.2719135	-1.3142494	NA
PRC1_BMI_UP.V1_UP	1.6946051	NA	NA	1.3236579	-1.2254441	NA
IL21_UP.V1_UP	1.6917078	NA	NA	1.8288857	1.2848067	1.6947823
KRAS.AMP.LUNG_UP.V1_DN	1.6911813	NA	NA	1.722452	NA	NA
BMI1_DN.V1_UP	1.680268	NA	NA	1.7858248	NA	-1.6649765
MEL18_DN.V1_UP	1.6796473	NA	NA	1.8199637	NA	NA
RELA_DN.V1_UP	1.6614132	NA	NA	1.4361835	NA	NA
EGFR_UP.V1_UP	1.6533923	NA	NA	NA	-1.8877839	NA
STK33_SKM_UP	1.6493281	NA	1.5192288	1.4207059	-1.7163389	NA
BMI1_DN_MEL18_DN.V1_DN	1.6427807	1.5226899	NA	1.6120967	NA	NA
STK33_NOMO_UP	1.6358733	NA	NA	1.6384734	-1.4025002	1.760071
ALK_DN.V1_DN	1.6333325	NA	NA	NA	NA	NA
RELA_DN.V1_DN	1.6308109	1.5019047	NA	NA	NA	NA
KRAS.BREAST_UP.V1_DN	1.626405	1.4919072	1.5475215	1.7948617	-1.29478	NA
PRC2_EED_DN.V1_UP	1.6248888	NA	NA	1.529756	NA	NA
PRC2_SUZ12_UP.V1_UP	1.6220106	NA	1.3420223	1.3932247	NA	NA
ESC_J1_UP_LATE.V1_UP	1.6145122	NA	1.4722941	1.6910119	NA	1.5015149
PDGF_UP.V1_DN	1.5915989	NA	1.483847	1.4708725	NA	NA
IL2_UP.V1_UP	1.5914274	NA	NA	NA	NA	NA
MEL18_DN.V1_DN	1.5793691	1.4477779	1.4404397	1.5511414	NA	NA
IL15_UP.V1_DN	1.5753672	NA	NA	1.9010187	NA	1.6737782
E2F1_UP.V1_DN	1.5744988	NA	NA	1.7345719	NA	NA
KRAS.50_UP.V1_DN	1.5728958	1.4979486	1.741858	NA	NA	NA
KRAS.600.LUNG.BREAST_UP.V1_DN	1.5719596	NA	1.6567636	1.7629485	NA	NA
P53_DN.V1_UP	1.5521489	1.5634118	1.5574509	1.6547645	-1.2745725	NA
KRAS.LUNG.BREAST_UP.V1_UP	1.5425655	NA	NA	NA	-1.2633395	NA
KRAS.AMP.LUNG_UP.V1_UP	1.5353616	NA	NA	1.409758	NA	NA
ATM_DN.V1_UP	1.53371	1.6759523	1.8677559	1.4217603	NA	NA
LEF1_UP.V1_UP	1.5229188	NA	NA	1.4257658	-1.3881568	NA
P53_DN.V2_DN	1.5219648	NA	NA	1.233016	NA	1.52342
AKT_UP.V1_DN	1.4995478	1.5476116	1.569441	1.5640903	NA	NA
KRAS.LUNG_UP.V1_UP	1.4844158	NA	NA	1.38605	NA	NA
IL15_UP.V1_UP	1.4829246	NA	NA	NA	NA	NA
ERBB2_UP.V1_UP	1.4750581	NA	NA	1.2811681	NA	-1.4767216
RB_DN.V1_DN	1.4735284	1.4872736	NA	1.4930713	1.4715805	NA
AKT_UP_MTOR_DN.V1_UP	1.472239	NA	NA	NA	NA	NA
ATF2_S_UP.V1_UP	1.4649154	NA	NA	1.3318527	NA	NA
LTE2_UP.V1_DN	1.4557555	NA	NA	1.3162133	-1.5527666	NA
ESC_V6.5_UP_LATE.V1_UP	1.4523938	NA	1.6175417	1.7806032	NA	NA
KRAS.LUNG.BREAST_UP.V1_DN	1.4521085	NA	1.7178807	1.561539	-1.3505116	NA
KRAS.600.LUNG.BREAST_UP.V1_UP	1.4417245	NA	1.4915699	1.5927002	NA	1.739599
SRC_UP.V1_UP	1.4316394	1.7763419	1.4691702	1.2614708	1.9100875	NA
RPS14_DN.V1_UP	1.4308826	NA	NA	1.6705966	-1.5053279	NA
ALK_DN.V1_UP	1.4137508	1.4528118	NA	2.0542982	1.383723	1.7253343
IL21_UP.V1_DN	1.4056042	NA	1.4823989	NA	NA	NA
IL2_UP.V1_DN	1.4049678	NA	1.3624314	1.3931502	NA	1.5851276
HOXA9_DN.V1_UP	1.4030416	NA	NA	1.7815292	NA	NA
KRAS.600_UP.V1_UP	1.3962739	NA	NA	1.6204213	NA	NA
MTOR_UP.V1_DN	1.3930999	1.4507427	1.488852	1.4596413	NA	NA
RAPA_EARLY_UP.V1_UP	1.3717667	1.5129288	1.7657363	1.4122704	NA	NA
JAK2_DN.V1_UP	1.3436477	NA	NA	1.6176556	-1.3034747	NA
GCNP_SHH_UP_LATE.V1_DN	1.3424957	NA	NA	NA	NA	NA
KRAS.KIDNEY_UP.V1_UP	1.3395449	NA	1.4443046	1.7786479	-1.8727769	NA
ATM_DN.V1_DN	1.3330837	1.8629814	1.6190912	1.775033	NA	1.9605759
RAF_UP.V1_UP	1.3295143	NA	NA	1.2586544	-1.6776521	NA
PRC2_EZH2_UP.V1_UP	1.3286009	NA	-1.5887921	1.2753248	-1.2655649	NA
RAPA_EARLY_UP.V1_DN	1.2977141	NA	NA	1.427908	NA	NA
NRL_DN.V1_UP	1.2963842	NA	1.4555837	1.3205328	NA	NA
AKT_UP.V1_UP	1.2886307	NA	NA	NA	1.3166777	NA
PTEN_DN.V1_DN	1.2851162	1.5955899	NA	NA	NA	NA
CAMP_UP.V1_UP	1.2799702	NA	NA	1.5177057	1.8916469	NA
P53_DN.V2_UP	1.27083	NA	NA	1.3524557	NA	1.8075508
MEK_UP.V1_UP	1.2649074	NA	NA	1.2312624	NA	NA
RAF_UP.V1_DN	1.2557836	NA	1.385771	1.3197956	-1.4690437	NA
JNK_DN.V1_UP	1.255442	1.649966	1.7399198	NA	-1.2640764	1.5187747
ESC_J1_UP_EARLY.V1_UP	1.252806	NA	NA	1.6548343	NA	NA
MTOR_UP.N4.V1_UP	1.2513266	NA	NA	1.6900294	NA	NA
KRAS.PROSTATE_UP.V1_UP	1.2495457	NA	NA	1.3024651	NA	NA
CAHOY_NEURONAL	1.2458124	1.3986242	1.6958596	NA	NA	1.5037243
PKCA_DN.V1_UP	1.2240813	NA	NA	NA	NA	NA
SINGH_KRAS_DEPENDENCY_SIGNATURE	1.2165065	NA	-1.5420004	NA	NA	NA
BMI1_DN.V1_DN	1.2160656	1.5504693	NA	1.8121198	NA	1.7297853
CRX_DN.V1_DN	1.2140352	1.4977634	1.5040797	1.5296798	NA	NA
MYC_UP.V1_DN	1.2103122	NA	1.3276168	1.4692026	NA	-1.5056665
BCAT_BILD_ET_AL_DN	NA	-1.7334245	-1.4703875	-1.165446	-2.001446	NA
CSR_EARLY_UP.V1_UP	NA	-1.6979246	-1.406258	-1.758188	-1.4364007	-1.4642199
CYCLIN_D1_KE_.V1_DN	NA	1.5946738	1.6464536	1.2400246	NA	NA
NOTCH_DN.V1_UP	NA	1.5169426	1.4077531	1.2852644	NA	NA
WNT_UP.V1_UP	NA	1.3982226	NA	NA	1.3603444	NA
ESC_V6.5_UP_EARLY.V1_DN	NA	NA	1.6971467	1.2969468	-1.2868391	NA
CAHOY_ASTROGLIAL	NA	NA	1.6250328	1.737782	1.4750503	NA
LEF1_UP.V1_DN	NA	NA	1.5765272	1.5783213	NA	1.6206098
CRX_NRL_DN.V1_DN	NA	NA	1.5304288	NA	NA	NA
KRAS.BREAST_UP.V1_UP	NA	NA	1.5155878	NA	NA	1.6282507
TGFB_UP.V1_DN	NA	NA	1.4884458	NA	NA	NA
PRC2_SUZ12_UP.V1_DN	NA	NA	1.4727027	NA	NA	NA
MEK_UP.V1_DN	NA	NA	1.4353591	1.4726024	-1.5200096	NA
PTEN_DN.V1_UP	NA	NA	1.3953848	NA	NA	1.4546887
PRC1_BMI_UP.V1_DN	NA	NA	1.3903788	NA	-1.4174212	NA
GCNP_SHH_UP_EARLY.V1_DN	NA	NA	1.3839804	NA	-1.2543268	NA
CSR_LATE_UP.V1_DN	NA	NA	1.3554709	NA	NA	NA
MYC_UP.V1_UP	NA	NA	NA	-1.3584379	1.8779086	NA
CTIP_DN.V1_UP	NA	NA	NA	1.7042875	NA	NA
P53_DN.V1_DN	NA	NA	NA	1.480589	NA	1.9014189
ESC_J1_UP_EARLY.V1_DN	NA	NA	NA	1.4607979	NA	NA
KRAS.50_UP.V1_UP	NA	NA	NA	1.4601777	-1.6487377	NA
KRAS.DF.V1_UP	NA	NA	NA	1.4133645	1.393241	1.6130469
WNT_UP.V1_DN	NA	NA	NA	1.4117863	NA	NA
STK33_NOMO_DN	NA	NA	NA	1.392037	-1.294693	NA
DCA_UP.V1_UP	NA	NA	NA	1.3844048	NA	NA
CSR_EARLY_UP.V1_DN	NA	NA	NA	1.323384	NA	NA
PKCA_DN.V1_DN	NA	NA	NA	1.3052081	NA	NA
BCAT_BILD_ET_AL_UP	NA	NA	NA	1.2924998	NA	NA
CAHOY_ASTROCYTIC	NA	NA	NA	1.2789184	NA	NA
CYCLIN_D1_KE_.V1_UP	NA	NA	NA	1.2600701	NA	NA
TBK1.DN.48HRS_DN	NA	NA	NA	1.2336934	1.3018072	NA
EGFR_UP.V1_DN	NA	NA	NA	1.2328526	-1.412838	NA
MTOR_UP.N4.V1_DN	NA	NA	NA	1.2176013	-1.5650964	NA
PGF_UP.V1_UP	NA	NA	NA	NA	-2.2526896	NA
EIF4E_DN	NA	NA	NA	NA	-1.7612381	NA
JAK2_DN.V1_DN	NA	NA	NA	NA	-1.5704182	NA
ESC_V6.5_UP_EARLY.V1_UP	NA	NA	NA	NA	-1.4160492	NA
YAP1_UP	NA	NA	NA	NA	-1.3417777	NA
DCA_UP.V1_DN	NA	NA	NA	NA	-1.3249193	NA
BCAT.100_UP.V1_DN	NA	NA	NA	NA	-1.3228805	NA
GLI1_UP.V1_DN	NA	NA	NA	NA	-1.3065246	NA
E2F3_UP.V1_DN	NA	NA	NA	NA	-1.2880753	NA
JNK_DN.V1_DN	NA	NA	NA	NA	-1.2774043	NA
YAP1_DN	NA	NA	NA	NA	-1.272922	NA
CAHOY_OLIGODENDROCUTIC	NA	NA	NA	NA	-1.2651721	NA
HINATA_NFKB_IMMU_INF	NA	NA	NA	NA	-1.2510487	NA
CTIP_DN.V1_DN	NA	NA	NA	NA	-1.2374705	-1.6609371
LTE2_UP.V1_UP	NA	NA	NA	NA	-1.2328106	NA
EIF4E_UP	NA	NA	NA	NA	2.1065433	NA
RB_P107_DN.V1_DN	NA	NA	NA	NA	1.7136049	NA
ATF2_UP.V1_UP	NA	NA	NA	NA	1.3425982	NA
CYCLIN_D1_UP.V1_UP	NA	NA	NA	NA	1.311974	NA
