## Supplementary material for "RUNX2 inhibition disrupts a PAX3::FOXO1-RUNX2 feed-forward loop and dismantles oncogenic gene programs in fusion-positive rhabdomyosarcoma": Table S8. GSEA mRNA RUNX2 KD Hallmarks 2

NAME	RH30_sh4_0h_vs_RH30_shNT_0h	RH30_sh4_24h_vs_RH30_shNT_24h	RH30_sh4_48h_vs_RH30_shNT_48h	RH4_sh4_0h_vs_RH4_shNT_0h	RH4_sh4_24h_vs_RH4_shNT_24h	RH4_sh4_48h_vs_RH4_shNT_48h
HALLMARK_E2F_TARGETS	-3.1510334	-1.5244304	-2.2547238	-3.1824675	NA	-2.1204798
HALLMARK_G2M_CHECKPOINT	-2.958069	-2.1153667	-2.2732706	-2.9325974	-1.7394557	-2.0711417
HALLMARK_MYC_TARGETS_V1	-2.7857678	NA	-2.006801	-2.443563	2.2371886	-1.769888
HALLMARK_MITOTIC_SPINDLE	-2.2030149	-1.7084967	-1.5020028	-1.6751899	-1.9844985	NA
HALLMARK_MYC_TARGETS_V2	-2.1928408	-1.2975973	-1.5566618	-2.3451695	1.5583683	-1.2267162
HALLMARK_SPERMATOGENESIS	-2.054352	NA	NA	-1.3174399	NA	-1.4294473
HALLMARK_OXIDATIVE_PHOSPHORYLATION	-1.9545915	1.7656975	NA	NA	2.8674405	NA
HALLMARK_FATTY_ACID_METABOLISM	-1.7560861	NA	NA	NA	1.8299463	NA
HALLMARK_MTORC1_SIGNALING	-1.72621	NA	NA	-1.2158728	1.8309262	-1.3878276
HALLMARK_NOTCH_SIGNALING	-1.5288699	NA	-1.3481376	-1.5110588	NA	-1.5145236
HALLMARK_DNA_REPAIR	-1.5248227	NA	NA	-1.1910024	2.0949264	NA
HALLMARK_PEROXISOME	-1.5137743	NA	NA	NA	1.4626479	NA
HALLMARK_ANDROGEN_RESPONSE	-1.2623094	NA	NA	-1.2796782	-1.600443	-1.3756591
HALLMARK_UV_RESPONSE_UP	-1.2606144	NA	NA	NA	1.5478123	NA
HALLMARK_WNT_BETA_CATENIN_SIGNALING	-1.1913747	-1.5982177	-1.3599653	-1.3532811	NA	-1.3754029
HALLMARK_ADIPOGENESIS	-1.1549395	NA	NA	1.2370166	1.9048487	NA
HALLMARK_GLYCOLYSIS	-1.1216109	NA	NA	NA	1.5126102	NA
HALLMARK_EPITHELIAL_MESENCHYMAL_TRANSITION	1.9071171	1.5629398	1.8085418	1.9674425	NA	1.5911859
HALLMARK_TNFA_SIGNALING_VIA_NFKB	1.8112864	NA	-1.3267415	1.6890303	NA	NA
HALLMARK_MYOGENESIS	1.7065821	1.9450861	1.8474969	1.4456124	NA	-1.4835652
HALLMARK_IL6_JAK_STAT3_SIGNALING	1.6817744	NA	1.4963428	1.4678549	NA	NA
HALLMARK_P53_PATHWAY	1.6809264	NA	NA	1.5467366	1.4251624	NA
HALLMARK_INFLAMMATORY_RESPONSE	1.655443	NA	-1.3951461	1.5879692	NA	NA
HALLMARK_HYPOXIA	1.5949849	NA	NA	2.002263	1.7028708	NA
HALLMARK_PROTEIN_SECRETION	1.5632803	NA	NA	1.6439533	NA	NA
HALLMARK_UNFOLDED_PROTEIN_RESPONSE	1.5183668	NA	-1.6045727	1.3383601	1.1988786	NA
HALLMARK_KRAS_SIGNALING_DN	1.5074522	1.6406059	1.5377785	1.4581951	NA	NA
HALLMARK_COAGULATION	1.5055556	NA	NA	1.8424901	1.6208879	NA
HALLMARK_APOPTOSIS	1.4880465	NA	NA	1.6816502	1.173569	NA
HALLMARK_ANGIOGENESIS	1.4029559	NA	NA	1.3567691	NA	NA
HALLMARK_IL2_STAT5_SIGNALING	1.4019707	NA	NA	1.2869546	NA	NA
HALLMARK_UV_RESPONSE_DN	1.3978865	NA	NA	1.5911237	-2.0515993	NA
HALLMARK_ESTROGEN_RESPONSE_EARLY	1.3606204	NA	NA	1.3234444	NA	NA
HALLMARK_ESTROGEN_RESPONSE_LATE	1.2826012	NA	NA	NA	NA	NA
HALLMARK_TGF_BETA_SIGNALING	1.2649956	-1.8349879	-1.5410542	NA	-1.7891968	NA
HALLMARK_COMPLEMENT	1.2566981	NA	1.4599444	1.4160339	NA	NA
HALLMARK_BILE_ACID_METABOLISM	1.2197913	NA	NA	1.4547414	NA	NA
HALLMARK_PI3K_AKT_MTOR_SIGNALING	1.2006893	NA	NA	NA	NA	NA
HALLMARK_XENOBIOTIC_METABOLISM	1.2003114	NA	NA	1.3280971	1.7029747	NA
HALLMARK_KRAS_SIGNALING_UP	1.1825048	NA	NA	1.6089547	NA	1.6610264
HALLMARK_CHOLESTEROL_HOMEOSTASIS	1.1668146	NA	NA	NA	1.4357426	-1.6433703
HALLMARK_INTERFERON_ALPHA_RESPONSE	NA	NA	-1.285445	1.4558309	1.6983106	1.4044514
HALLMARK_ALLOGRAFT_REJECTION	NA	NA	-1.2626206	NA	NA	NA
HALLMARK_APICAL_SURFACE	NA	NA	NA	-1.4967713	NA	NA
HALLMARK_HEME_METABOLISM	NA	NA	NA	1.6357298	NA	NA
HALLMARK_INTERFERON_GAMMA_RESPONSE	NA	NA	NA	1.6067636	1.3922067	1.6636838
HALLMARK_HEDGEHOG_SIGNALING	NA	NA	NA	1.3358784	NA	NA
HALLMARK_REACTIVE_OXYGEN_SPECIES_PATHWAY	NA	NA	NA	NA	2.0620787	NA
HALLMARK_APICAL_JUNCTION	NA	NA	NA	NA	NA	-1.3762735
