## Supplementary material for "RUNX2 inhibition disrupts a PAX3::FOXO1-RUNX2 feed-forward loop and dismantles oncogenic gene programs in fusion-positive rhabdomyosarcoma": Table S8. GSEA mRNA RUNX2 KD Hallmarks

NAME	RH30_sh4_0h_vs_RH30_shNT_0h	RH30_sh4_24h_vs_RH30_shNT_24h	RH30_sh4_48h_vs_RH30_shNT_48h	RH4_sh4_0h_vs_RH4_shNT_0h	RH4_sh4_24h_vs_RH4_shNT_24h	RH4_sh4_48h_vs_RH4_shNT_48h
HALLMARK_MYOGENESIS	1.7398558	1.9986022	1.9356477	1.4460912	NA	-1.4803529
NS132_SKELETAL MUSCLE_UP	1.8633676	1.9419842	2.043006	1.5750806	-1.63363	NA
HSMM_MYOBLAST_DIFFERENTIATION_UP	1.6086128	1.6533111	2.2702882	NA	-1.5183119	-1.827916
EBAUER_TARGETS_OF_PAX3_FOXO1_FUSION_UP	1.3873761	NA	1.9741485	1.545641	-1.4740511	NA
FOXM1_UP	-3.3304942	-1.8920454	-2.4026172	-3.36852	-1.2558985	-2.2376878
h myo	h
ns132	gsea nci
h myo	gsea nci
ebauer	gsea nci
foxm1	gsea nci
