## Supplementary material for "RUNX2 inhibition disrupts a PAX3::FOXO1-RUNX2 feed-forward loop and dismantles oncogenic gene programs in fusion-positive rhabdomyosarcoma": Table S8. GSEA mRNA RUNX2 KD NCI Geneset

NAME	RH30_sh4_0h_vs_RH30_shNT_0h	RH30_sh4_24h_vs_RH30_shNT_24h	RH30_sh4_48h_vs_RH30_shNT_48h	RH4_sh4_0h_vs_RH4_shNT_0h	RH4_sh4_24h_vs_RH4_shNT_24h	RH4_sh4_48h_vs_RH4_shNT_48h
FOXM1_UP	-3.3304942	-1.8920454	-2.4026172	-3.36852	-1.2558985	-2.2376878
HALLMARK_E2F_TARGETS	-3.177222	-1.5278668	-2.2756417	-3.170955	NA	-2.1227615
BLUM_RESPONSE_TO_SALIRASIB_DN	-3.114211	NA	-1.762733	-2.8621266	NA	-1.4963049
ROSTY_CERVICAL_CANCER_PROLIFERATION_CLUSTER	-3.0839188	-1.590137	-2.3014889	-3.19054	NA	-2.132016
PUJANA_CHEK2_PCC_NETWORK	-3.033017	-1.54614	-2.0684664	-2.7678058	NA	-1.9347163
CINSARC	-3.0189638	-1.8909885	-2.2907147	-2.8100653	-1.7102683	-1.9903512
HALLMARK_G2M_CHECKPOINT	-2.956712	-2.137974	-2.3217947	-2.9347491	-1.7270449	-2.0534208
FISCHER_MMB_FOXM1	-2.952545	-1.9597777	-2.2998629	-2.7225645	-1.9862866	-1.9283407
WHITEFORD_PEDIATRIC_CANCER_MARKERS	-2.9195027	-1.6477002	-1.7993441	-2.6909008	NA	-1.8046429
MANALO_HYPOXIA_DN	-2.9076543	-1.5753529	-2.1789773	-3.065066	NA	-1.9760079
NS4_ADRENAL_DOWN	-2.8953714	-1.5437679	-1.7981042	-2.567208	NA	-1.8307368
WU_APOPTOSIS_BY_CDKN1A_VIA_TP53	-2.8198414	NA	-1.7682713	-2.4367826	-1.2944849	-1.8467382
T REGULATORY_PMID_30127393_NEG	-2.8089082	-1.8237549	-2.1274636	-2.7003946	-1.8792721	-1.9453788
HALLMARK_MYC_TARGETS_V1	-2.799534	NA	-2.0001843	-2.4784935	2.2569947	-1.7579696
G2M_PHASE_REGEV	-2.7983794	-1.8898742	-2.2883785	-2.7832768	-1.6923046	-1.7820232
FERREIRA_EWINGS_SARCOMA_UNSTABLE_VS_STABLE_UP	-2.7677002	-1.7928469	-2.1042333	-2.650658	-1.3745697	-1.8808556
KANG_DOXORUBICIN_RESISTANCE_UP	-2.7608094	-1.5083113	-2.122328	-2.8137732	-1.269301	-1.8317014
REN_BOUND_BY_E2F	-2.7564726	-1.4696813	-1.912555	-2.7932625	NA	-1.5380057
S_PHASE_REGEV	-2.7319973	NA	-1.8755741	-3.0506475	NA	-1.9378284
NB_UP_ABID	-2.718591	NA	-1.5873967	-2.731998	-1.3656292	-1.9917686
NS132_SKELETAL MUSCLE_DOWN	-2.6966588	-1.5075254	-1.6111084	-2.3799942	-1.6069695	-1.7382888
WANG_RESPONSE_TO_GSK3_INHIBITOR_SB216763_DN	-2.6927466	NA	-1.8020645	-2.5513098	NA	-1.7146369
BENPORATH_PROLIFERATION	-2.6611476	NA	-1.6463417	-2.545878	NA	-1.482274
NS143_SPLEEN_DOWN	-2.632674	NA	-1.5229452	-2.0708477	NA	NA
GSKJ4_24H_DOWN	-2.6305	-1.9335506	-1.9245616	-2.2567995	-1.805908	-1.9213036
KAMMINGA_EZH2_TARGETS	-2.6136894	NA	-2.0175717	-2.6965256	NA	-1.7489854
BASAKI_YBX1_TARGETS_UP	-2.6052036	NA	-1.4518452	-2.4272358	NA	NA
TANG_SENESCENCE_TP53_TARGETS_DN	-2.5959518	NA	-1.4038728	-2.3506818	-1.6500564	-1.7223219
TRI70_NEGATIVE	-2.5948625	NA	-1.8704113	-2.7500575	NA	-1.9828892
CORRELATES WITH CAMTA1_PEDIATRIC AFFY TUMOR DB_NEGATIVE	-2.580102	-1.7377257	-2.122372	-2.7899125	NA	-1.9857707
WHITFIELD_CELL_CYCLE_G2	-2.5621784	-1.8188876	-1.729646	-2.3254547	-1.7533427	-1.6481868
JIB04_24H_DOWN	-2.540385	-1.6679194	-1.7866396	-2.7856765	NA	-1.4576521
NCI_NB PROGNOSIS_POOR_UP	-2.5196815	NA	-1.6316094	-2.010279	1.8818624	NA
MOLENAAR_TARGETS_OF_CCND1_AND_CDK4_DN	-2.5040941	NA	-1.627339	-2.636782	-1.3247399	-1.8344536
LNCRNA_X_POSITIVE_RNASEQ	-2.4914994	NA	-1.40191	-2.702525	NA	-1.8373368
BENPORATH_CYCLING_GENES	-2.4793928	-1.5909798	-1.5173024	-2.229539	-1.491787	-1.4933527
CEGV2	-2.45641	NA	-1.3363193	-1.9389224	2.3225267	NA
G2M_AZIZI	-2.43497	-1.871939	-1.9788625	-2.213604	NA	-1.606717
GARCIA_TARGETS_OF_FLI1_AND_DAX1_DN	-2.4336832	NA	-1.7399132	-2.6303546	NA	-1.680755
KEGG_SPLICEOSOME	-2.4071083	NA	NA	-2.0939288	1.5483521	NA
NS83_LIVER_DOWN	-2.3864481	NA	NA	-1.9429997	NA	-1.559972
WHITFIELD_CELL_CYCLE_G2_M	-2.3825076	-1.5427855	-1.670661	-1.548188	-1.5552633	NA
JMJD6_INTERACTORS	-2.3584921	NA	-1.4638324	-1.9361247	1.9663738	NA
REACTOME_MRNA_SPLICING	-2.357716	NA	NA	-2.1693273	1.6929713	NA
PCNA25_POSITIVE	-2.3399835	NA	-1.7923305	-2.3902073	NA	-1.7467065
PAL_PRMT5_TARGETS_UP	-2.3334632	NA	-1.5641872	-1.9042307	1.352299	NA
BRD4_YAPTAZ_JQ1_DOWN	-2.3207448	-1.5251877	-1.7336308	-2.3580055	NA	NA
NUYTTEN_EZH2_TARGETS_DN	-2.298631	NA	-1.4395988	-2.1221561	-1.235994	-1.5469935
WEI_MYCN_TARGETS_WITH_E_BOX	-2.279099	NA	-1.6130404	-2.309155	NA	NA
SCIBETTA_KDM5B_TARGETS_DN	-2.2441082	NA	NA	-1.6600709	NA	-1.4310044
HALLMARK_MYC_TARGETS_V2	-2.2339272	NA	-1.4888799	-2.3670402	1.6004199	NA
CONCANNON_APOPTOSIS_BY_EPOXOMICIN_DN	-2.2237525	NA	NA	-1.3158816	1.5605639	NA
HALLMARK_MITOTIC_SPINDLE	-2.216638	-1.6909757	-1.5194995	-1.6914141	-1.9903859	NA
CHIARADONNA_NEOPLASTIC_TRANSFORMATION_KRAS_UP	-2.163553	-1.4251542	-1.7391862	-2.1638525	-1.3283929	NA
ELNACHEF_KDM4D_UP	-2.1623342	NA	1.3185459	-2.1753266	-1.6056833	-1.3909777
SP2509_LSD1_INHIBITOR_REPRESSED	-2.1346438	NA	NA	-2.1560688	-1.6382078	-1.8057412
PODAR_RESPONSE_TO_ADAPHOSTIN_DN	-2.1323113	NA	NA	-2.141426	NA	-1.8806658
WHITFIELD_CELL_CYCLE_S	-2.1243474	NA	1.3243122	-2.1583283	-1.6423674	NA
PEART_HDAC_PROLIFERATION_CLUSTER_DN	-2.1034927	-1.451403	-1.8341508	-1.7046841	NA	-1.6574312
T EXHAUST_PMID_30127393_NEG	-2.0922952	NA	-1.5377432	-2.093921	NA	-1.6943233
DEPMAP_COMMON_ESSENTIALS	-2.0580602	NA	NA	NA	2.4886265	NA
KEGG_GLYCOLYSIS_GLUCONEOGENESIS	-2.052133	1.4898002	NA	NA	2.1787386	NA
WHITFIELD_CELL_CYCLE_G1_S	-2.0405436	NA	NA	-2.4115798	NA	-1.5830101
PID_FOXM1_PATHWAY	-2.015251	-1.5468756	-2.0650318	-2.1322174	NA	-1.6784916
PAX3FOXO1_INTERACTORS_NUCLEAR	-2.0026386	-1.4816741	-1.325268	-2.077807	-1.6523292	NA
REACTOME_P53_INDEPENDENT_G1_S_DNA_DAMAGE_CHECKPOINT	-1.9933286	NA	NA	-1.4642121	2.0514781	NA
HALLMARK_OXIDATIVE_PHOSPHORYLATION	-1.9718448	1.6935315	NA	NA	2.818343	NA
REACTOME_RESPIRATORY_ELECTRON_TRANSPORT_ATP_SYNTHESIS	-1.9649371	1.5990267	NA	NA	2.7914026	NA
CHROMATIN	-1.9544413	NA	-1.3311892	-2.1871865	NA	-1.6323918
T EXHAUST_FIXED_PMID_30127393_NEG	-1.9400172	NA	-1.3347151	-2.0716522	NA	NA
REACTOME_REGULATION_OF_MRNA_STABILITY_BY_PROTEINS_THAT_BIND_AU_RICH_ELEMENTS	-1.9312842	NA	NA	-1.5511761	1.8288239	NA
BRD4_INTERACTORS_BIOGRID	-1.9099206	NA	-1.3820353	-2.0013025	-1.2430866	NA
PEART_HDAC_PROLIFERATION_CLUSTER_UP	-1.884739	NA	NA	-1.3527387	NA	NA
SYMPATHETIC GANGLIA_A26MG_DOWN	-1.8797626	NA	-1.5156051	-1.8725173	NA	NA
TT_MCW_VANR_UP_200	-1.857892	NA	NA	-1.9861416	NA	NA
WONG_MITOCHONDRIA_GENE_MODULE	-1.8527936	1.613382	NA	NA	2.7210171	NA
REACTOME_P53_DEPENDENT_G1_DNA_DAMAGE_RESPONSE	-1.8398887	NA	NA	-1.3022368	2.000336	NA
RMS772_N535K_RATIO_UP	-1.8304117	NA	-1.5946447	-1.4195809	NA	NA
KEGG_PROTEASOME	-1.8133807	NA	NA	-1.5041711	2.1779826	NA
CHROMATIN_ASSEMBLY_OR_DISASSEMBLY	-1.792335	NA	NA	-1.812381	NA	NA
HALLMARK_MTORC1_SIGNALING	-1.7896503	NA	NA	-1.2486907	1.8678641	NA
EGLN3_INTERACTORS	-1.76043	-1.6015462	NA	-1.6361135	-1.8554033	NA
REACTOME_RNA_POL_II_TRANSCRIPTION	-1.759031	NA	-1.3360635	-1.4210904	NA	NA
PRC2_EZH2_UP.V1_DN	-1.757174	NA	NA	-1.844563	-1.3674295	NA
MITOCHONDRIA_BCO2_KO_DOWN	-1.7214832	NA	NA	NA	1.5635091	-1.3972994
MOOTHA_VOXPHOS	-1.718781	1.4618708	NA	NA	2.6931372	NA
WANG_SMARCE1_TARGETS_DN	-1.7172668	NA	NA	-1.2314181	NA	NA
CHROMATIN_REMODELING	-1.703342	NA	NA	-1.6327405	NA	NA
CORDENONSI_YAP_CONSERVED_SIGNATURE	-1.6953824	-1.6609874	NA	NA	-1.7641637	NA
GO_METHYLTRANSFERASE_COMPLEX	-1.6888674	NA	NA	-1.4445479	NA	NA
HIF1AN_METABOLIC	-1.6810935	NA	NA	NA	2.2137344	NA
V$MYCMAX_01	-1.5694703	NA	-1.8279095	-1.3695961	NA	NA
LASTOWSKA_NEUROBLASTOMA_COPY_NUMBER_UP	-1.564883	NA	NA	-1.6077964	1.3637102	NA
PRC2_EED_UP.V1_DN	-1.5641546	NA	NA	-1.4853945	NA	NA
WHITFIELD_CELL_CYCLE_M_G1	-1.5395335	-1.7201761	-1.5778942	NA	-1.4978822	NA
CHROMATIN_ASSEMBLY	-1.5381677	NA	NA	-1.5453584	NA	-1.5143888
HSIAO_HOUSEKEEPING_GENES	-1.5314125	1.5643891	NA	NA	2.8557415	NA
MITOCHONDRIA_PROTEOME_V1	-1.5303545	1.4329342	NA	NA	2.2868302	NA
BAE_BRCA1_TARGETS_DN	-1.5268843	-1.7318687	NA	NA	-1.439521	NA
MYCN_INDUCTION_9H_UP	-1.5170084	NA	NA	-1.8910022	-1.8529332	NA
ICB RESIST_PMID_30127393_POS	-1.4930112	NA	NA	NA	NA	1.5954072
T ACCUM_PMID_30127393_NEG	-1.4885819	NA	NA	NA	NA	NA
HALLMARK_DNA_REPAIR	-1.4832686	NA	NA	NA	2.1217635	NA
CHROMATIN_MODIFICATION	-1.4830886	NA	NA	-1.5442253	NA	-1.5450594
V$MYC_Q2	-1.4769648	NA	NA	NA	NA	NA
ACTIVATED EWSFLI1 TARGET GENES RANKED BY CHANGES IN GENE EXPRESSION AND H3K27AC SIGNALS_RIVERA	-1.4634453	NA	NA	-1.8125534	-1.6854447	-1.3874397
TESAR_ALK_TARGETS_HUMAN_ES_5D_DN	-1.4619575	NA	-1.3873869	NA	NA	NA
DAVICIONI_PAX_FOXO1_SIGNATURE_IN_ARMS_DN	-1.4550372	NA	NA	-1.8875376	-1.4103074	-1.7539725
WEST_ADRENOCORTICAL_TUMOR_MARKERS_UP	-1.4507029	NA	NA	-1.5203716	NA	NA
KEGG_P53_SIGNALING_PATHWAY	-1.4495765	NA	-1.3189167	-1.3330599	NA	NA
WU_APOPTOSIS_BY_CDKN1A_NOT_VIA_TP53	-1.4460618	NA	NA	-1.7105445	NA	NA
GRYDER_PAX3FOXO1_TOP_ENHANCERS	-1.4259313	NA	NA	-1.343127	-1.4129875	NA
RH30_ETF100	-1.4216193	-1.6107053	-1.349802	-1.5541838	-1.6063207	NA
AN_KDM3B_DOWN	-1.4139826	NA	NA	NA	NA	NA
KUNINGER_IGF1_VS_PDGFB_TARGETS_DN	-1.4118886	NA	1.3403267	1.5757382	NA	NA
V$MAX_01	-1.4094963	NA	NA	-1.4649726	NA	NA
JACKSON_DNMT1_TARGETS_DN	-1.3790327	NA	NA	-1.283423	NA	-1.6124882
KIM_MYCN_AMPLIFICATION_TARGETS_UP	-1.3777748	NA	NA	NA	-1.2494599	NA
REGULATION_OF_RAS_PROTEIN_SIGNAL_TRANSDUCTION	-1.3770076	NA	NA	NA	-1.4547399	NA
PID_P53_REGULATION_PATHWAY	-1.3701649	NA	NA	-1.3037276	-1.4222898	NA
GRYDER_PAX3FOXO1_ENHANCERS_IN_TADS	-1.3461694	NA	NA	-1.3110727	-1.6164991	NA
BLOOD CDC1	-1.3369853	NA	NA	NA	NA	NA
LASTOWSKA_NEUROBLASTOMA_COPY_NUMBER_DN	-1.3352219	NA	NA	NA	NA	NA
RMS772_V550E_RATIO_UP	-1.3348294	NA	NA	NA	NA	NA
SIRNA_SCREEN_RH30<0.001_RD>0.01_HELMAN	-1.3327253	NA	NA	NA	NA	NA
HIF1AN_INTERACTORS_RODRIGUEZ	-1.32458	NA	NA	NA	NA	NA
BENPORATH_MYC_TARGETS_WITH_EBOX	-1.3232108	NA	NA	-1.5220221	1.8137605	NA
IMR32-34A-48H-2_DOWN	-1.315292	NA	-1.3715376	-1.3129005	-1.4859906	NA
CASTELLANO_HRAS_AND_NRAS_TARGETS_UP	-1.3125011	NA	NA	NA	1.3241268	NA
MDSC_PMID_30127393_POS	-1.3061033	NA	NA	-1.5598766	-1.550913	NA
MARKS_HDAC_TARGETS_DN	-1.3032327	NA	-1.5333982	-1.2865189	NA	NA
RH4_PLX1_DOWN	-1.3008358	NA	1.3831661	-1.2427769	-1.8231366	NA
CHIARADONNA_NEOPLASTIC_TRANSFORMATION_CDC25_UP	-1.2935622	NA	NA	NA	-1.9539148	NA
HALLMARK_ANDROGEN_RESPONSE	-1.2926723	NA	NA	-1.314004	-1.5767158	NA
RH4_BRD4_UP	-1.2904946	NA	1.7913628	NA	1.778321	1.6589254
MARIADASON_REGULATED_BY_HISTONE_ACETYLATION_DN	-1.2895035	NA	NA	NA	-1.4452001	NA
EOSINOPHILS	-1.2886273	NA	NA	NA	NA	NA
V$NMYC_01	-1.2872969	NA	-1.5715303	-1.2130231	NA	NA
HARVARD_LUNG_KRAS_SIGNATURE_100808_DOWN	-1.2808151	NA	NA	-1.2253412	NA	NA
OKAWA_NEUROBLASTOMA_1P36_31_DELETION	-1.2720565	NA	NA	-1.3327802	NA	NA
KAYO_AGING_MUSCLE_DN	-1.2664483	NA	NA	NA	1.468659	NA
RIGGI_EWING_SARCOMA_PROGENITOR_DN	-1.2640603	1.5974474	NA	NA	-1.4701048	NA
V$MYCMAX_B	-1.2605467	NA	-1.5394297	-1.2801539	1.3775913	NA
CASTELLANO_HRAS_TARGETS_UP	-1.2597501	NA	NA	-1.2690928	NA	NA
SIRNA_SCREEN_RH30_HELMAN_TOP_300	-1.256308	NA	NA	NA	NA	NA
NFE2L2.V2	-1.2502699	NA	NA	-1.3489193	NA	NA
ROME_INSULIN_TARGETS_IN_MUSCLE_UP	-1.2501951	NA	NA	NA	NA	NA
MARTIN_INTERACT_WITH_HDAC	-1.2497257	NA	NA	-1.2579013	-1.4329298	NA
MYCN_SIRNA_IMR32-Q3MYCN-48H_DOWN	-1.2489517	NA	NA	-1.4320102	NA	NA
WAESCH_ANAPHASE_PROMOTING_COMPLEX	-1.2458256	NA	NA	-1.5751286	NA	NA
V$MYCMAX_02	-1.242703	-1.7682999	-1.7193011	-1.5642964	-1.3873374	NA
IMR32-34A-72H-1_DOWN	-1.2351209	NA	NA	NA	-1.3480698	NA
SHEN_SMARCA2_TARGETS_UP	-1.2329487	NA	NA	NA	-2.1178231	NA
T CELLS CD4 MEMORY ACTIVATED	-1.2323704	NA	NA	-1.7107782	NA	NA
MYCN_CORRELATED_GENES_IN_PEDTUMOR_DB_UP	-1.2262588	NA	1.3389679	-1.5790787	NA	-1.4274507
STAMBOLSKY_BOUND_BY_MUTATED_TP53	-1.225437	-1.4206765	1.3856971	NA	NA	1.4941982
RAS_GTPASE_BINDING	-1.2137746	NA	NA	NA	-1.309142	NA
CARFILZOMIB_RESISTANT_UP	-1.2133745	NA	NA	NA	NA	NA
LOBODA_2010_RAS_DOWN	-1.2114059	NA	NA	NA	-1.6983097	NA
HALLMARK_WNT_BETA_CATENIN_SIGNALING	-1.2103126	-1.5776871	-1.3444192	-1.3057895	NA	NA
FOSTER_KDM1A_TARGETS_DN	-1.2023727	NA	NA	NA	1.5845478	NA
BLUM_RESPONSE_TO_SALIRASIB_UP	2.391527	NA	NA	2.113545	1.3482738	NA
SP2509_LSD1_INHIBITOR_INDUCED	2.3713274	NA	NA	2.1537101	NA	1.580738
PODAR_RESPONSE_TO_ADAPHOSTIN_UP	2.2853026	NA	1.4196157	2.1206996	NA	1.7247233
GSKJ4_24H_UP	2.274935	1.4848392	NA	2.2133107	1.4646765	NA
KIM_RESPONSE_TO_TSA_AND_DECITABINE_UP	2.1360278	1.9994667	1.5525646	2.128685	1.7156135	NA
CONCANNON_APOPTOSIS_BY_EPOXOMICIN_UP	2.134538	NA	1.4334563	1.6420529	NA	NA
TT_MCW_VANR_DOWN_200	2.0864153	NA	NA	2.4998915	NA	NA
OS_ROC	2.0559964	1.4170953	1.5377809	1.7896793	NA	NA
MULTINUCLEATEDMYOTUBES_UP	2.0411189	1.4839611	NA	1.8382353	NA	-1.8480101
MELANOMA_INVASIVE	2.040423	1.4580942	1.6307569	1.8948674	-1.617718	1.6308509
PAX7SKELETALMUSCLESTEM_DOWN	2.027626	NA	NA	1.4265568	NA	1.5861667
STROMAL141_UP	1.9968969	1.6513344	1.9472743	2.1008525	-1.2455006	1.629959
TERATOMA_ROC	1.9711326	NA	NA	1.3724785	1.5112021	NA
KINSEY_TARGETS_OF_EWSR1_FLII_FUSION_DN	1.9698124	1.6642866	1.8673345	1.9016339	-1.2591935	1.7976687
PF19 VS NILC_MICROARRAY_PAX3FOXO1A_DOWN	1.9647119	NA	1.6548316	1.760171	NA	1.8060285
SNF5_DN.V1_DN	1.9643515	1.4937617	1.8309873	2.0587337	NA	NA
ASPS_PATIENT_1_ARRAY_UP	1.9540321	1.7164496	1.7849436	2.083528	NA	1.5561028
CORRELATES WITH CAMTA1_PEDIATRIC AFFY TUMOR DB_POSITIVE	1.9518601	NA	1.383942	1.8961743	-1.5997291	NA
LOBODA_2010_RAS_UP	1.943165	NA	NA	1.640263	NA	NA
RH4_BRD4_DOWN	1.9378469	NA	NA	2.6824718	NA	NA
HALLMARK_EPITHELIAL_MESENCHYMAL_TRANSITION	1.9334949	1.5894253	1.8392214	1.9541355	NA	1.5976653
NB_ROC	1.9238763	1.6447474	1.5108296	2.0519214	1.3865107	NA
NEUROBLASTOMA_CORRELATE PHOX2B	1.9190837	NA	NA	1.7802608	NA	NA
REN_ALVEOLAR_RHABDOMYOSARCOMA_DN	1.9172894	1.44925	1.3936617	1.7388049	NA	1.7072427
SYMPATHETIC GANGLIA_A26MG_UP	1.904649	1.6855907	1.6985843	1.9531825	NA	2.0178192
MITOCHONDRIAL_STRESS_GENES	1.8996996	NA	-1.3593639	2.3179271	1.3279128	NA
PROTEIN_TYROSINE_KINASE_ACTIVITY	1.8764998	NA	NA	NA	-1.7742321	NA
BEGUM_TARGETS_OF_PAX3_FOXO1_FUSION_DN	1.8758534	NA	NA	1.3229533	-1.3797759	NA
GARCIA_TARGETS_OF_FLI1_AND_DAX1_UP	1.8728232	NA	NA	1.8265992	1.3727001	NA
NS132_SKELETAL MUSCLE_UP	1.8633676	1.9419842	2.043006	1.5750806	-1.63363	NA
MICROGLIA	1.8282356	NA	NA	NA	-1.5054011	NA
NISHIBUCHI_SIN3B_DN	1.8138572	NA	1.7957745	1.6335204	NA	1.6851512
HALLMARK_TNFA_SIGNALING_VIA_NFKB	1.8041095	NA	-1.3263403	1.6896323	NA	NA
REACTOME_MYOGENESIS	1.8036863	NA	1.3345054	NA	-1.6961198	NA
DALESSIO_TSA_RESPONSE	1.799328	1.674741	1.7378858	1.8207794	NA	1.5918895
TRANSMEMBRANE_RECEPTOR_PROTEIN_KINASE_ACTIVITY	1.7981842	NA	1.506918	NA	-1.9571627	-1.5287409
TRANSMEMBRANE_RECEPTOR_PROTEIN_TYROSINE_KINASE_ACTIVITY	1.7834501	NA	1.3397179	NA	-1.7389958	NA
RMS772_N535K_RATIO_DOWN	1.7806898	2.3291554	2.3172026	1.7553568	-1.6210488	1.4895221
NISHIBUCHI_KDM5A_DN	1.7740364	NA	1.6019378	1.6246829	NA	NA
MAHADEVAN_IMATINIB_RESISTANCE_DN	1.7722057	1.8589482	1.7642853	1.7504114	NA	1.5570554
NISHIBUCHI_CHD4_DN	1.7689826	NA	1.4617591	1.699014	NA	1.6486655
KUNINGER_IGF1_VS_PDGFB_TARGETS_UP	1.7677867	1.6192225	2.0644777	NA	-1.6412603	-1.583459
IMR32-34A-48H-2_UP	1.7670236	NA	1.4220252	1.8533353	NA	1.5840398
HELLER_SILENCED_BY_METHYLATION_DN	1.76204	NA	NA	2.1328783	NA	NA
REACTOME_POST_TRANSLATIONAL_PROTEIN_MODIFICATION	1.7508006	NA	NA	NA	NA	NA
EMT	1.7434311	1.7681712	1.818716	1.9857433	NA	1.7749125
HEART_ROC	1.7415134	1.9185824	2.2652466	1.792907	-1.5819113	1.7539091
HALLMARK_MYOGENESIS	1.7398558	1.9986022	1.9356477	1.4460912	NA	-1.4803529
LIN_REST_UP	1.7339003	NA	1.388753	1.9408932	NA	NA
ENZYME_LINKED_RECEPTOR_PROTEIN_SIGNALING_PATHWAY	1.7324878	NA	1.3496574	1.2414197	-1.374103	NA
TRANSMEMBRANE_RECEPTOR_PROTEIN_TYROSINE_KINASE_SIGNALING_PATHWAY	1.7309994	NA	NA	NA	NA	NA
GO_ZINC_II_ION_TRANSPORT	1.7300785	NA	NA	1.2999201	NA	NA
HALLMARK_P53_PATHWAY	1.7296758	NA	NA	1.5361222	1.4113206	NA
PRC1_BMI_UP.V1_UP	1.7114357	NA	NA	1.2928729	NA	NA
NCI_NB PROGNOSIS_POOR_DOWN	1.7097672	1.4796687	1.7000709	1.6572089	-1.4151133	1.8086381
TRM	1.7063931	NA	NA	1.3646389	NA	1.508769
UDAYAKUMAR_MED1_TARGETS_DN	1.7026899	NA	NA	1.5669285	-1.5318594	NA
NISHIBUCHI_KDM5A_UP	1.7013512	NA	NA	1.6759361	1.484769	NA
EWS_POSITVELY CORRELATE WITH KDSR	1.7007431	NA	NA	1.8250836	-1.4226407	NA
MYCN_SIRNA_IMR32-Q3MYCN-48H_UP	1.6935183	NA	1.5032526	1.793966	-1.6942786	NA
WANG_RESPONSE_TO_GSK3_INHIBITOR_SB216763_UP	1.6847777	NA	NA	2.0048738	-1.319797	NA
KONDO_EZH2_TARGETS	1.6819655	NA	NA	1.4519275	-1.7061011	NA
CASTELLANO_NRAS_TARGETS_UP	1.6776705	1.6912608	1.6192708	1.3086096	NA	NA
MAST CELLS RESTING	1.673519	NA	NA	1.5563062	NA	NA
PRC2_SUZ12_UP.V1_UP	1.6703109	NA	NA	1.3855023	NA	NA
SENESE_HDAC2_TARGETS_DN	1.6618923	NA	1.7831709	1.4069744	-1.5230235	NA
MCF10A_WT_P21KO_GENES_DESEQ_FINAL1_DOWN IN WT-SUPRESSED BY P21	1.6607674	NA	1.5326021	NA	NA	1.5574756
TT_POB_VANR_UP_200	1.6577452	NA	1.6559741	1.3471239	-1.4604428	1.8228625
NS143_SPLEEN_UP	1.6490875	NA	1.5391992	1.7240235	NA	NA
EBAUER_MYOGENIC_TARGETS_OF_PAX3_FOXO1_FUSION	1.6423296	1.6237245	1.8956274	1.3655298	-1.9616108	-1.9728198
IMMUNE141_UP	1.6417168	1.4820634	NA	1.4798683	NA	1.6202894
MUSCLE_MASS	1.6409963	NA	NA	1.4720317	-1.4671134	-1.4701729
EXHAUSTION	1.6393987	NA	NA	1.3813818	-1.2556033	NA
MOLENAAR_TARGETS_OF_CCND1_AND_CDK4_UP	1.6255693	1.7902524	1.6926893	1.9532326	1.2961032	NA
HARVARD_LUNG_KRAS_SIGNATURE_100808_UP	1.6178198	1.5639944	1.3469461	1.4021622	-1.4484509	NA
IMR32-34A-72H-1_UP	1.6160915	NA	NA	1.3559302	-1.7985919	NA
IMR32-34A-48H-1_UP	1.609328	NA	1.5109818	1.7456836	NA	NA
HSMM_MYOBLAST_DIFFERENTIATION_UP	1.6086128	1.6533111	2.2702882	NA	-1.5183119	-1.827916
PRC2_EED_UP.V1_UP	1.6059878	NA	NA	1.4598777	NA	NA
HALLMARK_HYPOXIA	1.6007442	NA	1.3859828	2.0341516	1.8550984	NA
RMS772_V550E_RATIO_DOWN	1.5901787	2.027639	2.03039	1.7160563	-1.7074015	NA
CHIARADONNA_NEOPLASTIC_TRANSFORMATION_KRAS_DN	1.5775917	1.432486	1.3765348	1.7731813	NA	NA
NUYTTEN_EZH2_TARGETS_UP	1.5758661	NA	NA	1.379996	-1.5436084	NA
NISHIBUCHI_SIN3B_UP	1.5738393	NA	NA	1.938779	1.8025502	1.5760581
WANG_SMARCE1_TARGETS_UP	1.5641943	NA	1.5120302	1.9673034	-1.8641287	1.5781183
TRI70_POSITIVE	1.5641345	NA	NA	1.3421743	NA	NA
NEGV1	1.5627689	1.5545205	1.8172387	1.6638888	1.4078789	NA
OSTEOSARCOMA	1.5604271	NA	NA	1.4283595	-1.3888856	NA
AN_KDM3B_UP	1.5564646	NA	NA	1.4212766	1.2765539	NA
NISHIBUCHI_CHD4_UP	1.5535225	1.5429296	1.4529753	1.5396985	NA	NA
BEGUM_TARGETS_OF_PAX3_FOXO1_FUSION_UP	1.548354	1.7210939	2.0001981	1.6880184	NA	1.8743614
MAST CELLS ACTIVATED	1.5469166	NA	NA	1.5597187	NA	NA
KIDNEY_ROC	1.5400957	NA	NA	1.7804366	NA	NA
GO_ZINC_ION_HOMEOSTASIS	1.5387304	NA	NA	1.4423729	-1.3280926	NA
P53_DN.V2_DN	1.5375752	NA	NA	1.2541074	NA	1.541939
OCT4EMBRYONICSTEMCELLS_UP	1.537129	1.6422573	1.8680984	1.8365067	2.3470652	1.8851124
TAM ACTIVATION	1.5369619	NA	NA	NA	1.6183991	NA
HENDRICKS_SMARCA4_TARGETS_UP	1.5316261	1.4496528	NA	1.9408599	NA	NA
HET70_POSITIVE	1.5274163	1.5800705	1.435301	NA	-1.4211255	NA
IMR32-34A-72H-2_UP	1.5248295	NA	1.3495381	1.5370111	-1.6791044	1.6731148
GBM_PAUSE_CONTROLLED_GENES	1.523343	-1.4399517	NA	1.753659	NA	1.5253444
PROTEIN_KINASE_ACTIVITY	1.5221163	NA	NA	NA	-1.927936	NA
HALLMARK_UNFOLDED_PROTEIN_RESPONSE	1.5219673	NA	-1.6736732	1.3734256	NA	NA
DEPMAP_NONESSENTIALS	1.5190202	1.5546677	1.7957029	1.6319159	1.4687676	NA
LIVER_ROC	1.5159585	NA	NA	1.5973473	NA	NA
KESHELAVA_MULTIPLE_DRUG_RESISTANCE	1.5145465	NA	NA	1.4914774	1.4445255	NA
NK CELLS RESTING	1.5121901	NA	NA	NA	1.4216461	NA
REACTOME_NCAM_SIGNALING_FOR_NEURITE_OUT_GROWTH	1.5035338	1.9790946	1.778819	1.7921906	NA	NA
URETER_ROC	1.5026655	1.8257822	1.4651995	1.8360234	1.5548187	NA
MACROPHAGES M1	1.5018345	NA	NA	NA	NA	NA
PANCREAS_ROC	1.5007157	1.5449727	1.6007417	2.0040672	1.3499571	NA
TESTIS_ROC	1.4823996	NA	NA	1.2405779	NA	NA
PH1-LIKE UP	1.4732349	-1.4361188	NA	NA	NA	NA
KIM_MYCN_AMPLIFICATION_TARGETS_DN	1.469349	NA	NA	NA	-1.3561325	NA
JIB04_24H_UP	1.4678216	NA	NA	1.3942609	1.3019193	NA
HALLMARK_APOPTOSIS	1.4631418	NA	NA	1.6793909	NA	NA
SENESE_HDAC1_AND_HDAC2_TARGETS_DN	1.4601128	NA	1.9289981	1.5241984	-1.7155432	NA
MEMORY STEMNESS	1.459332	NA	NA	NA	NA	1.5179715
NK CELLS ACTIVATED	1.4576061	NA	NA	NA	NA	-1.6704559
T CELLS GAMMA DELTA	1.4550989	NA	NA	1.3807675	1.7857157	1.852863
ILEUM_ROC	1.4530741	NA	NA	1.3843732	-1.5808392	NA
RMS119_N535K_RATIO_DOWN	1.4516627	NA	1.6985695	NA	-1.978287	NA
NFKB TARGET	1.450983	NA	NA	1.5024767	NA	NA
HALLMARK_KRAS_SIGNALING_DN	1.4489648	1.6229049	1.5321233	1.5430598	NA	NA
MDSC_PMID_30127393_NEG	1.445436	1.695772	1.7333012	1.8071998	2.2787573	1.8650694
BLADDER_ROC	1.4410788	1.5310303	1.5544192	1.4215369	-1.2545327	1.6855125
REACTOME_SIGNALLING_TO_RAS	1.4402792	NA	-1.402434	NA	NA	NA
ASPS_ROC	1.4374199	1.7517741	1.3416675	1.5829808	1.9305909	NA
PASINI_SUZ12_TARGETS_DN	1.4307383	NA	1.5319707	1.3514435	-1.7302227	NA
DSRCT_ROC	1.4284073	NA	NA	NA	-1.3946505	1.5054646
P53_DN.V1_UP	1.4280549	1.5733643	1.548187	1.6105634	-1.2325981	NA
REACTOME_ZINC_TRANSPORTERS	1.4275059	NA	NA	1.2449657	NA	NA
RIGGI_EWING_SARCOMA_PROGENITOR_UP	1.427485	NA	1.5135456	NA	-1.590525	NA
MAHADEVAN_IMATINIB_RESISTANCE_UP	1.4236633	1.5567623	1.5758771	1.4656954	-1.7699258	NA
MIYAGAWA_TARGETS_OF_EWSR1_ETS_FUSIONS_DN	1.42339	NA	NA	1.2546982	-1.780369	NA
HBL_ROC	1.421568	1.5704019	1.68871	1.5863165	1.936163	NA
RMS119_DELTAPA_RATIO_FGFR4_WT_UP	1.4205464	NA	NA	NA	-1.5361636	NA
RMS119_V550E_RATIO_DOWN	1.4198298	1.5758414	1.8100554	1.4964496	NA	NA
HELLER_HDAC_TARGETS_SILENCED_BY_METHYLATION_DN	1.4159375	NA	NA	1.6358285	NA	NA
MEDINA_SMARCA4_TARGETS	1.4158787	NA	NA	NA	NA	1.5523528
LUNG_ROC	1.4118726	NA	1.5583873	1.430486	-1.9405205	-1.5097836
NS83_LIVER_UP	1.4089533	NA	NA	1.4983652	-1.2512219	NA
BILD_HRAS_ONCOGENIC_SIGNATURE	1.4088959	NA	NA	1.3799038	-1.2304838	NA
ROPERO_HDAC2_TARGETS	1.4059825	NA	NA	1.6155536	NA	NA
CORRELATES WITH CAMTA1_SEEGER_POSITIVE	1.4046851	NA	1.4453423	1.6162	-1.4617833	1.5467826
KYNG_DNA_DAMAGE_UP	1.4035169	NA	1.4063587	1.2732415	NA	1.6132439
RH4_PLX1_UP	1.4020554	NA	NA	1.4335511	1.4219179	NA
TT_POB_VANR_DOWN_200	1.3985331	NA	NA	1.5701259	NA	NA
COLON_ROC	1.393227	NA	NA	NA	-1.5987719	NA
RMS119_V550E_RATIO_UP	1.3911681	NA	1.5553542	NA	NA	NA
DENDRITIC CELLS RESTING	1.3892046	NA	NA	1.8427736	1.8175776	1.8020589
ELVIDGE_HYPOXIA_BY_DMOG_UP	1.3884254	NA	1.4893647	1.7692609	1.4859592	NA
EBAUER_TARGETS_OF_PAX3_FOXO1_FUSION_UP	1.3873761	NA	1.9741485	1.545641	-1.4740511	NA
MELANOMA_PROLIFERATIVE	1.3857485	NA	NA	1.3558502	NA	NA
DELASERNA_MYOD_TARGETS_UP	1.3853923	1.7144474	1.9210157	-1.3992792	NA	NA
KUROKI_KDM3B_UP	1.3845973	NA	NA	1.7843267	1.8356208	1.8051299
SENESE_HDAC1_AND_HDAC2_TARGETS_UP	1.3768029	NA	NA	NA	-1.5286958	NA
HELLER_HDAC_TARGETS_DN	1.3709189	NA	NA	1.4388689	NA	NA
CHIARADONNA_NEOPLASTIC_TRANSFORMATION_CDC25_DN	1.3665564	1.6220076	1.4398963	1.639402	1.7253896	NA
ML_ROC	1.3655313	NA	NA	1.539375	NA	NA
PF19 VS NILC_RNASEQ_PAX3FOXO1A_UP	1.3633211	1.6580774	2.0486996	-1.4754562	-2.2882044	-1.8684853
MEK_UP.V1_UP	1.352326	NA	NA	NA	NA	NA
HALLMARK_ESTROGEN_RESPONSE_EARLY	1.349239	NA	NA	1.2838647	NA	NA
ZHANG_TARGETS_OF_EWSR1_FLI1_FUSION	1.3461146	NA	NA	1.2918395	NA	NA
PRC2_EZH2_UP.V1_UP	1.3372571	NA	-1.556169	1.251022	-1.2469473	NA
RORIE_TARGETS_OF_EWSR1_FLI1_FUSION_UP	1.334378	NA	NA	1.531548	NA	NA
MCMURRAY_TP53_HRAS_COOPERATION_RESPONSE_DN	1.3341796	1.4941233	1.5481848	NA	-1.2337931	NA
BENPORATH_SUZ12_TARGETS	1.3341091	1.6626732	1.5277613	NA	NA	NA
CAF_PMID_30127393_POS	1.3285785	1.8060325	1.8033905	1.9054748	NA	1.538127
TERMINAL DIFFERENTIATION	1.3260092	NA	NA	1.5488845	1.5694627	1.5182216
HINATA_NFKB_TARGETS_KERATINOCYTE_DN	1.325196	NA	NA	1.3344085	NA	NA
JIB04_4H_DOWN	1.3239967	NA	-1.355037	NA	1.4566139	NA
SS_ROC	1.3225422	NA	NA	NA	NA	NA
NS4_ADRENAL_UP	1.320718	NA	1.3792659	NA	NA	NA
P53_DN.V2_UP	1.3159713	NA	-1.4537743	1.363085	NA	1.7825049
RMS119_N535K_RATIO_UP	1.3150655	NA	1.3576037	1.313769	NA	NA
KINNEY_DNMT1_METHYLATION_TARGETS	1.3125198	NA	1.5842248	NA	NA	-1.4395281
JIB04_4H_UP	1.3110874	NA	NA	1.2759091	NA	NA
KEGG_MAPK_SIGNALING_PATHWAY	1.3107404	NA	NA	1.3028058	-1.4883069	NA
MYCN_INDUCTION_9H_DOWN	1.3012663	NA	1.4232566	1.275158	-1.7447901	NA
SENESE_HDAC1_TARGETS_DN	1.2973783	NA	1.5568842	1.2928715	-1.294992	NA
PLASMA CELLS	1.2876375	NA	NA	1.3276795	NA	NA
MITF_TARGETS	1.2841285	NA	NA	1.6685846	NA	1.5556334
BASAKI_YBX1_TARGETS_DN	1.2773081	NA	NA	1.4019853	-1.5422136	NA
CEREBRUM_ROC	1.2745851	NA	1.4366139	1.2839844	-1.5579128	NA
HALLMARK_TGF_BETA_SIGNALING	1.2744373	-1.7994657	-1.5543714	NA	-1.7639557	NA
ROME_INSULIN_TARGETS_IN_MUSCLE_DN	1.2743171	NA	NA	1.4605265	-1.3323392	NA
SENESE_HDAC3_TARGETS_UP	1.2733258	NA	NA	1.2922376	-2.0437796	NA
NAGASHIMA_EGF_SIGNALING_UP	1.2728794	-1.5602225	-1.5583287	NA	NA	NA
FORTSCHEGGER_PHF8_TARGETS_UP	1.2686193	NA	NA	1.5118748	-1.3137975	NA
FISCHER_DIRECT_P53_TARGETS_META_ANALYSIS	1.264673	NA	NA	1.3206489	NA	NA
MYOGMYOBLASTCELLS_UP	1.2623944	NA	NA	NA	-1.967968	NA
PF19 VS NILC_MICROARRAY_PAX3FOXO1A_UP	1.2613636	1.6632042	2.0358262	-1.372684	-2.1404586	-1.3984131
T CELL DYSFUNCTION SCORES_TIDE_PMID_30127393_POS	1.2588986	NA	NA	1.3211994	NA	NA
SUPRESSED EWSFLI1 TARGET GENES RANKED BY CHANGES IN GENE EXPRESSION AND H3K27AC SIGNALS_RIVERA	1.258396	NA	NA	1.2685115	-1.8888907	NA
CEREBELLUM_ROC	1.2557473	NA	1.3270439	NA	-1.4881656	NA
M1-LIKE	1.2555944	NA	NA	NA	1.2651556	NA
MEK_UP.V1_DN	1.2542821	NA	1.4269006	1.4622588	-1.528064	NA
SCIBETTA_KDM5B_TARGETS_UP	1.2493163	NA	-1.404477	1.4841571	NA	NA
BENPORATH_PRC2_TARGETS	1.2415022	1.6790922	1.5529444	NA	NA	NA
DAVICIONI_TARGETS_OF_PAX_FOXO1_FUSIONS_DN	1.2409561	NA	NA	-1.3715886	-1.5746878	-1.5575975
MARIADASON_REGULATED_BY_HISTONE_ACETYLATION_UP	1.2365623	NA	NA	NA	-1.4561601	NA
REACTOME_SIGNALING_BY_FGFR	1.2316577	NA	NA	NA	NA	NA
BEGUM_TARGETS_OF_PAX3_FOXO1_FUSION_AND_PAX3	1.2283444	NA	1.3718039	NA	NA	1.7415644
T CELLS CD8	NA	-1.8679155	-1.560486	-1.9040284	-1.2579491	NA
T CELLS FOLLICULAR HELPER	NA	-1.8099917	-1.716481	-1.4344177	-1.5180804	-1.6733536
T CELLS CD4 NAIVE	NA	-1.727282	-1.6257173	-1.731596	NA	-1.8717937
IMR32-34A-48H-1_DOWN	NA	-1.6865122	-1.5536871	-1.3601812	-1.9837978	NA
CORRELATED_0.5_WITH_TFAP2B_PAX_FOXO1_EXPRESSION_SIGNATURE_DOWN	NA	-1.6124204	NA	NA	NA	NA
DAVICIONI_RHABDOMYOSARCOMA_PAX_FOXO1_FUSION_DN	NA	-1.6095189	NA	-1.5046079	-1.3985301	-1.4859331
T EXHAUST_FIXED_PMID_30127393_POS	NA	-1.5820452	NA	NA	NA	NA
GYORFFY_DOXORUBICIN_RESISTANCE	NA	-1.5512152	NA	NA	-2.0546362	NA
DENDRITIC CELLS ACTIVATED	NA	-1.5381163	NA	NA	NA	-1.5069307
HIF1AN_INTERACTORS_BIOGRID	NA	-1.5141852	NA	NA	-1.8362457	NA
RAS_GUANYL_NUCLEOTIDE_EXCHANGE_FACTOR_ACTIVITY	NA	-1.5131239	NA	NA	NA	NA
STAMBOLSKY_TARGETS_OF_MUTATED_TP53_DN	NA	-1.4917248	-1.6832145	1.2974681	NA	-1.8093156
IMR32-34A-72H-2_DOWN	NA	-1.4616925	NA	-1.257817	-1.7861301	-1.6405673
STOMACH_ROC	NA	-1.4527403	NA	1.3277942	NA	NA
B CELLS NAIVE	NA	-1.4381778	NA	NA	NA	NA
T CELLS CD4 MEMORY RESTING	NA	-1.4351224	-1.3991421	-1.535655	-1.2966154	NA
REACTOME_MUSCLE_CONTRACTION	NA	1.8118196	1.8663033	-1.2426739	-1.2373651	NA
ZHANG_TARGETS_OF_PAX3_FOXO1_DTAG_DN	NA	1.7817135	1.6585357	1.3848662	-1.2571489	1.4897823
OCT4EMBRYONICSTEMCELLS_DOWN	NA	1.715615	2.021099	-1.3662133	-1.8185242	-1.490366
DAVICIONI_TARGETS_OF_PAX_FOXO1_FUSIONS_UP	NA	1.6981447	1.8174224	NA	NA	1.7330326
TAM M2_M1_PMID_30127393_POS	NA	1.6774888	1.8129768	NA	NA	NA
DAVICIONI_MOLECULAR_ARMS_VS_ERMS_UP	NA	1.6613725	1.551849	NA	-1.2293676	NA
PAX7SKELETALMUSCLESTEM_UP	NA	1.6455368	NA	1.3700404	NA	NA
DELASERNA_TARGETS_OF_MYOD_AND_SMARCA4	NA	1.6212807	1.8035547	-1.5823054	NA	-1.7248068
RORIE_TARGETS_OF_EWSR1_FLI1_FUSION_DN	NA	1.612771	1.7217604	NA	-1.6728578	NA
TRICHE_PAX3FOXO1A_TUMOR_UP	NA	1.6078721	1.4652277	NA	NA	NA
MACROPHAGES M2	NA	1.5822072	NA	1.3549029	1.4377792	NA
STAEGE_EWING_FAMILY_TUMOR	NA	1.558874	NA	NA	NA	NA
CORRELATED_0.5_WITH_TFAP2B_PAX_FOXO1_EXPRESSION_SIGNATURE_UP	NA	1.5586776	1.663112	NA	NA	NA
SRBCT_ALL	NA	1.5230995	1.5940677	1.4518421	NA	NA
KEGG_RIBOSOME	NA	1.5216477	NA	1.8802822	3.2288737	NA
TANG_SENESCENCE_TP53_TARGETS_UP	NA	1.5166421	NA	1.6306956	NA	NA
TAM M2_M1_PMID_30127393_NEG	NA	1.5110458	1.4667336	1.595707	NA	1.7569121
GO_RESPONSE_TO_ZINC_ION	NA	1.5064483	NA	1.7245746	1.4189304	1.7153634
TORCHIA_TARGETS_OF_EWSR1_FLI1_FUSION_TOP20_DN	NA	1.4810076	1.6238875	NA	NA	NA
REACTOME_TRANSLATION	NA	1.4663116	NA	1.7294794	3.1450582	NA
BENPORATH_EED_TARGETS	NA	1.4635943	1.5281049	NA	NA	NA
KDM6B_EZH2_METABOLIC_SIGNATURE	NA	1.4337717	1.7038589	1.3890051	-1.5697697	NA
FOSTER_KDM1A_TARGETS_UP	NA	1.4208397	NA	1.7707672	NA	NA
HELLER_SILENCED_BY_METHYLATION_UP	NA	1.4169221	NA	1.3452501	NA	NA
GSKJ4_6H_UP	NA	NA	-1.8087023	2.1369221	NA	NA
REACTOME_SHCMEDIATED_CASCADE	NA	NA	-1.6185787	NA	NA	NA
TGD	NA	NA	-1.5912052	NA	1.816112	NA
CAF_PMID_30127393_NEG	NA	NA	-1.5570325	1.2951435	1.6586657	NA
IFN-ALPHA RESPONSE	NA	NA	-1.4860431	1.4015616	1.6578437	NA
JACKSON_DNMT1_TARGETS_UP	NA	NA	-1.428878	-1.269652	NA	NA
SENESE_HDAC2_TARGETS_UP	NA	NA	-1.4130452	-1.4705617	-1.8552872	NA
CHIARADONNA_NEOPLASTIC_TRANSFORMATION_KRAS_CDC25_UP	NA	NA	-1.4018803	1.3792777	1.3122084	NA
REACTOME_FGFR_LIGAND_BINDING_AND_ACTIVATION	NA	NA	-1.3745656	-1.3601917	-1.2923797	NA
REACTOME_FRS2MEDIATED_CASCADE	NA	NA	-1.3386464	-1.3951699	-1.3887895	NA
MARTINEZ_TP53_TARGETS_DN	NA	NA	-1.337584	NA	NA	NA
MOREIRA_RESPONSE_TO_TSA_DN	NA	NA	-1.3342273	NA	NA	-1.5435084
REACTOME_DOWNSTREAM_SIGNALING_OF_ACTIVATED_FGFR	NA	NA	-1.3335506	NA	-1.4665436	NA
REACTOME_PI3K_CASCADE	NA	NA	-1.3290673	-1.3233384	-1.5501741	NA
REACTOME_PHOSPHOLIPASE_CMEDIATED_CASCADE	NA	NA	-1.3181217	-1.4637866	NA	-1.490988
MSGN1PRESOMITECELLS_DOWN	NA	NA	1.9170353	-1.7128023	-1.8709815	NA
M2-LIKE	NA	NA	1.6803669	1.6103654	-1.4377595	NA
REN_ALVEOLAR_RHABDOMYOSARCOMA_UP	NA	NA	1.6765482	NA	-1.2777671	NA
EBAUER_TARGETS_OF_PAX3_FOXO1_FUSION_DN	NA	NA	1.6379508	NA	NA	NA
RMS_ROC	NA	NA	1.6257696	-2.0731666	-1.3395379	-2.057317
BLOOD CD14+ MONOCYTES	NA	NA	1.624083	1.4125443	NA	NA
GO_REGULATION_OF_RESPONSE_TO_REACTIVE_OXYGEN_SPECIES	NA	NA	1.6001928	1.4075238	NA	NA
WANG_LSD1_TARGETS_UP	NA	NA	1.5934381	1.3623885	NA	NA
STEINER_ERYTHROCYTE_MEMBRANE_GENES	NA	NA	1.5816807	-1.2475352	NA	NA
PRC2_SUZ12_UP.V1_DN	NA	NA	1.5609047	NA	NA	NA
MCMURRAY_TP53_HRAS_COOPERATION_RESPONSE_UP	NA	NA	1.5582608	NA	-1.5416378	NA
KUROKI_KDM3B_DOWN	NA	NA	1.535395	1.3758091	-1.8260801	NA
V$GATA3_01	NA	NA	1.525133	NA	-1.2737321	1.5094035
DE_YY1_TARGETS_UP	NA	NA	1.5182178	NA	NA	NA
SKELETALMUSCLE_ROC	NA	NA	1.5039808	NA	-1.4360864	NA
CASTELLANO_HRAS_AND_NRAS_TARGETS_DN	NA	NA	1.4933436	NA	-1.5752647	NA
RMS772_DELTAPA_RATIO_FGFR4_WT_DOWN	NA	NA	1.485695	NA	-2.0082023	NA
UTERUS_ROC	NA	NA	1.483263	1.2552853	-1.6622963	1.4996262
RMS_CORRELATE_WITH_FGFR4	NA	NA	1.4635072	-1.5272846	-1.47747	-1.9314551
PRC1_BMI_UP.V1_DN	NA	NA	1.4259672	NA	-1.2887901	NA
DAVICIONI_RHABDOMYOSARCOMA_PAX_FOXO1_FUSION_UP	NA	NA	1.4105321	NA	NA	NA
OVARY_ROC	NA	NA	1.3575162	1.530739	NA	NA
RH4_CHD4_TARGETS_DOWN	NA	NA	1.3566939	NA	-1.6966199	NA
DAVICIONI_PAX_FOXO1_SIGNATURE_IN_ARMS_UP	NA	NA	1.3499625	NA	-1.4178957	NA
CHIARADONNA_NEOPLASTIC_TRANSFORMATION_KRAS_CDC25_DN	NA	NA	1.3452363	NA	-1.5346676	NA
ASGHARZADEH_NEUROBLASTOMA_POOR_SURVIVAL_DN	NA	NA	1.3448117	NA	NA	1.6793803
MARKS_ACETYLATED_NON_HISTONE_PROTEINS	NA	NA	NA	-1.5961416	NA	NA
ELVIDGE_HYPOXIA_DN	NA	NA	NA	-1.5914031	NA	NA
EFFECTOR T CELL_PMID30559421	NA	NA	NA	-1.5373425	NA	NA
T_CELL_ACTIVATION	NA	NA	NA	-1.5051088	NA	NA
GO_C2H2_ZINC_FINGER_DOMAIN_BINDING	NA	NA	NA	-1.4153666	NA	NA
FERNANDEZ_BOUND_BY_MYC	NA	NA	NA	-1.3228394	1.4994066	NA
NAIVE T CELL_PMID30559421	NA	NA	NA	-1.3171097	-1.3344471	-1.6480131
GRYDER_PAX3FOXO1_CRC	NA	NA	NA	-1.3142339	-1.7065413	NA
KASLER_HDAC7_TARGETS_2_UP	NA	NA	NA	-1.3065798	-1.4706981	NA
CARFILZOMIB_RESISTANT_DOWN	NA	NA	NA	-1.3058542	-1.4230453	NA
ZEMBUTSU_SENSITIVITY_TO_DOXORUBICIN	NA	NA	NA	-1.2959915	-1.4377364	-1.4363259
SIRNA_SCREEN_RH30_SYNERGY	NA	NA	NA	-1.2936085	NA	NA
BIOCARTA_P53_PATHWAY	NA	NA	NA	-1.2721019	NA	NA
PAX3FOXO1_INTERACTORS_NONNUCLEAR	NA	NA	NA	-1.2580614	NA	NA
MYOGMYOBLASTCELLS_DOWN	NA	NA	NA	1.9069333	NA	1.5775397
KASLER_HDAC7_TARGETS_1_DN	NA	NA	NA	1.7347395	NA	NA
KIM_RESPONSE_TO_TSA_AND_DECITABINE_DN	NA	NA	NA	1.6770755	NA	NA
MACROPHAGES M0	NA	NA	NA	1.6626127	2.0135038	1.8520421
HALLMARK_HEME_METABOLISM	NA	NA	NA	1.6566411	NA	NA
SILIGAN_BOUND_BY_EWS_FLT1_FUSION	NA	NA	NA	1.6043553	-1.4703077	NA
HALLMARK_KRAS_SIGNALING_UP	NA	NA	NA	1.5946093	NA	1.7100778
PAL_PRMT5_TARGETS_DN	NA	NA	NA	1.5801665	1.3991874	NA
FERREIRA_EWINGS_SARCOMA_UNSTABLE_VS_STABLE_DN	NA	NA	NA	1.5770841	1.5110892	NA
IMMUNOSUPPRESSION	NA	NA	NA	1.5208592	NA	1.6096284
NS75_KIDNEY_UP	NA	NA	NA	1.4651902	-1.7449774	NA
KLEIN_KDM5B_UP	NA	NA	NA	1.463543	NA	NA
SPLEEN_ROC	NA	NA	NA	1.4633979	NA	NA
MSGN1PRESOMITECELLS_UP	NA	NA	NA	1.4362893	NA	NA
P53_DN.V1_DN	NA	NA	NA	1.4210976	NA	1.8543762
WANG_LSD1_TARGETS_DN	NA	NA	NA	1.4144801	NA	NA
PASINI_SUZ12_TARGETS_UP	NA	NA	NA	1.4119604	NA	NA
PID_NFKAPPAB_CANONICAL_PATHWAY	NA	NA	NA	1.4062892	NA	NA
GO_DIOXYGENASE_ACTIVITY	NA	NA	NA	1.3687171	NA	NA
AMUNDSON_DNA_DAMAGE_RESPONSE_TP53	NA	NA	NA	1.3629758	NA	NA
KASLER_HDAC7_TARGETS_2_DN	NA	NA	NA	1.3576312	NA	NA
WAGSCHAL_EHMT2_TARGETS_UP	NA	NA	NA	1.3546895	NA	NA
ECM REMODELING	NA	NA	NA	1.3504165	NA	NA
HALLMARK_HEDGEHOG_SIGNALING	NA	NA	NA	1.345536	NA	NA
EWS_ROC	NA	NA	NA	1.3375937	-1.3995754	NA
TORCHIA_TARGETS_OF_EWSR1_FLI1_FUSION_TOP20_UP	NA	NA	NA	1.3314323	1.7070837	NA
BIOCARTA_RAS_PATHWAY	NA	NA	NA	1.3136506	NA	NA
DUTTA_APOPTOSIS_VIA_NFKB	NA	NA	NA	1.2580693	NA	NA
ADRENALGLAND_ROC	NA	NA	NA	1.2444534	NA	NA
RMS119_DELTAPA_RATIO_FGFR4_WT_DOWN	NA	NA	NA	NA	-2.46716	NA
DE_YY1_TARGETS_DN	NA	NA	NA	NA	-2.2763934	NA
BRD4_JMJD6_NEGATIVELY_REGULATED	NA	NA	NA	NA	-2.2232697	NA
LU_EZH2_TARGETS_DN	NA	NA	NA	NA	-2.2050955	NA
CCSK_ROC	NA	NA	NA	NA	-2.1244054	NA
SENESE_HDAC1_TARGETS_UP	NA	NA	NA	NA	-2.0979993	NA
WT_ROC	NA	NA	NA	NA	-2.0359266	NA
KANG_DOXORUBICIN_RESISTANCE_DN	NA	NA	NA	NA	-2.011238	NA
MYCN_INDUCTION_6H_UP	NA	NA	NA	NA	-1.9945236	NA
MOLENAAR_MUTATED IN NEUROBLASTOMA	NA	NA	NA	NA	-1.9579778	NA
PH1-LIKE DOWN	NA	NA	NA	NA	-1.8584847	-1.3980733
MOLENAAR_MUTATED IN NEUROBLASTOMA_RECURRENT	NA	NA	NA	NA	-1.8429955	-1.4019785
EXPRESSED SOMATIC MUTATIONS_RMS	NA	NA	NA	NA	-1.7954497	NA
EIF4E_DN	NA	NA	NA	NA	-1.7810988	NA
RMS772_DELTAPA_RATIO_FGFR4_WT_UP	NA	NA	NA	NA	-1.7439191	NA
SILIGAN_TARGETS_OF_EWS_FLI1_FUSION_UP	NA	NA	NA	NA	-1.6311548	NA
MYCN_INDUCTION_6H_DOWN	NA	NA	NA	NA	-1.595549	NA
KEGG_REGULATION_OF_ACTIN_CYTOSKELETON	NA	NA	NA	NA	-1.5873668	NA
RAS_GTPASE_ACTIVATOR_ACTIVITY	NA	NA	NA	NA	-1.5819337	NA
SENESE_HDAC3_TARGETS_DN	NA	NA	NA	NA	-1.5751042	NA
STAMBOLSKY_TARGETS_OF_MUTATED_TP53_UP	NA	NA	NA	NA	-1.5501412	NA
MIYAGAWA_TARGETS_OF_EWSR1_ETS_FUSIONS_UP	NA	NA	NA	NA	-1.5479934	NA
SIRNA_SCREEN_RD_HELMAN_TOP_300	NA	NA	NA	NA	-1.5453004	NA
LNCRNA_X_NEGATIVE_RNASEQ	NA	NA	NA	NA	-1.5261099	NA
WEI_MIR34A_TARGETS	NA	NA	NA	NA	-1.5155588	NA
KAYO_AGING_MUSCLE_UP	NA	NA	NA	NA	-1.5134213	NA
PROSTATE_ROC	NA	NA	NA	NA	-1.496298	NA
KLEIN_KDM5B_DOWN	NA	NA	NA	NA	-1.4904941	NA
GO_ZINC_ION_BINDING	NA	NA	NA	NA	-1.4721217	NA
GRYDER_PAX3FOXO1_JQ1	NA	NA	NA	NA	-1.4654411	NA
SCHRAMM_INHBA_TARGETS_DN	NA	NA	NA	NA	-1.4371119	NA
CASTELLANO_NRAS_TARGETS_DN	NA	NA	NA	NA	-1.43494	-1.4137787
REGULATION_OF_RAS_GTPASE_ACTIVITY	NA	NA	NA	NA	-1.404281	NA
ICB RESIST_PMID_30127393_NEG	NA	NA	NA	NA	-1.3804507	-1.4847628
REACTOME_IRS_RELATED_EVENTS	NA	NA	NA	NA	-1.3735211	NA
BLOOD CDC2	NA	NA	NA	NA	-1.3709309	-1.4330727
SILIGAN_TARGETS_OF_EWS_FLI1_FUSION_DN	NA	NA	NA	NA	-1.3362885	NA
PEREZ_TP53_TARGETS	NA	NA	NA	NA	-1.3073683	NA
MARTINEZ_TP53_TARGETS_UP	NA	NA	NA	NA	-1.2733377	NA
FORTSCHEGGER_PHF8_TARGETS_DN	NA	NA	NA	NA	-1.272367	NA
BRD4_JMJD6_POSITIVELY_REGULATED	NA	NA	NA	NA	2.642701	NA
LU_EZH2_TARGETS_UP	NA	NA	NA	NA	2.3290768	NA
EIF4E_UP	NA	NA	NA	NA	2.012565	NA
MOREIRA_RESPONSE_TO_TSA_UP	NA	NA	NA	NA	1.998179	NA
HALLMARK_REACTIVE_OXYGEN_SPECIES_PATHWAY	NA	NA	NA	NA	1.9831486	NA
NEOTCRPB	NA	NA	NA	NA	1.6806744	NA
HALLMARK_GLYCOLYSIS	NA	NA	NA	NA	1.5092199	NA
GO_NEGATIVE_REGULATION_OF_RELEASE_OF_CYTOCHROME_C_FROM_MITOCHONDRIA	NA	NA	NA	NA	1.468854	NA
KUMAR_AUTOPHAGY_NETWORK	NA	NA	NA	NA	1.398808	NA
MITOCHONDRIA_PROTEOME_V2	NA	NA	NA	NA	1.3909204	NA
MARKS_HDAC_TARGETS_UP	NA	NA	NA	NA	1.3771644	NA
BAE_BRCA1_TARGETS_UP	NA	NA	NA	NA	1.3241777	NA
GEPNET_METASTATIC_SIGNATURE	NA	NA	NA	NA	NA	-1.6614892
MULTINUCLEATEDMYOTUBES_DOWN	NA	NA	NA	NA	NA	-1.5865921
ZEMBUTSU_SENSITIVITY_TO_VINBLASTINE	NA	NA	NA	NA	NA	-1.5015762
PARENT_MTOR_SIGNALING_DN	NA	NA	NA	NA	NA	-1.438474
GO_CELLULAR_RESPONSE_TO_ZINC_ION	NA	NA	NA	NA	NA	1.5176698
