## Supplementary material for "RUNX2 inhibition disrupts a PAX3::FOXO1-RUNX2 feed-forward loop and dismantles oncogenic gene programs in fusion-positive rhabdomyosarcoma": Table S9. Differential expression miRNA ARMS selected

							ARMS					SkM
microRNA	baseMean	log2FoldChange	lfcSE	stat	pvalue	padj	R01	R02	R05	R08	R13	R20	R23	R27	R28	R29
hsa-miR-138-5p	113.3767453	7.060080694	1.571966504	4.491241178	7.08E-06	0.00010998	1187.446332	6.168208589	15.22544318	225.1796345	23.45250319	0	6.19412845	0	4.171866776	0
hsa-miR-9-3p	101.6132832	5.943433974	1.427604671	4.163221159	3.14E-05	0.00037363	415.0371524	10.4859546	16.91715908	167.3021381	2.398551463	0	3.097064225	5.378928017	0	1.683628316
hsa-miR-375-3p	42261.27703	5.798772813	1.619214599	3.581225624	0.000341986	0.002521716	20641.07988	200325.5272	2761.444268	86702.29829	26.91707753	408.6348573	257.0563307	4211.700638	563.2020148	138.0575219
hsa-miR-217-5p	972.4906341	5.777060679	1.549535763	3.728252562	0.000192812	0.001655916	18.96879124	3528.215313	21.99230681	5.426015288	1009.257154	20.17949913	12.3882569	5.378928017	37.54680098	8.418141579
hsa-miR-203a-3p	293.1649874	5.429131435	1.553336901	3.495140965	0.000473811	0.003294118	14.41628135	3.084104294	3012.946033	22.60839703	0.533011436	5.044874782	3.097064225	43.03142414	12.51560033	8.418141579
hsa-miR-203b-5p	293.1649874	5.429131435	1.553336901	3.495140965	0.000473811	0.003294118	14.41628135	3.084104294	3012.946033	22.60839703	0.533011436	5.044874782	3.097064225	43.03142414	12.51560033	8.418141579
hsa-miR-1298-5p	99.14856802	5.313500537	1.999422819	2.657517203	0.007871857	0.029620906	1.5175033	346.0365018	3.383431817	0	0.266505718	0	0	5.378928017	0	3.367256632
hsa-miR-431-5p	100.4083105	5.29439915	1.250370027	4.234265887	2.29E-05	0.00028371	12.89877805	49.96248957	29.32307574	4.521679407	177.759314	0	3.097064225	0	0	1.683628316
hsa-miR-188-5p	53.08331561	5.053509105	1.036858656	4.873864994	1.09E-06	2.88E-05	393.0333546	34.5419681	21.99230681	169.1108098	40.24236343	0	6.19412845	0	4.171866776	6.734513263
hsa-miR-501-5p	238.7970437	4.988576112	0.877626519	5.684167474	1.31E-08	6.78E-07	1179.100064	74.63532393	162.9686325	1215.427425	152.7077765	5.044874782	40.26183493	10.75785603	12.51560033	16.83628316
hsa-miR-183-5p	26909.58578	4.895086268	1.137469593	4.303487583	1.68E-05	0.000223155	106489.2765	22099.45773	143171.609	48627.94901	42.90742061	1437.789313	3385.091198	2689.464009	1501.872039	1754.340705
hsa-miR-9-5p	11184.35346	4.83595442	1.062424525	4.55180985	5.32E-06	8.63E-05	38460.36238	851.8296061	2237.012336	24412.54712	141.781042	443.9489808	473.8508264	559.4085138	458.9053454	378.816371
hsa-miR-483-3p	893.7867469	4.817847068	1.008216969	4.77858161	1.77E-06	3.91E-05	1082.738604	114.1118589	790.0313292	1002.004157	3648.729786	35.31412347	18.58238535	16.13678405	45.89053454	116.1703538
hsa-miR-149-5p	690.7493219	4.664991405	0.888400285	5.251001696	1.51E-07	5.26E-06	3037.282854	277.5693865	2615.392794	1033.655912	136.7174334	75.67312172	58.84422028	32.2735681	62.57800164	50.50884947
hsa-miR-483-5p	287.0660353	4.629346541	0.960864873	4.817895493	1.45E-06	3.47E-05	1427.970605	46.26156442	227.253837	583.2966435	617.2272431	25.22437391	43.35889915	10.75785603	33.37493421	5.050884947
hsa-miR-18a-5p	139.4258181	4.60853233	0.972306314	4.739794715	2.14E-06	4.59E-05	377.8583216	952.988227	23.12011741	82.2945652	67.15944096	10.08974956	15.48532113	16.13678405	4.171866776	15.15265484
hsa-miR-335-3p	6298.920231	4.332807651	0.807053256	5.368676257	7.93E-08	3.05E-06	8671.013854	969.6423902	2207.68926	12762.89229	15155.91368	216.9296156	260.1533949	161.3678405	408.842944	920.9446887
hsa-miR-20a-5p	13591.42925	4.293549007	0.978538779	4.387714724	1.15E-05	0.000160808	11688.56916	143509.541	834.5798481	5394.363532	2554.990319	1669.853553	1703.385324	2054.750503	1685.434177	1249.25221
hsa-miR-323b-3p	360.5233431	4.28342687	1.450837315	2.952382618	0.003153319	0.015875332	8.346268148	37.00925153	33.27041286	4.521679407	1678.186507	0	6.19412845	0	20.85933388	60.61061937
hsa-miR-17-5p	3681.272141	4.20466629	0.873292992	4.814725791	1.47E-06	3.47E-05	6622.384399	31085.304	362.5911097	2728.381354	916.5131645	327.9168608	607.0245881	489.4824496	396.3273437	441.1106187
hsa-miR-500a-5p	219.6415139	4.142390166	0.730047553	5.674137459	1.39E-08	6.78E-07	1113.08867	182.5789742	104.8863863	874.4927973	233.7255148	20.17949913	21.67944958	37.65249612	45.89053454	18.51991147
hsa-miR-335-5p	794.916308	4.041397736	0.768107986	5.261496833	1.43E-07	5.22E-06	3104.811751	237.4760307	458.4550112	1759.837625	1453.788692	35.31412347	80.52366985	43.03142414	50.06240131	210.4535395
hsa-miR-129-5p	204.0011136	3.980973359	0.989170382	4.02455778	5.71E-05	0.000603916	144.1628135	226.3732552	1397.921246	85.00757285	47.97102925	35.31412347	21.67944958	32.2735681	8.343733552	23.57079642
hsa-miR-96-5p	643.2412945	3.975035325	1.155701159	3.439501027	0.000582788	0.00386759	2615.416937	1073.885115	2957.683313	1030.942905	0.533011436	55.4936226	173.4355966	134.4732004	25.03120066	99.33407063
hsa-miR-19b-3p	1292.311826	3.95931331	0.889501628	4.451159149	8.54E-06	0.000129891	2821.797386	10856.04712	145.4875681	718.0426898	522.0847017	85.76287129	340.6770648	182.8835526	66.74986841	289.5840703
hsa-miR-376a-3p	99.4296465	3.955931266	0.987750238	4.004991457	6.20E-05	0.000637668	66.77014518	56.74751902	65.97692043	12.66070234	487.4389584	0	15.48532113	0	16.6874671	10.10176989
hsa-miR-493-3p	784.3849868	3.822119851	0.975642869	3.917539884	8.95E-05	0.000882484	82.70392983	210.3359129	133.6455568	84.10323697	2996.057283	50.44874782	71.23247718	43.03142414	70.92173519	13.46902653
hsa-miR-411-3p	184.1267511	3.784972653	1.006634252	3.760027681	0.000169895	0.001494253	17.45128794	106.0931877	25.37573863	25.32140468	1224.86028	20.17949913	30.97064225	21.51571207	8.343733552	20.20353979
hsa-miR-19a-3p	117.5914689	3.747481255	1.153961574	3.247492239	0.001164268	0.006768629	164.649108	1139.884947	8.458579542	56.97316053	39.97585771	0	12.3882569	0	20.85933388	67.34513263
hsa-miR-34a-5p	352.7158804	3.732991093	0.594536994	6.27882055	3.41E-10	4.15E-08	528.8498999	1368.725486	429.1319354	579.6793	487.7054641	60.53849738	80.52366985	37.65249612	37.54680098	38.72345126
hsa-miR-369-3p	427.3605984	3.646074715	0.941967491	3.870701218	0.000108523	0.001056288	63.73513858	257.2142982	100.3751439	38.8864429	2069.150395	25.22437391	65.03834873	32.2735681	29.20306743	48.82522116
hsa-miR-889-3p	1844.768225	3.618356504	0.992445242	3.6459004	0.000266457	0.00207663	239.7655213	569.3256528	323.1177385	116.6593287	10934.1966	121.0769948	318.9976152	123.7153444	150.1872039	276.1150438
hsa-miR-380-5p	87.14426704	3.55421722	1.161699612	3.05949764	0.002217085	0.01172806	6.828764848	29.60740123	19.7366856	3.617343525	365.6458452	5.044874782	9.291192675	0	8.343733552	11.78539821
hsa-miR-582-3p	576.8204082	3.521200604	0.76467694	4.604821224	4.13E-06	7.53E-05	700.3277727	548.3537436	747.7384315	920.6139272	1668.059289	20.17949913	65.03834873	91.44177629	50.06240131	168.3628316
hsa-miR-182-5p	37060.55695	3.479251199	1.103235567	3.153679326	0.001612261	0.008984357	140941.9127	37664.31529	172001.8315	66075.30117	88.21339268	4943.977286	13081.99929	9240.998334	5039.615065	5064.353974
hsa-miR-485-3p	59.28381038	3.349463299	1.13417444	2.953217055	0.003144808	0.015875332	4.552509899	25.28965521	42.29289771	7.234687051	213.4710802	0	15.48532113	0	0	10.10176989
hsa-miR-450b-5p	5649.089962	3.302271463	0.662316545	4.985941372	6.17E-07	1.88E-05	14354.06371	2580.161653	20256.04238	15133.15664	8815.476143	257.2886139	2087.421288	1355.48986	383.8117434	2107.902651
hsa-miR-493-5p	7371.435366	3.276699156	0.926921838	3.535032861	0.000407724	0.002946919	863.4593774	2384.62944	1655.625969	665.5912087	29852.3715	963.5710833	1155.204956	742.2920664	508.9677467	286.2168137
hsa-miR-214-3p	1331.205095	3.272928338	0.753331359	4.344606528	1.40E-05	0.000188618	861.1831225	1146.669977	1561.453783	405.1424749	5313.324501	237.1091147	322.0946794	134.4732004	79.26546874	186.8827431
hsa-miR-500b-5p	83.94789579	3.258370398	0.812789766	4.008872323	6.10E-05	0.000636241	421.1071656	73.40168221	37.21774998	292.1004897	106.3357815	20.17949913	9.291192675	16.13678405	37.54680098	15.15265484
hsa-miR-409-3p	3031.469052	3.192492104	1.050139989	3.040063361	0.002365284	0.012421994	175.2716311	697.0075705	720.670977	194.4322145	18635.41234	433.8592312	486.2390833	268.9464009	454.7334786	589.2699105
hsa-miR-1197	105.5720776	3.180112761	1.158494495	2.745039166	0.006050368	0.024825676	14.41628135	37.00925153	6.766863633	7.234687051	411.4848287	10.08974956	3.097064225	0	4.171866776	31.988938
hsa-miR-130b-3p	66.42178622	3.16543421	0.649807186	4.871343803	1.11E-06	2.88E-05	207.897952	78.95306994	59.7739621	104.9029622	60.496798	15.13462434	3.097064225	16.13678405	25.03120066	3.367256632
hsa-miR-324-5p	88.87710414	3.141519278	0.787924639	3.987080898	6.69E-05	0.000678203	303.5006599	54.28023558	148.8709999	195.3365504	26.65057181	10.08974956	18.58238535	37.65249612	12.51560033	6.734513263
hsa-miR-660-5p	3043.766872	3.10844052	0.759312039	4.093759036	4.24E-05	0.000469451	16191.76021	1682.687303	1134.013564	9702.619671	3754.799062	600.340099	826.9161481	424.9353134	525.6552138	1382.258847
hsa-miR-3120-5p	176.8943069	3.090006953	0.81408121	3.795698653	0.000147228	0.001360464	88.01519137	318.2795632	277.441409	54.26015288	518.3536217	10.08974956	61.9412845	16.13678405	20.85933388	35.35619463
hsa-miR-127-3p	30532.17982	3.08943545	0.951616739	3.246512302	0.001168284	0.006768629	2317.227538	21351.87085	9048.424488	1413.476983	152115.6008	3985.451077	5234.03854	2135.434423	4480.584917	6044.225654
hsa-miR-370-3p	2121.510735	3.076332588	1.045403812	2.942721801	0.003253406	0.016267032	65.25264188	684.6711534	249.8100491	116.6593287	9026.01566	287.5578626	263.2504591	204.3992647	279.515074	168.3628316
hsa-miR-494-3p	801.4560398	3.064981888	1.068799598	2.867686227	0.004134854	0.019036471	51.59511218	165.924811	133.6455568	54.26015288	5529.727144	131.1667443	170.3385324	53.78928017	95.95293585	255.911504
hsa-miR-299-3p	204.8707064	3.055668343	1.030536064	2.965125094	0.003025599	0.015507548	31.10881764	150.5042896	37.21774998	8.139022932	1239.784601	15.13462434	52.65009183	10.75785603	41.71866776	53.8761061
hsa-miR-329-3p	166.4368808	3.043511965	1.065406987	2.856666047	0.00428116	0.019411471	6.828764848	54.28023558	59.7739621	7.234687051	933.5695304	35.31412347	6.19412845	37.65249612	16.6874671	33.67256632
hsa-miR-433-3p	201.8542493	3.01978775	1.015870204	2.972611794	0.002952777	0.015287425	7.587516498	77.71942822	25.93964393	8.139022932	549.8012964	15.13462434	21.67944958	16.13678405	12.51560033	16.83628316
hsa-miR-130b-5p	242.6782286	2.997771179	0.727894182	4.118416182	3.81E-05	0.000442038	81.18642653	179.4948699	85.14970072	310.1872073	544.2046763	20.17949913	9.291192675	10.75785603	37.54680098	67.34513263
hsa-miR-539-3p	88.86455864	2.961409061	0.944233359	3.136310565	0.001710879	0.00939054	15.93378465	51.19613129	24.24792802	18.99105351	412.5508516	5.044874782	21.67944958	5.378928017	8.343733552	23.57079642
hsa-miR-381-3p	26960.67941	2.912775526	0.903938324	3.222316666	0.001271585	0.007252009	3972.064887	25829.99029	4798.270221	2968.934699	147151.1322	2270.193652	9058.912858	3867.449244	4584.881587	4746.148222
hsa-miR-655-3p	92.30785385	2.88243396	0.922563089	3.124375985	0.001781826	0.009706963	16.6925363	77.71942822	40.0372765	27.13007644	381.6361883	5.044874782	30.97064225	21.51571207	0	15.15265484
hsa-miR-503-5p	395.385111	2.868010472	0.474123017	6.049085089	1.46E-09	1.18E-07	987.1358964	416.3540798	922.5490754	614.9483993	612.4301401	100.8974956	114.5913763	155.9889125	87.60920229	35.35619463
hsa-miR-708-5p	172.0761831	2.840279755	0.745603114	3.809372174	0.00013932	0.001303893	674.5302167	246.1115227	550.9354808	245.0750239	17.32287168	35.31412347	58.84422028	26.89464009	41.71866776	75.76327421
hsa-miR-654-3p	2389.27138	2.797548235	0.872927136	3.204790091	0.00135161	0.007648646	413.5196491	844.4277558	798.4899087	262.2574056	10466.47907	201.7949913	576.0539459	215.1571207	413.0148108	431.0088488
hsa-miR-409-5p	1257.135109	2.785762166	0.969132734	2.874489807	0.004046808	0.019036471	107.7427343	518.1295215	337.7792764	96.76393931	6484.350627	156.3911182	340.6770648	118.3364164	75.09360197	400.7035392
hsa-miR-382-3p	1584.855892	2.775383095	0.957042949	2.899956681	0.003732142	0.017806954	167.6841146	462.6156442	427.4402195	124.7983516	7511.73017	146.3013687	297.3181656	199.0203366	258.6557401	367.0309728
hsa-miR-532-5p	33235.77044	2.754067404	0.714803985	3.852898781	0.000116728	0.0011212	120526.1821	10694.44005	14205.33848	151812.6731	44205.83647	10372.26255	10932.63671	8003.84489	11622.82084	9680.862816
hsa-miR-532-3p	352.4290143	2.750635	0.798585336	3.444384557	0.000572361	0.003833243	1033.419747	180.7285117	149.9988105	1420.71167	616.9607374	75.67312172	43.35889915	43.03142414	75.09360197	262.6460173
hsa-miR-432-5p	481.5742976	2.741818309	0.861252136	3.183525699	0.001454932	0.008170003	49.31885724	229.4573595	121.8035454	47.92980171	1379.700102	40.35899825	61.9412845	43.03142414	54.23426809	72.39601758
hsa-miR-487a-3p	56.1657438	2.738577654	0.997705564	2.744875597	0.006053384	0.024825676	15.93378465	56.74751902	31.57869696	4.521679407	147.1111564	30.26924869	3.097064225	0	0	6.734513263
hsa-miR-337-3p	126.7907149	2.722634016	0.918601932	2.963888842	0.00303778	0.015507548	22.00379784	59.83162331	60.9017727	12.66070234	595.3737742	10.08974956	37.1647707	21.51571207	16.6874671	26.93805305
hsa-miR-487b-3p	388.7186384	2.703890357	0.921075321	2.935580071	0.003329247	0.016476694	44.76634734	198.6163166	118.4201136	47.92980171	1497.229124	65.58337216	111.4943121	5.378928017	58.40613486	50.50884947
hsa-miR-431-3p	182.8389986	2.70124547	1.052619922	2.566211614	0.010281608	0.035571441	3.035006599	117.1959632	20.3005909	6.33035117	289.4252098	5.044874782	12.3882569	32.2735681	12.51560033	6.734513263
hsa-miR-376c-3p	181.4260757	2.674894523	0.916402951	2.918906491	0.003512616	0.017108997	110.0189892	145.5697227	48.49585604	16.27804586	761.939848	50.44874782	30.97064225	16.13678405	16.6874671	53.8761061
hsa-miR-134-5p	915.3874686	2.649035432	0.902710507	2.934534838	0.003340481	0.016476694	226.8667433	539.7182515	338.3431817	109.4246416	3749.735453	40.35899825	269.4445876	145.2310565	146.0153372	188.5663714
hsa-miR-7706	65.91362247	2.646266513	0.842904551	3.139461651	0.001692586	0.009360512	62.21763528	37.62607239	52.44319316	103.9986264	68.49196955	5.044874782	3.097064225	5.378928017	0	31.988938
hsa-miR-542-3p	5764.96932	2.583135896	0.699659	3.691992666	0.000222504	0.001804754	18332.19861	4193.148199	16945.35435	11661.41119	7779.834922	353.1412347	2527.204408	1237.153444	408.842944	5295.011053
hsa-miR-154-5p	57.26588779	2.579646636	0.916231716	2.815495895	0.004870202	0.021288907	25.79755609	35.77560982	27.63135984	8.139022932	219.8672174	5.044874782	9.291192675	5.378928017	16.6874671	15.15265484
hsa-miR-127-5p	1217.143242	2.563925649	1.058495229	2.422236377	0.015425313	0.047312936	201.0691872	913.511692	312.967443	47.02546583	7102.110881	121.0769948	257.0563307	96.82070431	120.9841365	850.2322995
hsa-miR-130a-3p	243.4360133	2.537388946	0.553896492	4.580980349	4.63E-06	7.86E-05	764.0629113	336.784189	558.8301551	252.3097109	182.5564169	75.67312172	111.4943121	43.03142414	33.37493421	92.59955737
hsa-miR-210-3p	159.3912784	2.522364447	0.867229742	2.908530835	0.003631314	0.017439862	805.0355004	75.25214478	36.65384468	606.8093764	24.78503178	40.35899825	80.52366985	48.41035216	41.71866776	57.24336274
hsa-miR-181d-5p	147.348102	2.483663933	0.605399502	4.102520604	4.09E-05	0.000458972	368.7533018	170.2425571	285.8999885	234.2229933	41.04188058	35.31412347	49.5530276	21.51571207	70.92173519	20.20353979
hsa-miR-410-3p	133.5596529	2.483290486	1.000312829	2.482513883	0.013045898	0.042706304	12.1400264	116.5791423	49.05976134	7.234687051	428.8077004	20.17949913	15.48532113	5.378928017	4.171866776	60.61061937
hsa-miR-7-5p	9468.978937	2.474078208	0.962523779	2.570407364	0.010157899	0.035315339	75163.45593	4082.120444	2179.493995	2762.746118	3643.133166	2305.507775	4354.472301	3162.809674	5373.364407	612.8407069
hsa-miR-3529-3p	9468.707955	2.474015893	0.962516237	2.570362761	0.010159207	0.035315339	75159.66217	4082.120444	2179.493995	2762.746118	3643.133166	2305.507775	4354.472301	3162.809674	5373.364407	612.8407069
hsa-miR-181b-5p	1509.776533	2.425746591	0.583019681	4.160659875	3.17E-05	0.00037363	2032.69567	694.5402871	4405.792131	2108.006939	2406.280129	605.3849738	359.2594501	333.4935371	717.5610855	156.5774334
hsa-miR-411-5p	1882.271281	2.367632138	0.985361369	2.402805927	0.016269819	0.049295172	165.4078597	1233.641718	353.0047195	141.0763975	10986.16522	247.1988643	718.5189002	247.4306888	438.0460115	841.8141579
hsa-miR-501-3p	1951.028312	2.367151778	0.649426049	3.644990497	0.000267402	0.00207663	5868.944011	760.540119	1945.473295	9063.254203	2168.024017	1155.276325	761.8777994	559.4085138	884.4357565	479.83407
hsa-miR-543	184.718714	2.327443113	0.867556756	2.682756025	0.007301824	0.028396946	16.6925363	82.03717423	78.94674239	20.79972527	717.9664045	30.26924869	30.97064225	53.78928017	45.89053454	23.57079642
hsa-miR-424-3p	241.8832954	2.316746918	0.676159605	3.426331446	0.000611793	0.003987582	178.3066377	186.2798994	353.0047195	237.8403368	1113.46089	85.76287129	49.5530276	182.8835526	62.57800164	40.40707958
hsa-miR-421	112.7082903	2.301388953	0.623275665	3.692409448	0.000222139	0.001804754	349.7845105	77.10260736	247.5544279	254.1183827	39.44284628	45.40387303	52.65009183	43.03142414	33.37493421	23.57079642
hsa-miR-574-5p	334.2714437	2.258914803	0.662859996	3.407830942	0.000654815	0.004160495	378.6170732	190.5976454	633.8295603	930.5616219	567.3906738	166.4808678	161.0473397	86.06284828	146.0153372	8.418141579
hsa-miR-500a-3p	3420.246614	2.249502751	0.666299991	3.376111032	0.000735182	0.004548163	8504.088491	1210.202525	1979.307613	16157.76919	5696.293218	1700.122801	1468.008443	1237.153444	1556.106307	1094.358405
hsa-miR-200b-3p	145.4083627	2.007171452	0.825019717	2.432876948	0.014979391	0.046730578	110.0189892	82.03717423	441.5378521	713.5210104	61.02980944	90.80774607	37.1647707	139.8521285	20.85933388	63.977876
hsa-miR-155-5p	582.7316149	2.004261785	0.581420064	3.44718373	0.000566463	0.003828872	361.9245369	978.8947031	445.4851892	434.0812231	533.8109533	136.2116191	210.6003673	139.8521285	150.1872039	52.19247779
hsa-miR-424-5p	467.1253691	1.993419733	0.787534014	2.531217316	0.01136674	0.038238342	1259.527739	901.7920957	487.2141816	272.2051003	1357.580128	30.26924869	418.1036704	268.9464009	16.6874671	336.7256632
hsa-miR-362-5p	586.7880831	1.862006203	0.707530464	2.63169757	0.008495945	0.0310102	1943.162975	450.8960478	228.9455529	1607.909197	962.8851594	605.3849738	229.1827527	112.9574884	287.8588075	195.3008846
hsa-miR-146b-3p	112.7326514	1.790545551	0.743976193	2.406724258	0.016096318	0.049164486	48.56010559	150.5042896	140.4124204	96.76393931	14.92432021	10.08974956	37.1647707	37.65249612	4.171866776	38.72345126
hsa-miR-146b-5p	5489.345109	1.770116888	0.626513647	2.8253445	0.004722981	0.021011822	3154.130608	8371.492697	5074.58382	6120.545245	719.0324274	832.404339	1300.766975	1048.890963	1101.372829	2582.685836
hsa-miR-92b-3p	525.1269163	1.714770168	0.653790172	2.622814232	0.008720681	0.031515332	190.4466641	588.4470994	284.7721779	125.7026875	148.7101907	75.67312172	43.35889915	32.2735681	125.1560033	127.955752
hsa-miR-450a-5p	767.7990805	1.714484056	0.630153016	2.720742442	0.006513549	0.026213834	1312.640354	590.9143828	1722.7307	1928.044099	1381.032631	65.58337216	492.4332118	328.1146091	154.3590707	1062.369467
hsa-miR-574-3p	817.2599795	1.619855892	0.599360022	2.70264254	0.006879068	0.027144431	1780.03137	610.6526503	1597.543723	1633.230602	376.8390854	469.1733547	362.3565143	489.4824496	425.5304111	208.7699112
hsa-miR-769-5p	1201.864766	1.535640208	0.560674184	2.738917272	0.006164188	0.024999208	2079.738272	1371.192769	778.1893178	1362.834173	1783.456265	494.3977286	433.5889915	182.8835526	216.9370723	1205.477874
hsa-miR-148a-3p	267372.0331	1.509538521	0.528046973	2.858720149	0.004253538	0.019406769	193071.1861	167373.7232	410674.751	395721.1036	534936.6735	69175.32301	119958.5886	128809.1892	94088.1114	185667.1634
hsa-miR-99b-3p	599.8233619	1.456570177	0.598455964	2.433880294	0.014937934	0.046730578	771.6504278	248.5788061	633.8295603	541.6971929	490.9035327	201.7949913	195.1150462	150.6099845	275.3432072	156.5774334
hsa-miR-221-5p	256.9655059	1.144173228	0.465733172	2.456714052	0.014021424	0.044893157	235.9717631	284.3544159	501.8757195	255.9270544	132.4533419	131.1667443	151.756147	86.06284828	79.26546874	183.5154864
hsa-miR-425-5p	405.0880846	1.084048159	0.407680439	2.659063463	0.00783582	0.029620906	644.9389023	523.6809092	398.6810491	525.4191471	277.965464	242.1539895	185.8238535	247.4306888	154.3590707	286.2168137
hsa-miR-28-5p	150.6098123	-0.993590065	0.368440201	-2.69674716	0.007002041	0.02748113	161.6141014	141.2519767	107.7059128	95.85960343	98.60711569	353.1412347	167.2414682	199.0203366	175.2184046	308.1039818
hsa-miR-576-3p	57.56663405	-1.102459111	0.446391065	-2.469715899	0.013522039	0.043677384	44.76634734	51.81295215	42.85680301	23.51273292	44.50645492	110.9872452	61.9412845	86.06284828	104.2966694	85.8650441
hsa-miR-24-3p	6094.545895	-1.156565962	0.47500257	-2.434862535	0.014897448	0.046730578	3570.685264	3509.710687	6587.541747	6312.264452	2232.251895	8389.626762	10124.30295	6287.966852	10992.86895	13714.83626
hsa-miR-3074-5p	6078.612494	-1.157913131	0.475799184	-2.43361731	0.014948791	0.046730578	3560.821492	3477.019182	6579.647073	6306.838437	2219.726126	8329.088264	10096.42937	6282.587924	10988.69709	13706.41812
hsa-miR-30d-5p	72203.72167	-1.272503065	0.452467656	-2.812362496	0.004917905	0.021369466	60723.65328	24255.86346	46757.33599	71972.47545	34534.34396	208656.021	55852.45624	104087.6361	110525.2665	96431.49541
hsa-miR-374b-3p	93.2028579	-1.310595909	0.404862033	-3.237142045	0.001207333	0.006939788	77.39266828	54.89705644	37.21774998	69.63386287	52.50162646	70.62824694	179.6297251	215.1571207	171.0465378	89.23230074
hsa-miR-24-2-5p	104.608088	-1.406430258	0.561527293	-2.504651642	0.012257205	0.040671635	54.63011878	67.23347362	96.99171208	113.9463211	13.59179162	121.0769948	192.017982	112.9574884	191.9058717	291.2676986
hsa-miR-145-3p	394.3502653	-1.440068721	0.502324187	-2.866811431	0.0041463	0.019036471	377.0995699	394.1485288	306.2005794	180.8671763	72.75606104	438.904106	814.5278912	543.2717297	955.3574917	853.5995561
hsa-miR-126-3p	27290.86704	-1.45390018	0.404174679	-3.597207481	0.000321652	0.002445895	28527.54453	26018.12065	15371.49465	9764.114511	10931.26504	43385.92312	47796.99219	36313.14304	77133.64482	43599.23887
hsa-miR-140-3p	8935.894975	-1.520724069	0.370022858	-4.109811153	3.96E-05	0.000451668	4409.864589	8487.455018	6618.556539	3855.183862	4296.072175	15356.59884	13035.54332	11968.11484	12561.49086	26454.85173
hsa-miR-30c-2-3p	651.4353315	-1.566535363	0.608628422	-2.573878093	0.01005657	0.035294693	825.521795	183.8126159	234.584606	575.1576206	229.727929	1801.020297	1198.563855	1151.090596	1072.169761	845.1814145
hsa-miR-328-3p	317.1434415	-1.614378322	0.630230784	-2.561566909	0.010420117	0.035712137	37.93758249	77.10260736	333.2680339	223.3709627	154.8398222	514.5772277	278.7357803	301.219969	308.7181414	1121.296458
hsa-miR-193b-3p	300.7537853	-1.679081007	0.620986679	-2.703892149	0.006853253	0.027144431	336.1269809	43.17746012	110.5254393	304.761192	143.1135706	792.0453407	436.6860557	494.8613776	613.2644161	663.3495564
hsa-miR-30a-5p	92973.62685	-1.715560067	0.648217391	-2.646581366	0.008130994	0.030139374	131976.5032	21155.105	23897.17892	76530.3283	23572.16426	187961.9446	141198.2551	150185.0492	144705.371	286107.3778
hsa-let-7f-5p	182192.5639	-1.752468233	0.66218909	-2.646477056	0.008133502	0.030139374	110798.2272	45547.28586	88420.91538	130959.592	132471.1978	480095.5086	329595.769	405339.8786	443169.0639	54093.29416
hsa-miR-16-2-3p	227.2446535	-1.830571465	0.538882159	-3.396979165	0.000681342	0.004251105	139.6103036	156.0556773	33.27041286	171.8238175	96.74157566	136.2116191	470.7537622	381.9038892	429.7022779	697.0221227
hsa-miR-584-5p	75.67522568	-1.846734214	0.503760572	-3.665896689	0.000246473	0.001955713	23.52130114	35.77560982	29.88698105	98.57261107	27.9831004	105.9423704	185.8238535	112.9574884	266.9994737	99.33407063
hsa-miR-664a-5p	67.49706207	-1.890165285	0.695008299	-2.719629804	0.006535504	0.026213834	15.93378465	10.4859546	94.17218556	43.40812231	17.05636596	302.6924869	86.7177983	107.5785603	141.8434704	37.03982295
hsa-miR-365a-3p	511.1357073	-1.968666687	0.520259185	-3.784011397	0.000154321	0.001373831	159.3378465	90.0558454	370.4857839	410.5684901	337.3962391	1780.840798	808.3337628	1323.216292	867.7482894	580.8517689
hsa-miR-30b-5p	7396.480522	-2.010828248	0.479243674	-4.195836813	2.72E-05	0.00033077	6675.497015	2514.161821	3333.244245	3935.669756	1923.371767	25173.92516	11511.78772	14716.74706	17012.87271	5670.460168
hsa-miR-223-3p	227.0095928	-2.048112372	0.798981089	-2.563405317	0.010365097	0.035691135	56.14762208	373.7934405	57.51834088	18.08671763	30.38165186	156.3911182	210.6003673	1048.890963	438.0460115	365.3473445
hsa-miR-363-3p	651.5785035	-2.077563482	0.748824092	-2.774434616	0.005529775	0.022975334	506.0873504	310.8777129	54.13490907	271.3007644	182.5564169	610.4298486	1248.116883	1043.512035	1672.918577	1015.227874
hsa-miR-30d-3p	145.507452	-2.189552383	0.469777711	-4.660826455	3.15E-06	6.21E-05	97.87896282	45.64474356	61.465678	69.63386287	56.49921223	201.7949913	164.1444039	188.2624806	292.0306743	649.8805299
hsa-miR-185-5p	1054.999253	-2.231330777	0.362109986	-6.162024977	7.18E-10	6.69E-08	323.2282028	563.1574442	281.3887461	453.0722766	712.9027959	1397.430315	2353.768811	2888.484345	2574.041801	1754.340705
hsa-miR-27b-5p	267.2189981	-2.252013357	0.730332536	-3.08354516	0.002045501	0.010899383	50.83636054	70.31757791	105.4502916	86.81624461	202.5443457	549.8913512	610.1216523	268.9464009	709.2173519	323.2566366
hsa-miR-365a-5p	96.84237298	-2.26375284	0.751806165	-3.011085765	0.002603153	0.013573584	56.14762208	5.55138773	43.98461362	64.20784758	51.96861503	549.8913512	229.1827527	123.7153444	137.6716036	28.62168137
hsa-miR-29b-3p	211.2319115	-2.373959584	0.639929291	-3.709721711	0.000207487	0.001740984	40.97258909	215.8873006	129.1343143	41.59945054	17.05636596	327.9168608	594.6363312	677.7449302	321.2337417	383.867256
hsa-miR-223-5p	55.47404082	-2.43823673	0.750536817	-3.248657059	0.001159512	0.006768629	13.6575297	39.47653497	28.19526514	16.27804586	4.797102925	35.31412347	24.7765138	279.7042569	187.7340049	31.988938
hsa-miR-142-5p	1004.605704	-2.475517723	0.757006501	-3.270140639	0.00107494	0.006485177	188.1704091	1160.240036	283.080462	274.0137721	48.77054641	645.743972	1644.541104	1834.214454	1322.481768	5414.548664
hsa-miR-1271-5p	411.6902216	-2.490748901	0.511993649	-4.864804292	1.15E-06	2.88E-05	132.7815387	120.2800675	120.1118295	301.1438485	101.8051843	1649.674054	318.9976152	779.9445625	659.1549506	951.2499984
hsa-miR-101-3p	84648.96752	-2.559999344	0.560701606	-4.565707171	4.98E-06	8.26E-05	40993.07538	46556.40479	24967.47119	19291.29302	27254.20726	79007.78395	126843.3624	113543.7915	114509.3993	504085.0523
hsa-miR-12136	103.8048658	-2.656343556	0.767074921	-3.462951901	0.000534284	0.003645114	75.87516498	52.42977301	12.40591666	30.74741997	6.396137234	55.4936226	331.3858721	102.1996323	559.030148	69.02876095
hsa-miR-22-5p	371.1756817	-2.820913592	0.644763167	-4.375115911	1.21E-05	0.000167167	125.9527739	146.8033644	186.0887499	143.7894051	14.65781449	847.5389633	1108.748993	887.5231229	1172.294564	343.4601764
hsa-miR-29a-3p	3437.0784	-2.934026128	0.457673973	-6.410734062	1.45E-10	2.11E-08	569.822489	2017.004209	1415.40231	712.6166745	452.793215	6785.356581	7724.078177	7837.098121	6745.908577	10396.40485
hsa-miR-144-5p	340.8022678	-3.043938675	0.935493107	-3.253833354	0.001138591	0.006757488	83.46268148	320.7468466	5.639053028	87.72058049	5.330114362	252.2437391	730.9071571	693.8817142	750.9360197	1713.933625
hsa-miR-885-5p	60.28295408	-3.188216959	1.216893209	-2.61996446	0.008793893	0.031581534	57.66512538	3.700925153	18.04496969	1.808671763	0	166.4808678	46.45596338	220.5360487	95.95293585	208.7699112
hsa-miR-193b-5p	53.28483673	-3.324710439	0.723510092	-4.595250951	4.32E-06	7.70E-05	11.38127475	3.084104294	6.202958331	20.79972527	22.91949175	242.1539895	89.81486253	86.06284828	162.7028043	69.02876095
hsa-miR-1303	98.88325803	-3.562278105	0.600785784	-5.92936484	3.04E-09	2.22E-07	4.552509899	11.71959632	42.85680301	18.99105351	14.65781449	338.0066104	182.7267893	220.5360487	221.1089391	139.7411502
hsa-miR-486-5p	22907.55158	-3.603692935	0.710653434	-5.070956903	3.96E-07	1.26E-05	2833.937412	4097.540966	10350.48183	6532.018071	204.4098858	70789.68294	40741.87988	54628.39294	66920.91495	58900.053
hsa-miR-486-3p	23120.18382	-3.617831228	0.71033238	-5.093152631	3.52E-07	1.17E-05	2818.003627	4096.307324	10375.85757	6527.496392	206.8084372	71506.05515	41361.29273	55064.08611	68126.58445	58873.11495
hsa-miR-378c	16799.02461	-3.621839794	0.757990492	-4.778212699	1.77E-06	3.91E-05	3185.998177	1683.304124	9677.178901	2433.567857	277.1659468	36307.9638	30431.75308	29632.51445	37392.44191	78677.63482
hsa-miR-30a-3p	5664.354021	-3.684640735	0.488078142	-7.54928446	4.38E-14	3.19E-11	1621.452276	706.8767043	719.5431664	1552.744708	915.980153	16511.87516	8544.800197	16228.22583	20654.91241	8988.891578
hsa-miR-95-3p	15128.42142	-3.713650499	0.801191842	-4.635157655	3.57E-06	6.85E-05	2580.514361	740.1850307	5782.284975	5549.909304	87.14736981	61275.0491	24841.55215	63428.31918	28694.09968	15139.18582
hsa-miR-22-3p	5501.001008	-3.721120912	0.604202804	-6.158728311	7.33E-10	6.69E-08	1022.797224	1441.510347	1264.275689	1351.077807	190.5515884	10044.34569	8464.276527	8036.118458	14468.03398	28471.83845
hsa-miR-29c-3p	161.0351924	-3.725583848	0.848831285	-4.38907462	1.14E-05	0.000160808	18.21003959	77.10260736	39.47337119	17.18238175	2.132045745	131.1667443	312.8034867	355.0092491	346.2649424	887.2721224
hsa-miR-6505-5p	86.63149424	-3.766500622	0.822101442	-4.581552139	4.62E-06	7.86E-05	7.587516498	1.850462577	43.42070831	22.60839703	3.198068617	413.6797321	198.2121104	247.4306888	150.1872039	60.61061937
hsa-miR-378a-5p	519.3253422	-3.936930614	0.79575642	-4.94740666	7.52E-07	2.20E-05	65.25264188	56.74751902	183.8331287	118.4680005	9.594205851	2098.667909	1043.710644	1097.301316	1130.575896	1269.45575
hsa-miR-378a-3p	419088.1798	-4.267028598	0.722143293	-5.908839198	3.45E-09	2.29E-07	72166.38691	25144.70231	99922.32794	80832.25408	5737.601605	1661095.65	819734.0562	1066049.744	1095098.341	822132.5429
hsa-miR-29c-5p	166.0568416	-4.294287768	0.648686755	-6.619971408	3.59E-11	6.56E-09	14.41628135	43.79428098	34.39822347	12.66070234	4.797102925	660.8785964	411.9095419	527.1349457	367.1242763	193.6172563
hsa-miR-144-3p	378.0503022	-4.332749381	1.241989473	-3.488555639	0.000485638	0.003344486	36.42007919	168.3920945	1.691715908	41.59945054	1.599034308	10.08974956	257.0563307	209.7781927	379.6398766	4166.980082
hsa-miR-378d	5071.440304	-4.598969599	0.792153579	-5.805654002	6.41E-09	3.90E-07	373.3058117	346.6533227	1515.213549	481.1066889	50.90259215	7335.247932	7021.044598	8073.770954	12532.28779	32088.27207
hsa-miR-5683	53.350932	-4.624526407	1.221552723	-3.785777167	0.000153229	0.001373831	19.72754289	0.616820859	3.383431817	3.617343525	0.266505718	100.8974956	201.3091746	37.65249612	16.6874671	313.1548667
hsa-miR-208b-3p	90.82921777	-5.186713381	1.102424966	-4.704822134	2.54E-06	5.15E-05	2.276254949	1.233641718	9.022484845	21.70406115	0	126.1218695	207.5033031	69.92606423	429.7022779	390.6017693
hsa-miR-122b-5p	71.6921727	-5.455742835	0.958311545	-5.693078481	1.25E-08	6.78E-07	3.793758249	0.616820859	11.27810606	6.33035117	0.533011436	267.3783634	120.7855048	231.2939047	350.4368092	10.10176989
hsa-miR-122-3p	50.52032711	-5.601972413	1.038208864	-5.39580484	6.82E-08	2.77E-06	3.793758249	0	7.330768936	2.713007644	0.533011436	176.5706174	92.91192675	193.6414086	225.2808059	3.367256632
hsa-miR-1-3p	8807922.973	-5.96141987	0.87319014	-6.827172683	8.66E-12	2.11E-09	534965.4382	90960.10478	669120.4459	639235.2438	5778.909991	36894026.91	20439710.25	24491318.91	30700442.2	8361699.623
hsa-miR-133a-5p	3905.739662	-6.060554236	0.855739135	-7.082245031	1.42E-12	5.18E-10	223.072985	147.4201853	250.9378597	174.5368251	7.728665824	9267.434974	4394.734135	3969.648877	6649.955641	29325.438
