## Supplementary material for "RUNX2 inhibition disrupts a PAX3::FOXO1-RUNX2 feed-forward loop and dismantles oncogenic gene programs in fusion-positive rhabdomyosarcoma": Table S9. Differential expression miRNA ERMS selected

							ERMS				SkM
microRNA	baseMean	log2FoldChange	lfcSE	stat	pvalue	padj	R07	R09	R10	R12	R20	R23	R27	R28	R29
hsa-miR-1269a	113.2375114	7.758404095	2.050954766	3.782825551	0.000155058	0.00120976	0.819698903	1339.401082	5.157105532	51.48988165	0	0	0	8.343733552	0
hsa-miR-431-5p	1.00E+02	7.65E+00	1.288803316	5.933698903	2.96E-09	1.30E-07	227.0565961	81.79548593	253.0204901	564.5977458	0	3.097064225	0	0	1.683628316
hsa-miR-1298-5p	99.14856802	7.185262219	2.098879869	3.423379453	0.000618477	0.003610072	0	824.269952	26.10784675	177.7520262	0	0	5.378928017	0	3.367256632
hsa-miR-217-5p	9.72E+02	7.063853546	1.639832674	4.307667275	1.65E-05	0.000182447	29.5091605	8889.54544	19.98378393	8.059285824	20.17949913	12.3882569	5.378928017	37.54680098	8.418141579
hsa-miR-509-3-5p	6.03E+01	6.99E+00	1.531806665	4.561489311	5.08E-06	7.55E-05	4.918193416	102.5450761	675.5808246	4.925119115	5.044874782	0	0	4.171866776	0
hsa-miR-9-3p	1.02E+02	6.653723581	1.485915304	4.477861936	7.54E-06	0.000100696	38.52584843	37.89055598	650.4399352	73.42904862	0	3.097064225	5.378928017	0	1.683628316
hsa-miR-216a-3p	74.2595818	6.159916686	2.007966375	3.067738964	0.002156849	0.010426977	0	820.9620463	2.25623367	2.686428608	5.044874782	0	0	0	8.418141579
hsa-miR-375-3p	42261.27703	5.949027116	1.717387669	3.463997805	0.000532211	0.003177138	36.88645062	274681.872	730.3750709	172.8269071	408.6348573	257.0563307	4211.700638	563.2020148	138.0575219
hsa-miR-9-5p	1.12E+04	5.57E+00	1.126674572	4.946725323	7.55E-07	1.65E-05	4191.12049	5354.597142	68315.21002	10301.55824	443.9489808	473.8508264	559.4085138	458.9053454	378.816371
hsa-miR-514a-3p	3.05E+02	5.49E+00	1.085267687	5.0567051	4.27E-07	1.05E-05	6.557591222	668.4976663	3181.611794	47.46023874	20.17949913	15.48532113	37.65249612	12.51560033	23.57079642
hsa-miR-323b-3p	360.5233431	5.465534496	1.535090827	3.560398122	0.000370293	0.002452024	45.90313855	263.7302984	2338.425039	550.2701265	0	6.19412845	0	20.85933388	60.61061937
hsa-miR-508-3p	1.03E+02	5.367079859	1.239454896	4.330193763	1.49E-05	0.000175216	0.819698903	246.8900513	1030.776468	17.46178595	25.22437391	3.097064225	5.378928017	4.171866776	3.367256632
hsa-miR-431-3p	1.83E+02	5.26E+00	1.108618786	4.740685487	2.13E-06	3.90E-05	123.7745343	359.9602819	1247.052581	323.7146473	5.044874782	12.3882569	32.2735681	12.51560033	6.734513263
hsa-miR-493-3p	7.84E+02	5.19E+00	1.032741399	5.022018095	5.11E-07	1.19E-05	1254.139321	517.8375985	4328.745456	1124.718111	50.44874782	71.23247718	43.03142414	70.92173519	13.46902653
hsa-miR-433-3p	2.02E+02	4.97E+00	1.071150784	4.641215162	3.46E-06	5.79E-05	190.1701454	440.552893	1174.208466	269.538337	15.13462434	21.67944958	16.13678405	12.51560033	16.83628316
hsa-miR-483-3p	8.94E+02	4.91E+00	1.067366702	4.595880058	4.31E-06	6.79E-05	1421.357897	787.5822708	10.95884925	3423.405523	35.31412347	18.58238535	16.13678405	45.89053454	116.1703538
hsa-miR-335-3p	6.30E+03	4.88E+00	0.855702711	5.701553116	1.19E-08	4.25E-07	2564.018168	3596.89635	22426.96268	17861.61608	216.9296156	260.1533949	161.3678405	408.842944	920.9446887
hsa-miR-218-5p	4.91E+03	4.808987344	1.137349005	4.22824245	2.36E-05	0.000241167	277.877928	40751.8944	2667.512836	10326.63157	302.6924869	891.9544968	505.6192336	533.9989473	175.0973448
hsa-miR-380-5p	87.14426704	4.710122712	1.220393854	3.859510352	0.000113614	0.000932585	74.59260015	58.03870877	495.4044501	132.0827399	5.044874782	9.291192675	0	8.343733552	11.78539821
hsa-miR-1197	105.5720776	4.496082824	1.22034318	3.684277422	0.000229352	0.001704997	68.85470783	166.5981589	408.7006134	307.5960756	10.08974956	3.097064225	0	4.171866776	31.988938
hsa-miR-485-3p	59.28381038	4.4715328	1.187759954	3.764677186	0.000166764	0.001288337	78.69109466	103.1465135	260.7561484	68.95166761	0	15.48532113	0	0	10.10176989
hsa-miR-493-5p	7.37E+03	4.45E+00	0.98299654	4.531822396	5.85E-06	8.38E-05	16965.30819	5637.272718	32830.77845	8688.805595	963.5710833	1155.204956	742.2920664	508.9677467	286.2168137
hsa-miR-432-5p	4.82E+02	4.41E+00	0.911175398	4.836538343	1.32E-06	2.81E-05	397.5539678	637.5236404	2476.699932	1130.090968	40.35899825	61.9412845	43.03142414	54.23426809	72.39601758
hsa-miR-369-3p	4.27E+02	4.33032949	0.996498598	4.34554499	1.39E-05	0.000168426	603.2983924	312.7474462	1819.491295	517.5852451	25.22437391	65.03834873	32.2735681	29.20306743	48.82522116
hsa-miR-370-3p	2121.510735	4.253944297	1.108401157	3.837910372	0.000124086	0.001008037	1266.434805	2320.345476	12122.74351	2646.132179	287.5578626	263.2504591	204.3992647	279.515074	168.3628316
hsa-miR-376a-3p	9.94E+01	4.212921122	1.036944562	4.062821944	4.85E-05	0.000449466	92.62597601	120.2874793	354.5510053	92.68178698	0	15.48532113	0	16.6874671	10.10176989
hsa-miR-203a-3p	293.1649874	4.109524258	1.643452009	2.50054412	0.012400269	0.039236116	6.557591222	9.622998345	475.7429853	486.6913162	5.044874782	3.097064225	43.03142414	12.51560033	8.418141579
hsa-miR-203b-5p	293.1649874	4.109524258	1.643452009	2.50054412	0.012400269	0.039236116	6.557591222	9.622998345	475.7429853	486.6913162	5.044874782	3.097064225	43.03142414	12.51560033	8.418141579
hsa-miR-92b-3p	5.25E+02	4.10E+00	0.691023521	5.939551627	2.86E-09	1.30E-07	400.0130645	1158.669145	984.0401992	3066.558256	75.67312172	43.35889915	32.2735681	125.1560033	127.955752
hsa-miR-130b-5p	2.43E+02	4.09E+00	0.767316907	5.334252839	9.59E-08	3.02E-06	169.6776729	560.5396536	792.2603373	529.6741739	20.17949913	9.291192675	10.75785603	37.54680098	67.34513263
hsa-miR-889-3p	1844.768225	3.994812321	1.052146383	3.796821796	0.000146563	0.001154917	2428.767849	1238.058881	5704.403356	3282.368021	121.0769948	318.9976152	123.7153444	150.1872039	276.1150438
hsa-miR-487a-3p	56.1657438	3.993449606	1.044595827	3.822961478	0.000131858	0.001060249	75.41229905	71.57105019	221.1108997	122.2325017	30.26924869	3.097064225	0	0	6.734513263
hsa-miR-487b-3p	388.7186384	3.79118556	0.974963085	3.888542674	0.000100848	0.000854497	746.7457004	482.9542295	1469.130438	544.8972693	65.58337216	111.4943121	5.378928017	58.40613486	50.50884947
hsa-miR-7706	6.59E+01	3.737045986	0.882075712	4.236649911	2.27E-05	0.000239161	20.49247257	114.8745427	185.6557991	231.4805984	5.044874782	3.097064225	5.378928017	0	31.988938
hsa-miR-411-3p	184.1267511	3.728686708	1.063065097	3.507486717	0.000452361	0.002763259	271.3203368	273.3532967	359.0634726	173.7223833	20.17949913	30.97064225	21.51571207	8.343733552	20.20353979
hsa-miR-410-3p	133.5596529	3.708961829	1.056021438	3.512203159	0.000444408	0.002735888	109.0199541	234.5605847	564.3807366	242.2263128	20.17949913	15.48532113	5.378928017	4.171866776	60.61061937
hsa-miR-654-3p	2.39E+03	3.677684605	0.925550704	3.973509599	7.08E-05	0.000627047	4607.527532	2143.8236	8848.948454	3227.296234	201.7949913	576.0539459	215.1571207	413.0148108	431.0088488
hsa-miR-127-3p	30532.17982	3.647213037	1.009318348	3.613540804	0.000302044	0.002069657	36840.54748	40176.01809	114773.9622	27533.65454	3985.451077	5234.03854	2135.434423	4480.584917	6044.225654
hsa-miR-539-3p	88.86455864	3.609453393	0.99358909	3.632742578	0.000280425	0.001990763	104.1017606	96.83142085	294.5996535	161.6334546	5.044874782	21.67944958	5.378928017	8.343733552	23.57079642
hsa-miR-382-3p	1584.855892	3.588857987	1.014664872	3.536988504	0.000404717	0.002614076	1570.543098	1147.843271	7286.667797	2220.333245	146.3013687	297.3181656	199.0203366	258.6557401	367.0309728
hsa-miR-655-3p	92.30785385	3.516544382	0.971100407	3.621195457	0.000293245	0.002026991	284.4355192	101.9436387	192.4245001	97.60690609	5.044874782	30.97064225	21.51571207	0	15.15265484
hsa-miR-134-5p	915.3874686	3.479131764	0.956725973	3.636497661	0.00027637	0.001979815	833.6337841	541.2936569	4747.437961	939.3545366	40.35899825	269.4445876	145.2310565	146.0153372	188.5663714
hsa-miR-409-3p	3031.469052	3.468568447	1.113630663	3.114648836	0.00184164	0.009302644	1163.972442	2018.423903	11460.05545	5142.272094	433.8592312	486.2390833	268.9464009	454.7334786	589.2699105
hsa-miR-329-3p	166.4368808	3.465168732	1.126390181	3.07634849	0.002095528	0.010277933	240.9914774	136.8270077	509.9088094	251.1810749	35.31412347	6.19412845	37.65249612	16.6874671	33.67256632
hsa-miR-214-3p	1.33E+03	3.447866121	0.798349775	4.318741269	1.57E-05	0.000176649	1272.172697	324.7761942	2468.964273	4323.359107	237.1091147	322.0946794	134.4732004	79.26546874	186.8827431
hsa-miR-335-5p	7.95E+02	3.438705212	0.813295169	4.228114639	2.36E-05	0.000241167	923.8006634	210.2023701	1819.168976	741.9020339	35.31412347	80.52366985	43.03142414	50.06240131	210.4535395
hsa-miR-483-5p	287.0660353	3.412769305	1.015235085	3.361555719	0.000775047	0.004467219	340.1750446	281.1719829	4.834786436	372.9658384	25.22437391	43.35889915	10.75785603	33.37493421	5.050884947
hsa-miR-409-5p	1257.135109	3.356108669	1.027433435	3.266497425	0.001088868	0.005758577	1656.611482	1203.175512	3873.953211	2230.183483	156.3911182	340.6770648	118.3364164	75.09360197	400.7035392
hsa-miR-149-5p	690.7493219	3.354632848	0.940513857	3.566808529	0.000361355	0.002413118	301.6491962	1627.188876	44.15771611	316.9985757	75.67312172	58.84422028	32.2735681	62.57800164	50.50884947
hsa-miR-543	184.718714	3.343533547	0.916721018	3.647274885	0.000265036	0.001933784	221.3187037	337.7070982	541.4960808	384.6070291	30.26924869	30.97064225	53.78928017	45.89053454	23.57079642
hsa-miR-154-5p	57.26588779	3.342089707	0.961223807	3.476911084	0.000507226	0.0030511	227.0565961	31.87618202	129.2499574	44.77381013	5.044874782	9.291192675	5.378928017	16.6874671	15.15265484
hsa-miR-337-3p	126.7907149	3.321828632	0.969421117	3.426610554	0.000611165	0.003594015	346.7326359	95.02710866	331.3440304	138.7988114	10.08974956	37.1647707	21.51571207	16.6874671	26.93805305
hsa-miR-582-3p	5.77E+02	3.276005207	0.809517982	4.046859095	5.19E-05	0.000475636	798.3867313	577.3799007	37.3890151	1682.152047	20.17949913	65.03834873	91.44177629	50.06240131	168.3628316
hsa-miR-146b-3p	1.13E+02	3.261188452	0.782882577	4.165616337	3.11E-05	0.000305855	116.3972442	165.3952841	184.6888418	532.8083406	10.08974956	37.1647707	37.65249612	4.171866776	38.72345126
hsa-miR-376c-3p	181.4260757	3.247368132	0.96867226	3.352390963	0.000801168	0.004574785	693.4652717	117.2802923	416.1139526	62.68333419	50.44874782	30.97064225	16.13678405	16.6874671	53.8761061
hsa-miR-3120-5p	176.8943069	3.187181099	0.859434479	3.708463153	0.000208521	0.0015649	110.6593519	40.89774297	275.9051459	648.3247707	10.08974956	61.9412845	16.13678405	20.85933388	35.35619463
hsa-miR-1185-1-3p	67.17749512	3.168157036	1.122419479	2.82261409	0.004763387	0.018795105	81.96989027	60.14373966	316.517352	134.7691685	0	27.87357803	5.378928017	8.343733552	37.03982295
hsa-miR-299-3p	204.8707064	3.118839541	1.090373471	2.860340628	0.004231862	0.017278276	612.3150803	194.5649978	270.4257213	149.9922639	15.13462434	52.65009183	10.75785603	41.71866776	53.8761061
hsa-miR-129-5p	204.0011136	3.112960465	1.045438746	2.977659359	0.002904586	0.012663142	83.60928808	212.307401	8.702615585	528.7786977	35.31412347	21.67944958	32.2735681	8.343733552	23.57079642
hsa-miR-155-5p	5.83E+02	3.10E+00	0.615247343	5.041213246	4.63E-07	1.10E-05	1120.5284	321.7690072	723.2840508	2549.420749	136.2116191	210.6003673	139.8521285	150.1872039	52.19247779
hsa-miR-381-3p	26960.67941	3.099545306	0.958749611	3.232903848	0.001225388	0.006311149	67516.13952	32153.74538	45469.55483	23062.09412	2270.193652	9058.912858	3867.449244	4584.881587	4746.148222
hsa-miR-146b-5p	5.49E+03	3.08E+00	0.664377132	4.63857145	3.51E-06	5.79E-05	6315.780046	7168.231611	8686.49963	24374.4145	832.404339	1300.766975	1048.890963	1101.372829	2582.685836
hsa-miR-494-3p	801.4560398	3.012079255	1.132995346	2.658509821	0.007848706	0.027985432	1208.236183	455.2881092	2167.2736	747.2748911	131.1667443	170.3385324	53.78928017	95.95293585	255.911504
hsa-miR-18a-5p	139.4258181	2.975692087	1.02433516	2.904998485	0.003672549	0.015231413	11.47578464	63.45164534	97.662686	214.9142886	10.08974956	15.48532113	16.13678405	4.171866776	15.15265484
hsa-miR-130b-3p	6.64E+01	2.963406878	0.677079572	4.376748321	1.20E-05	0.000150674	68.03500893	85.70482901	117.6464699	83.72702495	15.13462434	3.097064225	16.13678405	25.03120066	3.367256632
hsa-miR-299-5p	102.2350652	2.796582499	1.139349087	2.45454403	0.014106339	0.043421074	358.2084205	126.9032907	117.0018317	37.61000051	5.044874782	65.03834873	10.75785603	8.343733552	23.57079642
hsa-miR-136-5p	103.5774392	2.765694013	1.071128212	2.58203825	0.00982187	0.033075357	182.7928553	52.6257722	390.3284249	45.22154824	5.044874782	43.35889915	16.13678405	8.343733552	47.14159284
hsa-miR-501-5p	238.7970437	2.753491058	0.925674833	2.974576988	0.002933928	0.012702942	116.3972442	224.6368676	104.1090679	27.75976228	5.044874782	40.26183493	10.75785603	12.51560033	16.83628316
hsa-miR-324-5p	88.87710414	2.704751033	0.828802451	3.26344478	0.001100666	0.005782167	59.018321	36.38696249	91.53862319	243.121789	10.08974956	18.58238535	37.65249612	12.51560033	6.734513263
hsa-miR-34a-5p	3.53E+02	2.659270533	0.627792072	4.235909708	2.28E-05	0.000239161	128.6927277	732.8514677	280.0952942	147.3058353	60.53849738	80.52366985	37.65249612	37.54680098	38.72345126
hsa-miR-99b-3p	6.00E+02	2.595215975	0.633687594	4.095418622	4.21E-05	0.000405044	236.073284	611.3611136	945.0395887	2938.952897	201.7949913	195.1150462	150.6099845	275.3432072	156.5774334
hsa-miR-320b	112.9104462	2.527870364	0.711687272	3.551939826	0.000382402	0.002490355	47.54253636	573.7712763	175.9862263	104.3229776	20.17949913	49.5530276	26.89464009	79.26546874	20.20353979
hsa-miR-485-5p	129.4225934	2.34377767	0.978800707	2.394540229	0.016641218	0.049860379	277.0582291	87.5091412	539.5621662	76.56321533	45.40387303	74.3295414	48.41035216	29.20306743	43.77433621
hsa-miR-181d-5p	147.348102	2.284157356	0.638186056	3.579140183	0.000344727	0.002321748	108.2002552	212.9088384	263.6570203	180.4384548	35.31412347	49.5530276	21.51571207	70.92173519	20.20353979
hsa-miR-1180-3p	114.2901404	2.231765041	0.673358889	3.314376741	0.000918477	0.005035956	42.62434294	250.4986757	280.7399324	287.000123	45.40387303	40.26183493	32.2735681	91.78106907	21.88716811
hsa-miR-181b-5p	1509.776533	2.077148001	0.61801834	3.360981167	0.000776661	0.004467219	1079.543455	3621.856002	1119.0919	1496.788473	605.3849738	359.2594501	333.4935371	717.5610855	156.5774334
hsa-miR-503-5p	395.385111	1.934479587	0.501105031	3.860427389	0.000113189	0.000932585	194.2686399	319.0625389	483.4786436	490.7209591	100.8974956	114.5913763	155.9889125	87.60920229	35.35619463
hsa-miR-500a-5p	219.6415139	1.892616694	0.770980461	2.454817974	0.014095594	0.043421074	183.6125542	117.2802923	89.60470861	31.7894052	20.17949913	21.67944958	37.65249612	45.89053454	18.51991147
hsa-miR-769-5p	1201.864766	1.765155875	0.594305936	2.970113151	0.002976901	0.012818567	1173.808829	1056.725506	2930.847537	1756.028833	494.3977286	433.5889915	182.8835526	216.9370723	1205.477874
hsa-miR-1307-3p	380.4257573	1.757057725	0.628578533	2.795287515	0.005185358	0.020076505	255.7460577	635.1178908	463.4948596	1099.644777	302.6924869	117.6884406	161.3678405	292.0306743	40.40707958
hsa-miR-93-5p	2355.207916	1.731552335	0.683882555	2.531944005	0.01134321	0.036832136	1051.673692	4269.904797	3350.829319	5448.077217	988.7954572	1498.979085	1102.680244	1163.95083	562.3318575
hsa-miR-130a-3p	243.4360133	1.728703605	0.585436578	2.952845228	0.003148598	0.013411325	395.91457	111.8673558	190.8129047	258.7926226	75.67312172	111.4943121	43.03142414	33.37493421	92.59955737
hsa-miR-132-3p	331.0312628	1.669873745	0.595255797	2.805304462	0.005026907	0.019707477	332.7977545	335.6020673	163.4157815	1120.688468	151.3462434	235.3768811	193.6414086	95.95293585	92.59955737
hsa-miR-148a-5p	419.0054212	1.664617383	0.61284339	2.716219852	0.006603205	0.024660312	190.1701454	525.6562846	1004.668621	905.774179	116.03212	154.8532113	118.3364164	129.3278701	506.772123
hsa-miR-484	364.9193151	1.636428458	0.665832407	2.45771825	0.013982282	0.043378104	179.5140597	838.7044495	1009.503408	353.7131001	156.3911182	92.91192675	199.0203366	112.640403	392.2853976
hsa-miR-221-5p	256.9655059	1.607254661	0.491998449	3.266788061	0.001087751	0.005758577	383.6190865	207.1951831	566.3146512	398.0391721	131.1667443	151.756147	86.06284828	79.26546874	183.5154864
hsa-miR-148a-3p	267372.0331	1.594230917	0.560076876	2.846450164	0.004420965	0.017774083	116285.7651	234596.6709	618720.1906	474130.0237	69175.32301	119958.5886	128809.1892	94088.1114	185667.1634
hsa-miR-941	910.1805742	1.536092582	0.436277427	3.520907767	0.000430072	0.002711175	1101.675325	1136.415961	1431.096785	1949.003955	756.7312172	337.5800005	758.4288504	258.6557401	321.5730083
hsa-miR-454-3p	268.3343499	1.516512757	0.626187782	2.421817865	0.015443088	0.046804437	309.8461852	232.1548351	486.7018345	443.2607203	136.2116191	195.1150462	188.2624806	108.4685362	20.20353979
hsa-miR-342-3p	630.6744253	1.373170034	0.467628642	2.93645408	0.00331988	0.013989653	331.9780556	774.0499294	1483.957117	1012.335847	489.3528538	294.2211014	258.1885448	221.1089391	473.0995567
hsa-miR-99b-5p	17640.50534	1.368749517	0.505266439	2.708965829	0.006749329	0.024969349	10329.84557	19341.32452	24718.32913	51263.77391	10569.01267	7188.286066	7127.079623	9069.638371	17179.74333
hsa-miR-425-5p	405.0880846	1.289580142	0.43118607	2.990774128	0.002782712	0.012388573	236.073284	566.8547463	630.7784703	750.8567959	242.1539895	185.8238535	247.4306888	154.3590707	286.2168137
hsa-miR-103a-3p	17777.73299	1.007749173	0.368877156	2.731937063	0.006296317	0.023739223	13059.44292	21739.55614	36397.88388	38394.8854	14498.97012	14450.90167	10838.53995	16729.18577	11611.98449
hsa-miR-103b	17172.84314	0.994358615	0.367573302	2.705198143	0.006826366	0.025136338	12714.34968	21070.45703	35204.01395	36856.90503	13994.48264	14113.32167	10607.24605	16474.7019	11224.74998
hsa-miR-140-5p	179.6098342	-1.188238565	0.478974034	-2.480799545	0.013108807	0.040991031	110.6593519	119.0846045	135.3740202	95.81595369	156.3911182	253.9592665	145.2310565	283.6869408	462.9977868
hsa-miR-30d-5p	72203.72167	-1.224397657	0.479911519	-2.551298747	0.010732229	0.035384921	31512.50462	60623.38598	40832.67232	64086.99314	208656.021	55852.45624	104087.6361	110525.2665	96431.49541
hsa-miR-576-3p	57.56663405	-1.276597961	0.470759857	-2.711781693	0.006692265	0.024875023	66.39561112	17.7424032	25.78552766	39.40095292	110.9872452	61.9412845	86.06284828	104.2966694	85.8650441
hsa-miR-24-3p	6094.545895	-1.542326847	0.503802907	-3.061369489	0.00220327	0.01043477	6518.245675	3232.425288	2145.033582	1705.882166	8389.626762	10124.30295	6287.966852	10992.86895	13714.83626
hsa-miR-3074-5p	6078.612494	-1.544355046	0.504647878	-3.06026264	0.00221143	0.01043477	6498.572901	3213.179291	2141.488072	1700.061571	8329.088264	10096.42937	6282.587924	10988.69709	13706.41812
hsa-miR-128-3p	7378.29498	-1.61485136	0.539024462	-2.99587769	0.002736562	0.012252333	5350.994437	4072.633331	2067.032361	1815.578001	18348.20958	6655.59102	9251.75619	7008.736184	9679.179187
hsa-miR-28-5p	1.51E+02	-1.682643745	0.390823899	-4.305375772	1.67E-05	0.000182447	85.24868588	52.3250535	61.56294728	101.636549	353.1412347	167.2414682	199.0203366	175.2184046	308.1039818
hsa-miR-27a-3p	4949.027351	-1.716175677	0.621566754	-2.761048053	0.00576162	0.022039594	4664.906455	1912.270202	2039.312919	1088.451324	3879.508707	8746.109372	4722.698799	9778.855723	12721.49555
hsa-miR-140-3p	8.94E+03	-1.81E+00	0.3924547	-4.622735893	3.79E-06	6.09E-05	3409.127736	5338.358332	5251.222708	4060.089103	15356.59884	13035.54332	11968.11484	12561.49086	26454.85173
hsa-miR-24-2-5p	104.608088	-1.814553119	0.59508827	-3.049216748	0.002294389	0.010602592	85.24868588	33.98121291	56.08352266	33.5803576	121.0769948	192.017982	112.9574884	191.9058717	291.2676986
hsa-miR-16-2-3p	227.2446535	-1.860126191	0.570860587	-3.258459653	0.001120188	0.00584575	172.9564685	73.67608108	140.2088066	81.48833444	136.2116191	470.7537622	381.9038892	429.7022779	697.0221227
hsa-miR-223-5p	55.47404082	-1.948464641	0.791366111	-2.462153249	0.013810564	0.043014722	29.5091605	40.59702427	28.04176133	16.56630975	35.31412347	24.7765138	279.7042569	187.7340049	31.988938
hsa-let-7d-5p	2127.622142	-2.001019349	0.72754715	-2.750363808	0.005952913	0.022552383	1986.95014	631.5092664	778.4006162	106.11393	6058.894613	3289.082207	3835.175676	3696.273963	648.1969016
hsa-let-7f-5p	182192.5639	-2.052566866	0.702357541	-2.922395996	0.003473496	0.014482089	183746.1651	44881.66428	84534.62924	17042.70309	480095.5086	329595.769	405339.8786	443169.0639	54093.29416
hsa-miR-223-3p	227.0095928	-2.067133127	0.846947767	-2.440685492	0.014659415	0.044600847	86.06838479	197.2714661	85.41456037	54.17631026	156.3911182	210.6003673	1048.890963	438.0460115	365.3473445
hsa-miR-126-5p	703.4550196	-2.120904195	0.582247242	-3.642617849	0.000269879	0.001951054	289.3537127	307.6352284	282.3515279	222.5258364	565.0259755	1093.263671	704.6395703	1468.497105	2151.676988
hsa-miR-126-3p	2.73E+04	-2.20E+00	0.428695103	-5.131007901	2.88E-07	7.83E-06	13548.80316	9175.829641	11278.5898	9227.434531	43385.92312	47796.99219	36313.14304	77133.64482	43599.23887
hsa-miR-145-5p	3274.539447	-2.202543107	0.664651916	-3.313829469	0.000920276	0.005035956	985.2780811	2461.382545	983.3955611	679.6664378	6099.253611	4317.30753	3028.336474	2920.306743	13029.59954
hsa-miR-1303	98.88325803	-2.209207068	0.628313812	-3.516088655	0.000437955	0.002717388	15.57427915	37.28911859	55.11656537	81.48833444	338.0066104	182.7267893	220.5360487	221.1089391	139.7411502
hsa-miR-30c-2-3p	651.4353315	-2.275590295	0.645628458	-3.524612751	0.000424102	0.002695102	534.4436846	280.8712642	69.29860558	118.6505969	1801.020297	1198.563855	1151.090596	1072.169761	845.1814145
hsa-miR-145-3p	3.94E+02	-2.305703163	0.533084429	-4.325211993	1.52E-05	0.000176588	174.5958663	202.3836839	133.7624247	73.42904862	438.904106	814.5278912	543.2717297	955.3574917	853.5995561
hsa-miR-30b-5p	7.40E+03	-2.42E+00	0.508310755	-4.758550871	1.95E-06	3.77E-05	3728.810309	3139.202491	1945.840381	2269.136698	25173.92516	11511.78772	14716.74706	17012.87271	5670.460168
hsa-miR-1271-5p	4.12E+02	-2.47E+00	0.542547364	-4.551779434	5.32E-06	7.76E-05	118.8563409	248.6943635	164.7050579	96.26369179	1649.674054	318.9976152	779.9445625	659.1549506	951.2499984
hsa-miR-12136	103.8048658	-2.495772341	0.811817532	-3.074302099	0.002109957	0.010277933	31.96825721	67.96242581	26.10784675	32.2371433	55.4936226	331.3858721	102.1996323	559.030148	69.02876095
hsa-miR-30d-3p	1.46E+02	-2.52E+00	0.497865291	-5.060323265	4.19E-07	1.05E-05	34.42735391	67.06026972	44.80235431	63.57881039	201.7949913	164.1444039	188.2624806	292.0306743	649.8805299
hsa-miR-143-3p	192576.4671	-2.570974978	0.684212056	-3.757570416	0.000171571	0.001312602	49792.60985	89579.89016	54516.40721	50847.82522	115058.4591	276512.0881	133246.8048	267829.6751	1025159.598
hsa-miR-185-5p	1.05E+03	-2.58E+00	0.384015388	-6.713917219	1.89E-11	1.49E-09	284.4355192	394.2422135	387.4275531	402.068815	1397.430315	2353.768811	2888.484345	2574.041801	1754.340705
hsa-miR-664a-5p	67.49706207	-2.604049578	0.738219934	-3.527471229	0.000419549	0.002687845	19.67277367	31.57546332	25.14088947	11.64119063	302.6924869	86.7177983	107.5785603	141.8434704	37.03982295
hsa-miR-30a-5p	92973.62685	-2.670855217	0.687540266	-3.884652794	0.000102476	0.000859056	57887.95621	29581.99907	7366.280614	19505.26265	187961.9446	141198.2551	150185.0492	144705.371	286107.3778
hsa-miR-142-5p	1004.605704	-2.799476545	0.80289556	-3.486725653	0.000488973	0.002963927	279.5173258	234.259866	563.4137793	171.4836928	645.743972	1644.541104	1834.214454	1322.481768	5414.548664
hsa-miR-584-5p	7.57E+01	-3.09E+00	0.539273791	-5.730260179	1.00E-08	3.76E-07	22.13187037	18.3438406	17.40523117	14.77535734	105.9423704	185.8238535	112.9574884	266.9994737	99.33407063
hsa-miR-101-3p	8.46E+04	-3.09E+00	0.594714828	-5.198366122	2.01E-07	5.66E-06	30962.48665	13073.14397	16123.69044	27874.38324	79007.78395	126843.3624	113543.7915	114509.3993	504085.0523
hsa-miR-193b-3p	3.01E+02	-3.14E+00	0.659955179	-4.757443986	1.96E-06	3.77E-05	99.18356723	28.26755764	122.8035755	22.38690507	792.0453407	436.6860557	494.8613776	613.2644161	663.3495564
hsa-miR-29b-3p	2.11E+02	-3.15E+00	0.679500531	-4.640466485	3.48E-06	5.79E-05	54.10012758	34.2819316	87.02615585	31.7894052	327.9168608	594.6363312	677.7449302	321.2337417	383.867256
hsa-miR-29a-3p	3.44E+03	-3.19E+00	0.485412648	-6.571605303	4.98E-11	3.27E-09	1171.349732	965.6077402	711.3582443	614.296675	6785.356581	7724.078177	7837.098121	6745.908577	10396.40485
hsa-miR-365a-3p	5.11E+02	-3.33E+00	0.552768456	-6.022007029	1.72E-09	8.48E-08	167.2185762	61.94805185	123.1258946	74.77226292	1780.840798	808.3337628	1323.216292	867.7482894	580.8517689
hsa-miR-206	185678.6205	-3.363650688	1.106031389	-3.041189174	0.002356457	0.010733458	97213.01107	34318.31857	1927.468192	3301.620759	243087.2914	580272.1473	316533.777	507686.9836	112080.8206
hsa-miR-5683	53.350932	-3.431126632	1.282120575	-2.676134131	0.007447683	0.026920983	2.459096708	0.601437397	46.09163069	0.447738101	100.8974956	201.3091746	37.65249612	16.6874671	313.1548667
hsa-miR-4485-3p	114.0926695	-3.677267675	1.102499256	-3.335392432	0.000851791	0.004760364	65.57591222	3.007186983	3.223190957	6.268333419	110.9872452	343.774129	387.2828172	95.95293585	296.3185836
hsa-miR-365a-5p	9.68E+01	-3.72E+00	0.802160732	-4.637355967	3.53E-06	5.79E-05	21.31217147	5.412936569	25.14088947	12.98440494	549.8913512	229.1827527	123.7153444	137.6716036	28.62168137
hsa-miR-6505-5p	8.66E+01	-3.730847248	0.869546865	-4.290564889	1.78E-05	0.000192379	5.737892319	6.615811362	19.01682665	32.6848814	413.6797321	198.2121104	247.4306888	150.1872039	60.61061937
hsa-miR-22-5p	3.71E+02	-3.99E+00	0.685255965	-5.828333244	5.60E-09	2.32E-07	109.839653	41.49918036	51.24873622	17.01404785	847.5389633	1108.748993	887.5231229	1172.294564	343.4601764
hsa-miR-193b-5p	5.33E+01	-4.01E+00	0.7714822	-5.203078234	1.96E-07	5.66E-06	7.377290125	3.007186983	19.66146484	1.790952405	242.1539895	89.81486253	86.06284828	162.7028043	69.02876095
hsa-miR-451a	1.69E+04	-4.105119575	1.036648989	-3.959989946	7.50E-05	0.000656254	5429.685532	414.9918036	2440.922512	447.7381013	16133.50955	42847.88355	43434.84374	35844.67934	49594.6393
hsa-miR-30a-3p	5.66E+03	-4.31E+00	0.517749024	-8.3295307	8.12E-17	6.09E-14	907.4066853	1115.064933	247.5410655	585.6414366	16511.87516	8544.800197	16228.22583	20654.91241	8988.891578
hsa-miR-499b-3p	5128.907047	-4.32950795	1.414724607	-3.060318543	0.002211017	0.01043477	83.60928808	1738.755514	34.48814324	160.2902403	7511.81855	9888.926071	4324.658126	21134.67709	7840.657067
hsa-miR-499a-5p	5372.702735	-4.348754569	1.414746499	-3.073875477	0.002112976	0.010277933	86.06838479	1808.82297	35.77741963	162.5289308	7900.273908	10254.37965	4464.510254	22060.83151	8638.696888
hsa-miR-133b	8.61E+03	-4.432063951	1.085439081	-4.083199166	4.44E-05	0.000421722	1974.654657	1360.451391	84.12528398	68.95166761	20199.67863	21893.14701	16298.15189	14468.03398	21252.44023
hsa-miR-885-5p	60.28295408	-4.567530954	1.29839277	-3.517834556	0.000435084	0.002717388	0	20.74959018	2.900871862	0.895476203	166.4808678	46.45596338	220.5360487	95.95293585	208.7699112
hsa-miR-29c-3p	1.61E+02	-4.60E+00	0.902863581	-5.090447586	3.57E-07	9.38E-06	36.06675172	11.12659184	19.33914574	1.343214304	131.1667443	312.8034867	355.0092491	346.2649424	887.2721224
hsa-miR-22-3p	5.50E+03	-4.62E+00	0.640966785	-7.210047778	5.59E-13	5.51E-11	951.6704261	596.3251787	517.3221486	193.8705979	10044.34569	8464.276527	8036.118458	14468.03398	28471.83845
hsa-miR-144-5p	3.41E+02	-4.72E+00	0.994582155	-4.744558931	2.09E-06	3.90E-05	69.67440673	8.119404854	36.09973872	12.53666684	252.2437391	730.9071571	693.8817142	750.9360197	1713.933625
hsa-miR-378a-5p	5.19E+02	-4.75E+00	0.84490014	-5.62543609	1.85E-08	6.34E-07	60.6577188	120.8889167	6.446381914	8.954762027	2098.667909	1043.710644	1097.301316	1130.575896	1269.45575
hsa-miR-378c	1.68E+04	-4.95E+00	0.804026797	-6.160292325	7.26E-10	3.81E-08	1612.347742	2798.187488	689.4405458	386.8457196	36307.9638	30431.75308	29632.51445	37392.44191	78677.63482
hsa-miR-29c-5p	1.66E+02	-5.00E+00	0.691220839	-7.234671749	4.67E-13	5.51E-11	18.85307476	11.12659184	20.95074122	3.134166709	660.8785964	411.9095419	527.1349457	367.1242763	193.6172563
hsa-miR-378a-3p	4.19E+05	-5.20E+00	0.765950912	-6.78259765	1.18E-11	1.03E-09	33665.03394	67507.73914	8131.788466	10016.34907	1661095.65	819734.0562	1066049.744	1095098.341	822132.5429
hsa-miR-95-3p	1.51E+04	-5.39E+00	0.849888838	-6.346397442	2.20E-10	1.24E-08	835.2731819	1331.582396	454.7922441	1058.005133	61275.0491	24841.55215	63428.31918	28694.09968	15139.18582
hsa-miR-378d	5.07E+03	-5.50E+00	0.840378902	-6.548838512	5.80E-11	3.51E-09	299.1900995	664.5883232	142.4650403	76.11547723	7335.247932	7021.044598	8073.770954	12532.28779	32088.27207
hsa-miR-486-5p	2.29E+04	-5.63E+00	0.753858242	-7.472342554	7.88E-14	1.24E-11	981.1795866	2333.877817	786.4585936	604.8941749	70789.68294	40741.87988	54628.39294	66920.91495	58900.053
hsa-miR-486-3p	2.31E+04	-5.64E+00	0.753517186	-7.486627074	7.07E-14	1.24E-11	978.7204899	2349.51519	789.3594654	609.3715559	71506.05515	41361.29273	55064.08611	68126.58445	58873.11495
hsa-miR-208b-3p	9.08E+01	-6.20E+00	1.181550007	-5.248978771	1.53E-07	4.64E-06	6.557591222	6.315092664	0.644638191	0	126.1218695	207.5033031	69.92606423	429.7022779	390.6017693
hsa-miR-133a-5p	3.91E+03	-7.32E+00	0.908651782	-8.053013373	8.08E-16	2.12E-13	146.7261036	92.92207777	15.47131659	14.32761924	9267.434974	4394.734135	3969.648877	6649.955641	29325.438
hsa-miR-1-3p	8.81E+06	-7.64E+00	0.926159349	-8.252912644	1.55E-16	6.09E-14	261144.5946	108544.4141	86165.56386	27809.01347	36894026.91	20439710.25	24491318.91	30700442.2	8361699.623
hsa-miR-144-3p	3.78E+02	-7.68E+00	1.333851715	-5.761233203	8.35E-09	3.29E-07	4.098494514	3.307905681	11.60348745	0.447738101	10.08974956	257.0563307	209.7781927	379.6398766	4166.980082
hsa-miR-122-3p	5.05E+01	-9.31E+00	1.410288957	-6.600116602	4.11E-11	2.94E-09	0.819698903	0	0.322319096	0	176.5706174	92.91192675	193.6414086	225.2808059	3.367256632
hsa-miR-122b-5p	7.17E+01	-9.82E+00	1.35880258	-7.223437101	5.07E-13	5.51E-11	0.819698903	0	0.322319096	0	267.3783634	120.7855048	231.2939047	350.4368092	10.10176989
