## Supplementary material for "RUNX2 inhibition disrupts a PAX3::FOXO1-RUNX2 feed-forward loop and dismantles oncogenic gene programs in fusion-positive rhabdomyosarcoma": Table S1. Seq QC mRNA; miRNA

							mRNA-seq														sRNA-seq
Tissue bank ID	Histology ID	Sample ID	Sex	Age (y)	Histological interpretation	Neoadjuvant chemotherapy? (Y/N)	Library_Flowcell_Lane	GEO identifier	Molecule	RIN	Library prep method	Sequencing	Machine	Raw data	Raw reads	Effective (%)	Error (%)	Q20 (%)	Q30 (%)	GC (%)	GEO identifier	Molecule	RIN	Library prep method	Sequencing	Machine	Raw reads	Bases	Error (%)	Q20 (%)	Q30 (%)	GC (%)	Clean reads	Reads 18-35 nt	Non-redundant reads
12073	9-0877	R01_T	F	13	ARMS; right arm	Y	EKRN230073719-1A_22H3FHLT3_L7	GSM8584139	Total RNA	>7	NEBNext ultra II RNA library prep	Paired-end	Illumina NovaSeq 6000	4310434500	28736230	96.06	0.01	96.72	91.8	47.2	GSM8586461	Total RNA	>7	NEBNext multiplex small RNA library prep	Single-end	Illumina NovaSeq 6000	13520058	0.68G	0.01	99.44	97.72	50.11	13218549	12499165	584719
18138	13-2973	R02_T	F	54	ARMS; right arm	Y	EKRN230073720-1A_22H3FHLT3_L7	GSM8584140	Total RNA	>7	NEBNext ultra II RNA library prep	Paired-end	Illumina NovaSeq 6000	7585751400	50571676	93.16	0.02	96.25	91.01	48.71	GSM8586462	Total RNA	>7	NEBNext multiplex small RNA library prep	Single-end	Illumina NovaSeq 6000	11685973	0.58G	0.01	99.44	97.77	50.8	11555524	10928852	428813
14780	10-0947	R05_T	M	4	ARMS; right foot	Y	EKRN230073723-1A_22H35VLT3_L1	GSM8584141	Total RNA	>7	NEBNext ultra II RNA library prep	Paired-end	Illumina NovaSeq 6000	7145048100	47633654	95.86	0.02	94.05	85.58	47.49	GSM8586463	Total RNA	>7	NEBNext multiplex small RNA library prep	Single-end	Illumina NovaSeq 6000	10292872	0.51G	0.01	99.43	97.7	48.39	10223600	9907403	185741
23235	17-1668	R06_T	F	72	SCRMS; right thigh	N	EKRN230073724-1A_22H3FHLT3_L7	GSM8584142	Total RNA	>7	NEBNext ultra II RNA library prep	Paired-end	Illumina NovaSeq 6000	4984689900	33231266	92.96	0.01	96.82	92.06	49.87	NA
25802	19-0966	R07_T	M	10	ERMS; right thigh	Y	EKRN230073725-1A_22H3FHLT3_L7	GSM8584143	Total RNA	>7	NEBNext ultra II RNA library prep	Paired-end	Illumina NovaSeq 6000	4619765400	30798436	95.2	0.01	96.93	92.28	45.91	GSM8586464	Total RNA	>7	NEBNext multiplex small RNA library prep	Single-end	Illumina NovaSeq 6000	9151461	0.46G	0.01	99.41	97.65	50.1	9055416	8709289	309473
8452	0556/06	R08_T	M	10	ARMS; right foot	Y	EKRN230073726-1A_22H3FHLT3_L7	GSM8584144	Total RNA	>7	NEBNext ultra II RNA library prep	Paired-end	Illumina NovaSeq 6000	6146724600	40978164	95.84	0.01	96.91	92.13	48.85	GSM8586465	Total RNA	>7	NEBNext multiplex small RNA library prep	Single-end	Illumina NovaSeq 6000	13091127	0.65G	0.01	99.41	97.51	50.89	12946878	12280447	387392
7587	1579/06	R09_T	F	12	ERMS; right groin	Y	EKRN230073727-1A_22H35JLT3_L5	GSM8584145	Total RNA	>7	NEBNext ultra II RNA library prep	Paired-end	Illumina NovaSeq 6000	2627241900	17514946	93.35	0.01	97.47	93.51	48.88	GSM8586466	Total RNA	>7	NEBNext multiplex small RNA library prep	Single-end	Illumina NovaSeq 6000	11632663	0.58G	0.01	99.45	97.83	49.64	11505289	11088387	263053
7587	1579/06	R09_T	F	12	ERMS; right groin	Y	EKRN230073727-1A_22H3FHLT3_L7	GSM8584145	Total RNA	>7	NEBNext ultra II RNA library prep	Paired-end	Illumina NovaSeq 6000	5411548800	36076992	92.09	0.01	97.41	93.34	48.99	NA
7944	0987/06	R10_T	M	20	ERMS; right leg	Y	EKRN230073728-1A_22H3FHLT3_L7	GSM8584146	Total RNA	>7	NEBNext ultra II RNA library prep	Paired-end	Illumina NovaSeq 6000	5267066100	35113774	95.81	0.01	97.11	92.59	46.67	GSM8586467	Total RNA	>7	NEBNext multiplex small RNA library prep	Single-end	Illumina NovaSeq 6000	13916101	0.70G	0.01	99.46	97.88	50.19	13767073	12671140	299719
5861	2478/04	R11_T	F	88	PRMS; left thigh	N	EKRN230073729-1A_22H3FHLT3_L7	GSM8584147	Total RNA	>7	NEBNext ultra II RNA library prep	Paired-end	Illumina NovaSeq 6000	5455475400	36369836	93.11	0.01	97.09	92.68	39.61	NA
5861	2478/04	R11_T	F	88	PRMS; left thigh	N	EKRN230073729-1A_22H35JLT3_L5	GSM8584147	Total RNA	>7	NEBNext ultra II RNA library prep	Paired-end	Illumina NovaSeq 6000	2825740200	18838268	94.51	0.01	97.35	93.4	39.32	NA
25650	18-2689	R12_T	F	13	ERMS; leg	Y	EKRN230073730-1A_22H35JLT3_L5	GSM8584148	Total RNA	>7	NEBNext ultra II RNA library prep	Paired-end	Illumina NovaSeq 6000	2281740600	15211604	91.2	0.01	97.27	93.07	48.68	GSM8586468	Total RNA	>7	NEBNext multiplex small RNA library prep	Single-end	Illumina NovaSeq 6000	11956883	0.60G	0.01	99.44	97.72	50.98	11852163	11457006	319363
25650	18-2689	R12_T	F	13	ERMS; leg	Y	EKRN230073730-1A_22H3FHLT3_L7	GSM8584148	Total RNA	>7	NEBNext ultra II RNA library prep	Paired-end	Illumina NovaSeq 6000	4301763600	28678424	89.12	0.01	97.01	92.44	48.91	NA
6667	2298/04	R13_T	M	34	ARMS; right hand	Y	EKRN230073731-1A_22H35JLT3_L5	GSM8584149	Total RNA	>7	NEBNext ultra II RNA library prep	Paired-end	Illumina NovaSeq 6000	2455210500	16368070	92.13	0.01	97.31	93.2	48.78	GSM8586469	Total RNA	>7	NEBNext multiplex small RNA library prep	Single-end	Illumina NovaSeq 6000	14282462	0.71G	0.01	99.44	97.82	49.53	14157125	13941252	220575
6667	2298/04	R13_T	M	34	ARMS; right hand	Y	EKRN230073731-1A_22H3FHLT3_L7	GSM8584149	Total RNA	>7	NEBNext ultra II RNA library prep	Paired-end	Illumina NovaSeq 6000	5660766900	37738446	90.37	0.01	96.93	92.26	48.97	NA
14064	09-2488	R14_T	M	46	SCRMS; left thumb	N	EKRN230073732-1A_22H35JLT3_L5	GSM8584150	Total RNA	>7	NEBNext ultra II RNA library prep	Paired-end	Illumina NovaSeq 6000	1722500100	11483334	95.57	0.01	97.36	93.21	48.16	NA
14064	09-2488	R14_T	M	46	SCRMS; left thumb	N	EKRN230073732-1A_22H3FHLT3_L7	GSM8584150	Total RNA	>7	NEBNext ultra II RNA library prep	Paired-end	Illumina NovaSeq 6000	4902470400	32683136	94.59	0.01	96.99	92.29	48.37	NA
21386	16-1601	R15_T	M	53	SCRMS; left leg	N	EKRN230073733-1A_22H3FHLT3_L5	GSM8584151	Total RNA	>7	NEBNext ultra II RNA library prep	Paired-end	Illumina NovaSeq 6000	4075013100	27166754	97.53	0.01	97	92.27	47.5	NA
23230	17-1668	R17_N	F	72	WT counterpart to sample R_06T	N	EKRN230073735-1A_22H3FHLT3_L7	GSM8584152	Total RNA	>7	NEBNext ultra II RNA library prep	Paired-end	Illumina NovaSeq 6000	4398850500	29325670	95.8	0.02	96.59	91.11	50.4	NA
23230	17-1668	R17_N	F	72	WT counterpart to sample R_06T	N	EKRN230073735-1A_22H35JLT3_L5	GSM8584152	Total RNA	>7	NEBNext ultra II RNA library prep	Paired-end	Illumina NovaSeq 6000	2290549800	15270332	96.37	0.01	96.75	91.51	50.23	NA
14065	09-2488	R18_N	M	46	WT counterpart to sample R_14T	N	EKRN230073736-1A_22H3FHLT3_L8	GSM8584153	Total RNA	>7	NEBNext ultra II RNA library prep	Paired-end	Illumina NovaSeq 6000	4398484800	29323232	94.66	0.01	97.5	93.44	50.21	NA
14065	09-2488	R18_N	M	46	WT counterpart to sample R_14T	N	EKRN230073736-1A_22H35JLT3_L5	GSM8584153	Total RNA	>7	NEBNext ultra II RNA library prep	Paired-end	Illumina NovaSeq 6000	2599860600	17332404	95.73	0.01	97.61	93.73	50.13	NA
14775	10-0947	R19_N	M	4	WT counterpart to sample R_05T	Y	EKRN230073737-1A_22H3FHLT3_L8	GSM8584154	Total RNA	>7	NEBNext ultra II RNA library prep	Paired-end	Illumina NovaSeq 6000	4723550700	31490338	97.23	0.01	97.92	94.38	47.21	NA
13275	0302/07	R20_N	M	54	WT skeletal muscle	Unknown	EKRN230073738-1A_22H35VLT3_L1	GSM8584155	Total RNA	>7	NEBNext ultra II RNA library prep	Paired-end	Illumina NovaSeq 6000	8947268100	59648454	97.05	0.02	94.25	85.85	48.88	GSM8586470	Total RNA	>7	NEBNext multiplex small RNA library prep	Single-end	Illumina NovaSeq 6000	9629995	0.48G	0.01	99.46	97.94	43.57	9528623	9503994	68580
5854	2478/04	R21_N	F	88	WT counterpart to sample R_11T	N	EKRN230073739-1A_22H35JLT3_L5	GSM8584156	Total RNA	>7	NEBNext ultra II RNA library prep	Paired-end	Illumina NovaSeq 6000	2368968600	15793124	96.8	0.01	97.45	93.4	49.14	NA
5854	2478/04	R21_N	F	88	WT counterpart to sample R_11T	N	EKRN230073739-1A_22H3FHLT3_L5	GSM8584156	Total RNA	>7	NEBNext ultra II RNA library prep	Paired-end	Illumina NovaSeq 6000	4520155500	30134370	96	0.01	96.83	91.84	49.3	NA
7945	0987/06	R22_N	M	20	WT counterpart to sample R_10T	Y	EKRN230073740-1A_22H3FHLT3_L8	GSM8584157	Total RNA	>7	NEBNext ultra II RNA library prep	Paired-end	Illumina NovaSeq 6000	4877428800	32516192	95.17	0.01	97.29	92.96	49.62	NA
7945	0987/06	R22_N	M	20	WT counterpart to sample R_10T	Y	EKRN230073740-1A_22H35JLT3_L5	GSM8584157	Total RNA	>7	NEBNext ultra II RNA library prep	Paired-end	Illumina NovaSeq 6000	1783738800	11891592	95.62	0.01	97.54	93.61	49.42	NA
30714	22-2225	R23_N	F	33	WT skeletal muscle	Unknown	EKRN230073741-1A_22H3FHLT3_L8	GSM8584158	Total RNA	>7	NEBNext ultra II RNA library prep	Paired-end	Illumina NovaSeq 6000	4665425400	31102836	90.84	0.01	97.28	93	49.14	GSM8586471	Total RNA	>7	NEBNext multiplex small RNA library prep	Single-end	Illumina NovaSeq 6000	12356041	0.62G	0.01	99.43	97.65	45.91	12263124	11965616	495523
25643	18-2689	R24_N	F	13	WT counterpart to sample R_12T	Y	EKRN230073742-1A_22H3FHLT3_L5	GSM8584159	Total RNA	>7	NEBNext ultra II RNA library prep	Paired-end	Illumina NovaSeq 6000	4660446900	31069646	83.73	0.02	96.43	91.24	50.56	NA
25643	18-2689	R24_N	F	13	WT counterpart to sample R_12T	Y	EKRN230073742-1A_22H35JLT3_L5	GSM8584159	Total RNA	>7	NEBNext ultra II RNA library prep	Paired-end	Illumina NovaSeq 6000	2213204400	14754696	86.92	0.01	97.12	92.89	50.42	NA
21375	16-1601	R25_N	M	53	WT counterpart to sample R_15T	N	EKRN230073743-1A_22H3FHLT3_L8	GSM8584160	Total RNA	>7	NEBNext ultra II RNA library prep	Paired-end	Illumina NovaSeq 6000	5867725200	39118168	85.91	0.01	97.11	92.71	49.82	NA
21375	16-1601	R25_N	M	53	WT counterpart to sample R_15T	N	EKRN230073743-1A_22H35JLT3_L5	GSM8584160	Total RNA	>7	NEBNext ultra II RNA library prep	Paired-end	Illumina NovaSeq 6000	2667246600	17781644	87.5	0.01	97.24	93.1	49.62	NA
6659	2298/04	R26_N	M	34	WT counterpart to sample R_13T	Y	EKRN230073744-1A_22H3FHLT3_L8	GSM8584161	Total RNA	>7	NEBNext ultra II RNA library prep	Paired-end	Illumina NovaSeq 6000	4993056000	33287040	95.94	0.01	97.4	93.17	48.25	NA
6659	2298/04	R26_N	M	34	WT counterpart to sample R_13T	Y	EKRN230073744-1A_22H35JLT3_L5	GSM8584161	Total RNA	>7	NEBNext ultra II RNA library prep	Paired-end	Illumina NovaSeq 6000	1413125700	9420838	96.3	0.01	97.47	93.44	48.06	NA
18133	13-2973	R27_N	F	54	WT counterpart to sample R_02T	Y	EKRN230073745-1A_22H3FHLT3_L8	GSM8584162	Total RNA	>7	NEBNext ultra II RNA library prep	Paired-end	Illumina NovaSeq 6000	5308788300	35391922	96.23	0.01	97.23	92.82	49.61	GSM8586472	Total RNA	>7	NEBNext multiplex small RNA library prep	Single-end	Illumina NovaSeq 6000	7375339	0.37G	0.01	99.23	97.24	44.9	7262602	7158066	265788
7595	1579/06	R28_N	F	12	WT counterpart to sample R_02T	Y	EKRN230073746-1A_22H2WJLT3_L1	GSM8584163	Total RNA	>7	NEBNext ultra II RNA library prep	Paired-end	Illumina NovaSeq 6000	8968183500	59787890	75.9	0.02	94.87	88.24	53.28	GSM8586473	Total RNA	>7	NEBNext multiplex small RNA library prep	Single-end	Illumina NovaSeq 6000	11895914	0.59G	0.01	99.45	97.91	45.3	11769866	11204454	316742
SCR46	11/13/2023	R29_N	M	59	WT skeletal muscle	Unknown	NA														GSM8586474	Total RNA	>7	NEBNext multiplex small RNA library prep	Single-end	Illumina NovaSeq 6000	12623447	0.63G	0.01	98.88	96.48	46.9	12491610	11842920	516365
SCR47	11/15/2023	R30_N	M	52	WT skeletal muscle	Unknown	EKRN230073748-1A_22H3FHLT3_L8	GSM8584164	Total RNA	>7	NEBNext ultra II RNA library prep	Paired-end	Illumina NovaSeq 6000	4337562600	28917084	96.45	0.01	97.26	92.85	49.7	NA
