## Supplementary material for "RUNX2 inhibition disrupts a PAX3::FOXO1-RUNX2 feed-forward loop and dismantles oncogenic gene programs in fusion-positive rhabdomyosarcoma": Table S2A. Primers and constructs

GENE	Clone ID	Construct name	Sequence (5'-3')
RUNX2	TRCN0000013654	sh1	CCGGCTCAGTGATTTAGGGCGCATTCTCGAGAATGCGCCCTAAATCACTGAGTTTTT
RUNX2	TRCN0000013655	sh2	CCGGCAGCACTCCATATCTCTACTACTCGAGTAGTAGAGATATGGAGTGCTGTTTTT
RUNX2	TRCN0000013653	sh4	CCGGGCTACCTATCACAGAGCAATTCTCGAGAATTGCTCTGTGATAGGTAGCTTTTT
