## Supplementary material for "RUNX2 inhibition disrupts a PAX3::FOXO1-RUNX2 feed-forward loop and dismantles oncogenic gene programs in fusion-positive rhabdomyosarcoma": Table S2C. Primers and constructs

Primer	FWD (5'-3')	REV (5'-3')
RUNX2	CCAAATTTGCCTAACCAGAA	GCTCGATTGCAATTGTCTCT
OC	GTGCAGAGTCCAGCAAAGGTG	CAGCCAACTCGTCACAGTCC
MYOD1	CGACGGCATGATGGACTACA	TATATCGGGTTGGGGTTCGC
GAPDH	GAGAGACCCTCATTGTTG	GATGGTACATGACAAGGTGC
PAX3::FOXO1	CATGGATTTTCCAGCTATACAGAC	GTTCCTTCATTCTGAACACG
