## Supplementary material for "RUNX2 inhibition disrupts a PAX3::FOXO1-RUNX2 feed-forward loop and dismantles oncogenic gene programs in fusion-positive rhabdomyosarcoma": Table S4B. UpSet mRNA; miRNA ERMS

This study (ARMS) (N=159)	This study (ESCPRMS) (N=160)	DepMap FP-RMS (N=734)	DepMap FN-RMS (N=734)
hsa-miR-138-5p	hsa-miR-1269a	hsa-miR-720	hsa-let-7a-5p
hsa-miR-9-3p	hsa-miR-431-5p	hsa-miR-26a-5p	hsa-miR-16-5p
hsa-miR-375-3p	hsa-miR-1298-5p	hsa-let-7a-5p	hsa-miR-720
hsa-miR-217-5p	hsa-miR-217-5p	hsa-miR-206	hsa-miR-92a-3p
hsa-miR-203a-3p	hsa-miR-509-3-5p	hsa-miR-20a-5p	hsa-miR-20a-5p
hsa-miR-203b-5p	hsa-miR-9-3p	hsa-miR-24-3p	hsa-miR-21-5p
hsa-miR-1298-5p	hsa-miR-216a-3p	hsa-miR-16-5p	hsa-miR-19b-3p
hsa-miR-431-5p	hsa-miR-375-3p	hsa-miR-92a-3p	hsa-miR-24-3p
hsa-miR-188-5p	hsa-miR-9-5p	hsa-miR-19b-3p	hsa-miR-15b-5p
hsa-miR-501-5p	hsa-miR-514a-3p	hsa-let-7d-5p	hsa-miR-26a-5p
hsa-miR-183-5p	hsa-miR-323b-3p	hsa-miR-103a-3p	hsa-let-7f-5p
hsa-miR-9-5p	hsa-miR-508-3p	hsa-miR-193b-3p	hsa-miR-29a-3p
hsa-miR-483-3p	hsa-miR-431-3p	hsa-miR-25-3p	hsa-let-7g-5p
hsa-miR-149-5p	hsa-miR-493-3p	hsa-miR-1260a	hsa-miR-1260a
hsa-miR-483-5p	hsa-miR-433-3p	hsa-let-7g-5p	hsa-miR-125a-5p
hsa-miR-18a-5p	hsa-miR-483-3p	hsa-let-7i-5p	hsa-miR-30b-5p
hsa-miR-335-3p	hsa-miR-335-3p	hsa-miR-544a	hsa-miR-103a-3p
hsa-miR-20a-5p	hsa-miR-218-5p	hsa-miR-27b-3p	hsa-miR-181a-5p
hsa-miR-323b-3p	hsa-miR-380-5p	hsa-let-7f-5p	hsa-let-7b-5p
hsa-miR-17-5p	hsa-miR-1197	hsa-miR-30b-5p	hsa-let-7d-5p
hsa-miR-500a-5p	hsa-miR-485-3p	hsa-miR-125a-5p	hsa-miR-25-3p
hsa-miR-335-5p	hsa-miR-493-5p	hsa-miR-106b-5p	hsa-miR-15a-5p
hsa-miR-129-5p	hsa-miR-432-5p	hsa-let-7b-5p	hsa-miR-23a-3p
hsa-miR-96-5p	hsa-miR-369-3p	hsa-miR-15b-5p	hsa-miR-544a
hsa-miR-19b-3p	hsa-miR-370-3p	hsa-miR-99b-5p	hsa-miR-10a-5p
hsa-miR-376a-3p	hsa-miR-376a-3p	hsa-miR-423-3p	hsa-let-7c-5p
hsa-miR-493-3p	hsa-miR-203a-3p	hsa-miR-23a-3p	hsa-miR-106b-5p
hsa-miR-411-3p	hsa-miR-203b-5p	hsa-miR-27a-3p	hsa-miR-221-3p
hsa-miR-19a-3p	hsa-miR-92b-3p	hsa-miR-1274b	hsa-miR-191-5p
hsa-miR-34a-5p	hsa-miR-130b-5p	hsa-miR-320c	hsa-miR-23b-3p
hsa-miR-369-3p	hsa-miR-889-3p	hsa-miR-335-5p	hsa-miR-1274a
hsa-miR-889-3p	hsa-miR-487a-3p	hsa-miR-199a-3p	hsa-miR-1274b
hsa-miR-380-5p	hsa-miR-487b-3p	hsa-miR-532-3p	hsa-miR-320c
hsa-miR-582-3p	hsa-miR-7706	hsa-miR-376c-3p	hsa-miR-135b-5p
hsa-miR-182-5p	hsa-miR-411-3p	hsa-miR-29a-3p	hsa-miR-222-3p
hsa-miR-485-3p	hsa-miR-410-3p	hsa-miR-199a-5p	hsa-let-7i-5p
hsa-miR-450b-5p	hsa-miR-654-3p	hsa-miR-130b-3p	hsa-let-7e-5p
hsa-miR-493-5p	hsa-miR-127-3p	hsa-let-7c-5p	hsa-miR-1979
hsa-miR-214-3p	hsa-miR-539-3p	hsa-miR-106a-5p	hsa-miR-27b-3p
hsa-miR-500b-5p	hsa-miR-382-3p	hsa-miR-1274a	hsa-miR-99b-5p
hsa-miR-409-3p	hsa-miR-655-3p	hsa-miR-133b	hsa-miR-96-5p
hsa-miR-1197	hsa-miR-134-5p	hsa-let-7e-5p	hsa-miR-196a-5p
hsa-miR-130b-3p	hsa-miR-409-3p	hsa-miR-15a-5p	hsa-miR-125b-5p
hsa-miR-324-5p	hsa-miR-329-3p	hsa-miR-1979	hsa-miR-151a-5p
hsa-miR-660-5p	hsa-miR-214-3p	hsa-miR-484	hsa-miR-9-5p
hsa-miR-3120-5p	hsa-miR-335-5p	hsa-miR-30c-5p	hsa-miR-148a-3p
hsa-miR-127-3p	hsa-miR-483-5p	hsa-miR-197-3p	hsa-miR-19a-3p
hsa-miR-370-3p	hsa-miR-409-5p	hsa-miR-423-5p	hsa-miR-106a-5p
hsa-miR-494-3p	hsa-miR-149-5p	hsa-miR-485-3p	hsa-miR-335-5p
hsa-miR-299-3p	hsa-miR-543	hsa-miR-574-3p	hsa-miR-590-5p
hsa-miR-329-3p	hsa-miR-154-5p	hsa-miR-127-3p	hsa-miR-30c-5p
hsa-miR-433-3p	hsa-miR-337-3p	hsa-miR-191-5p	hsa-miR-374b-5p
hsa-miR-130b-5p	hsa-miR-582-3p	hsa-miR-93-5p	hsa-miR-376c-3p
hsa-miR-539-3p	hsa-miR-146b-3p	hsa-miR-23b-3p	hsa-miR-193b-3p
hsa-miR-381-3p	hsa-miR-376c-3p	hsa-miR-19a-3p	hsa-miR-99a-5p
hsa-miR-655-3p	hsa-miR-3120-5p	hsa-miR-376a-3p	hsa-miR-93-5p
hsa-miR-503-5p	hsa-miR-1185-1-3p	hsa-miR-487b-3p	hsa-miR-423-5p
hsa-miR-708-5p	hsa-miR-299-3p	hsa-miR-362-5p	hsa-miR-22-3p
hsa-miR-654-3p	hsa-miR-129-5p	hsa-miR-9-5p	hsa-miR-136-5p
hsa-miR-409-5p	hsa-miR-155-5p	hsa-miR-374b-5p	hsa-miR-200b-3p
hsa-miR-382-3p	hsa-miR-381-3p	hsa-miR-18a-5p	hsa-miR-1246
hsa-miR-532-5p	hsa-miR-146b-5p	hsa-miR-660-5p	hsa-miR-361-5p
hsa-miR-532-3p	hsa-miR-494-3p	hsa-miR-337-3p	hsa-miR-376a-3p
hsa-miR-432-5p	hsa-miR-18a-5p	hsa-miR-495-3p	hsa-miR-130b-3p
hsa-miR-487a-3p	hsa-miR-130b-3p	hsa-miR-501-3p	hsa-miR-423-3p
hsa-miR-337-3p	hsa-miR-299-5p	hsa-miR-181a-5p	hsa-miR-1308
hsa-miR-487b-3p	hsa-miR-136-5p	hsa-miR-221-3p	hsa-miR-27a-3p
hsa-miR-431-3p	hsa-miR-501-5p	hsa-miR-128-3p	hsa-miR-200c-3p
hsa-miR-376c-3p	hsa-miR-324-5p	hsa-miR-21-5p	hsa-miR-200a-3p
hsa-miR-134-5p	hsa-miR-34a-5p	hsa-miR-125b-5p	hsa-miR-574-3p
hsa-miR-7706	hsa-miR-99b-3p	hsa-miR-377-3p	hsa-miR-126-3p
hsa-miR-542-3p	hsa-miR-320b	hsa-miR-214-3p	hsa-miR-148b-3p
hsa-miR-154-5p	hsa-miR-485-5p	hsa-miR-96-5p	hsa-miR-92b-3p
hsa-miR-127-5p	hsa-miR-181d-5p	hsa-miR-455-3p	hsa-miR-194-5p
hsa-miR-130a-3p	hsa-miR-1180-3p	hsa-miR-100-5p	hsa-miR-377-3p
hsa-miR-210-3p	hsa-miR-181b-5p	hsa-miR-490-3p	hsa-miR-192-5p
hsa-miR-181d-5p	hsa-miR-503-5p	hsa-miR-532-5p	hsa-miR-210-3p
hsa-miR-410-3p	hsa-miR-500a-5p	hsa-miR-151a-5p	hsa-miR-26b-5p
hsa-miR-7-5p	hsa-miR-769-5p	hsa-miR-361-5p	hsa-miR-18a-5p
hsa-miR-3529-3p	hsa-miR-1307-3p	hsa-miR-130a-3p	hsa-miR-484
hsa-miR-181b-5p	hsa-miR-93-5p	hsa-miR-148b-3p	hsa-miR-29c-3p
hsa-miR-411-5p	hsa-miR-130a-3p	hsa-miR-543	hsa-miR-495-3p
hsa-miR-501-3p	hsa-miR-132-3p	hsa-miR-345-5p	hsa-miR-374a-5p
hsa-miR-543	hsa-miR-148a-5p	hsa-miR-98-5p	hsa-miR-145-5p
hsa-miR-424-3p	hsa-miR-484	hsa-miR-590-5p	hsa-miR-29b-3p
hsa-miR-421	hsa-miR-221-5p	hsa-miR-369-3p	hsa-miR-100-5p
hsa-miR-574-5p	hsa-miR-148a-3p	hsa-miR-196a-5p	hsa-miR-214-3p
hsa-miR-500a-3p	hsa-miR-941	hsa-miR-494-3p	hsa-miR-98-5p
hsa-miR-200b-3p	hsa-miR-454-3p	hsa-miR-362-3p	hsa-miR-34a-5p
hsa-miR-155-5p	hsa-miR-342-3p	hsa-miR-148a-3p	hsa-miR-107
hsa-miR-424-5p	hsa-miR-99b-5p	hsa-miR-107	hsa-miR-425-5p
hsa-miR-362-5p	hsa-miR-425-5p	hsa-miR-410-3p	hsa-miR-186-5p
hsa-miR-146b-3p	hsa-miR-103a-3p	hsa-miR-381-3p	hsa-miR-379-5p
hsa-miR-146b-5p	hsa-miR-103b	hsa-miR-210-3p	hsa-miR-127-3p
hsa-miR-92b-3p	hsa-miR-140-5p	hsa-miR-331-3p	hsa-miR-369-3p
hsa-miR-450a-5p	hsa-miR-30d-5p	hsa-miR-101-3p	hsa-miR-203a-3p
hsa-miR-574-3p	hsa-miR-576-3p	hsa-miR-329-3p	hsa-miR-128-3p
hsa-miR-769-5p	hsa-miR-24-3p	hsa-miR-374a-5p	hsa-miR-141-3p
hsa-miR-148a-3p	hsa-miR-3074-5p	hsa-miR-301a-3p	hsa-miR-30d-5p
hsa-miR-99b-3p	hsa-miR-128-3p	hsa-miR-324-5p	hsa-miR-199a-3p
hsa-miR-221-5p	hsa-miR-28-5p	hsa-miR-509-3p	hsa-miR-487b-3p
hsa-miR-425-5p	hsa-miR-27a-3p	hsa-miR-186-5p	hsa-miR-32-5p
hsa-miR-28-5p	hsa-miR-140-3p	hsa-miR-379-5p	hsa-miR-151a-3p
hsa-miR-576-3p	hsa-miR-24-2-5p	hsa-miR-450a-5p	hsa-miR-101-3p
hsa-miR-24-3p	hsa-miR-16-2-3p	hsa-miR-151a-3p	hsa-miR-431-5p
hsa-miR-3074-5p	hsa-miR-223-5p	hsa-miR-574-5p	ebv-miR-BART9-3p
hsa-miR-30d-5p	hsa-let-7d-5p	hsa-miR-483-3p	hsa-miR-181b-5p
hsa-miR-374b-3p	hsa-let-7f-5p	hsa-miR-26b-5p	hsa-miR-331-3p
hsa-miR-24-2-5p	hsa-miR-223-3p	hsa-miR-655-3p	ebv-miR-BHRF1-3
hsa-miR-145-3p	hsa-miR-126-5p	hsa-miR-500a-5p	hsa-miR-30a-5p
hsa-miR-126-3p	hsa-miR-126-3p	hsa-miR-1246	hsa-miR-376b-3p
hsa-miR-140-3p	hsa-miR-145-5p	hsa-miR-370-3p	hsa-miR-424-5p
hsa-miR-30c-2-3p	hsa-miR-1303	hsa-miR-365a-3p	hsa-miR-543
hsa-miR-328-3p	hsa-miR-30c-2-3p	hsa-miR-1308	hsa-miR-140-5p
hsa-miR-193b-3p	hsa-miR-145-3p	kshv-miR-K12-6-5p	hsa-miR-301a-3p
hsa-miR-30a-5p	hsa-miR-30b-5p	hsa-miR-99a-5p	hsa-miR-215-5p
hsa-let-7f-5p	hsa-miR-1271-5p	hsa-miR-378a-3p	hsa-miR-429
hsa-miR-16-2-3p	hsa-miR-12136	hsa-miR-92b-3p	hsa-miR-132-3p
hsa-miR-584-5p	hsa-miR-30d-3p	hsa-miR-342-3p	hsa-miR-494-3p
hsa-miR-664a-5p	hsa-miR-143-3p	hsa-miR-487a-3p	hsa-miR-626
hsa-miR-365a-3p	hsa-miR-185-5p	hsa-miR-431-5p	hsa-miR-342-3p
hsa-miR-30b-5p	hsa-miR-664a-5p	hsa-miR-376b-3p	hsa-miR-183-5p
hsa-miR-223-3p	hsa-miR-30a-5p	hsa-miR-126-3p	hsa-miR-30e-5p
hsa-miR-363-3p	hsa-miR-142-5p	hsa-miR-216a-5p	hsa-miR-185-5p
hsa-miR-30d-3p	hsa-miR-584-5p	hsa-miR-18b-5p	hsa-miR-337-3p
hsa-miR-185-5p	hsa-miR-101-3p	hsa-miR-199b-5p	hsa-miR-197-3p
hsa-miR-27b-5p	hsa-miR-193b-3p	hsa-miR-425-5p	hsa-miR-199a-5p
hsa-miR-365a-5p	hsa-miR-29b-3p	hsa-miR-181b-5p	hsa-miR-329-3p
hsa-miR-29b-3p	hsa-miR-29a-3p	hsa-miR-337-5p	hsa-miR-382-5p
hsa-miR-223-5p	hsa-miR-365a-3p	ebv-miR-BART10-3p	hsa-miR-146a-5p
hsa-miR-142-5p	hsa-miR-206	hsa-miR-200a-3p	hsa-miR-1975
hsa-miR-1271-5p	hsa-miR-5683	hsa-miR-539-5p	ebv-miR-BHRF1-1
hsa-miR-101-3p	hsa-miR-4485-3p	hsa-miR-514a-3p	hsa-miR-655-3p
hsa-miR-12136	hsa-miR-365a-5p	hsa-miR-708-5p	hsa-miR-324-5p
hsa-miR-22-5p	hsa-miR-6505-5p	hsa-miR-149-5p	hsa-miR-496
hsa-miR-29a-3p	hsa-miR-22-5p	hsa-miR-656-3p	hsa-miR-509-3p
hsa-miR-144-5p	hsa-miR-193b-5p	hsa-miR-125a-3p	hsa-miR-532-3p
hsa-miR-885-5p	hsa-miR-451a	hsa-miR-503-5p	hsa-miR-7-5p
hsa-miR-193b-5p	hsa-miR-30a-3p	hsa-miR-140-5p	hsa-miR-370-3p
hsa-miR-1303	hsa-miR-499b-3p	hsa-miR-22-3p	hsa-miR-378a-3p
hsa-miR-486-5p	hsa-miR-499a-5p	hsa-miR-433-3p	hsa-miR-539-5p
hsa-miR-486-3p	hsa-miR-133b	hsa-miR-496	hsa-miR-708-5p
hsa-miR-378c	hsa-miR-885-5p	hsa-miR-548a-5p	hsa-miR-31-5p
hsa-miR-30a-3p	hsa-miR-29c-3p	hsa-miR-183-5p	ebv-miR-BART10-3p
hsa-miR-95-3p	hsa-miR-22-3p	hsa-miR-889-3p	hsa-miR-485-3p
hsa-miR-22-3p	hsa-miR-144-5p	hsa-miR-32-5p	hsa-miR-548g-3p
hsa-miR-29c-3p	hsa-miR-378a-5p	hsa-miR-154-5p	hsa-miR-410-3p
hsa-miR-6505-5p	hsa-miR-378c	hsa-miR-185-5p	hsa-miR-409-3p
hsa-miR-378a-5p	hsa-miR-29c-5p	hsa-miR-188-5p	hsa-miR-526a
hsa-miR-378a-3p	hsa-miR-378a-3p	hsa-miR-135b-5p	hsa-miR-592
hsa-miR-29c-5p	hsa-miR-95-3p	hsa-miR-409-3p	hsa-miR-487a-3p
hsa-miR-144-3p	hsa-miR-378d	hsa-miR-432-5p	hsa-miR-375
hsa-miR-378d	hsa-miR-486-5p	hsa-miR-890	hsa-miR-154-5p
hsa-miR-5683	hsa-miR-486-3p	hsa-miR-424-5p	hsa-miR-490-3p
hsa-miR-208b-3p	hsa-miR-208b-3p	hsa-miR-340-5p	hsa-miR-135a-5p
hsa-miR-122b-5p	hsa-miR-133a-5p	hsa-miR-320a	hsa-miR-381-3p
hsa-miR-122-3p	hsa-miR-1-3p	hsa-miR-10a-5p	hsa-miR-337-5p
hsa-miR-1-3p	hsa-miR-144-3p	hsa-miR-299-5p	hsa-miR-365a-3p
hsa-miR-133a-5p	hsa-miR-122-3p	hsa-miR-421	hsa-miR-455-3p
	hsa-miR-122b-5p	hsa-miR-1297	hsa-miR-362-3p
		hsa-miR-132-3p	hsa-miR-216a-5p
		hsa-miR-188-3p	mcv-miR-M1-5p
		hsa-miR-136-5p	hsa-miR-542-3p
		hsa-miR-301b-3p	hsa-miR-454-3p
		hsa-miR-493-3p	ebv-miR-BART16
		hsa-miR-520d-5p	hsa-miR-363-3p
		hsa-miR-222-3p	hsa-miR-18b-5p
		hsa-miR-324-3p	hsa-miR-155-5p
		hsa-miR-129-5p	ebv-miR-BART6-5p
		hsa-miR-1302	hsv1-miR-H8-5p
		hsa-miR-323a-3p	hsa-miR-574-5p
		hsa-miR-29c-3p	hsa-miR-656-3p
		hsa-miR-296-5p	hsa-miR-130a-3p
		hsa-miR-382-5p	hsa-miR-143-3p
		hsa-miR-135a-5p	hsa-miR-520d-5p
		hsa-miR-513b-5p	hsa-miR-296-5p
		hsa-miR-548i	hsa-miR-190b
		hsa-miR-455-5p	hsa-miR-561-3p
		hsa-miR-561-3p	hsa-miR-630
		hsa-miR-454-3p	hsa-miR-433-3p
		hsa-miR-409-5p	hsa-miR-660-5p
		hsa-miR-486-3p	hsa-miR-548a-5p
		hsa-miR-30d-5p	hsa-miR-340-5p
		hsa-miR-330-5p	hsa-miR-450a-5p
		hsa-miR-646	hsa-miR-320a
		hsa-miR-579-3p	hsa-miR-137
		hsa-miR-592	hsa-miR-361-3p
		hsa-miR-875-5p	hsa-miR-181c-5p
		hsa-miR-146a-5p	hsa-miR-299-5p
		hsa-miR-1908-5p	hsa-miR-603
		hsa-miR-600	hsa-miR-188-5p
		hsa-miR-30e-5p	hsa-miR-651-5p
		hsa-miR-31-5p	hsa-miR-10b-5p
		hsa-miR-1537-3p	hsa-miR-548i
		hsa-miR-520e	hsa-miR-889-3p
		hsa-miR-134-5p	hsa-miR-362-5p
		hsa-miR-542-3p	hsa-miR-125a-3p
		hsa-miR-943	hsa-miR-196b-5p
		hsa-miR-626	hsa-miR-1297
		ebv-miR-BART16	hsa-miR-532-5p
		hsa-miR-208a-3p	hsa-miR-600
		hsa-miR-30a-5p	hsa-miR-455-5p
		hsa-miR-422a	hsa-miR-1537-3p
		hsa-miR-383-5p	hsa-miR-642a-5p
		hsa-miR-651-5p	hsa-miR-95-3p
		hsa-miR-320b	hsa-miR-1206
		hsa-miR-654-3p	kshv-miR-K12-6-5p
		hsa-miR-582-5p	hsa-miR-432-5p
		hsa-miR-548j-5p	hsa-miR-409-5p
		hsa-miR-526a	hsa-miR-195-5p
		hsa-miR-196b-5p	hsa-miR-934
		hsa-miR-548g-3p	hsa-miR-1977
		hsa-miR-641	hsa-miR-551b-3p
		hsa-miR-450b-5p	hsa-miR-493-3p
		hsa-miR-640	hsa-miR-204-5p
		hsa-miR-542-5p	hsa-miR-134-5p
		hsa-miR-508-3p	kshv-miR-K12-4-5p
		hsa-miR-509-5p	hsa-miR-1974
		hsa-miR-769-5p	hsa-miR-619-3p
		hsa-miR-155-5p	hsa-miR-193a-5p
		hsa-miR-516a-3p	hsa-miR-890
		hsa-miR-133a-3p	hsa-miR-450b-5p
		hsa-miR-569	hsa-miR-345-5p
		hsa-miR-302e	hsa-miR-1266-5p
		hsa-miR-34b-3p	hsa-miR-1973
		ebv-miR-BART6-5p	hsa-miR-548j-5p
		hsa-miR-137	hcmv-miR-UL112-3p
		hsa-miR-215-5p	hsa-miR-208a-3p
		hsa-miR-127-5p	hsa-miR-629-5p
		hcmv-miR-US5-2-3p	hsa-miR-641
		hsa-miR-194-5p	hsa-miR-127-5p
		hsa-miR-208b-3p	hsa-miR-1305
		hsa-miR-1206	hsa-miR-324-3p
		hsa-miR-1469	hsa-miR-421
		hsa-miR-570-3p	hsa-miR-520e
		hsa-miR-630	hsa-miR-654-3p
		hsa-miR-95-3p	hsa-miR-548d-5p
		hsa-miR-766-3p	hsa-miR-501-3p
		hsa-miR-548d-5p	hsa-miR-577
		hsa-miR-1179	hsa-miR-34c-5p
		hsa-miR-1266-5p	hsa-miR-1180-3p
		hsa-miR-507	hsa-miR-323a-3p
		hsa-miR-1205	hsa-miR-598-3p
		hsa-miR-328-3p	hsa-miR-615-3p
		hsa-miR-10b-5p	hsa-miR-1-3p
		ebv-miR-BART8-5p	hsa-miR-500a-5p
		hsa-miR-363-3p	hsa-miR-569
		hsa-miR-767-5p	hsa-miR-769-5p
		hsa-miR-508-5p	hsa-miR-570-3p
		hsa-miR-299-3p	hsa-miR-301b-3p
		hsa-miR-326	hsa-miR-891a-5p
		hsa-miR-576-5p	hsa-miR-2117
		hsa-miR-1-3p	hsa-miR-149-5p
		hsa-miR-369-5p	hsa-miR-875-5p
		mcv-miR-M1-5p	hsa-miR-646
		hsa-miR-649	kshv-miR-K12-9-3p
		hsa-miR-300	hsa-miR-548a-3p
		hsa-miR-770-5p	hcmv-miR-US5-2-3p
		hsa-miR-526b-5p	hsa-miR-1307-3p
		hsa-miR-769-3p	hsa-miR-299-3p
		hsa-miR-548b-3p	hsa-miR-615-5p
		hsa-miR-629-5p	hsa-miR-383-5p
		kshv-miR-K12-9-3p	hsa-miR-584-5p
		hsa-miR-506-3p	hsa-miR-1185-5p
		hsa-miR-302c-3p	hsa-miR-517c-3p
		hsa-miR-361-3p	hsa-miR-1179
		hsa-miR-323b-5p	hsa-miR-34b-3p
		kshv-miR-K12-4-5p	hsa-miR-1978
		hsa-miR-1271-5p	hsa-miR-422a
		hsa-miR-572	hsa-miR-205-5p
		hsa-miR-2117	hsa-miR-140-3p
		hsa-miR-375	hsa-miR-548h-5p
		hsa-miR-577	hsa-miR-873-5p
		hsa-miR-1977	hsa-miR-516a-3p
		hsa-miR-505-3p	hsa-miR-767-5p
		hsa-miR-584-5p	hsa-miR-124-3p
		hsa-miR-509-3-5p	hsa-miR-300
		hsa-miR-187-3p	hsa-miR-320b
		hsa-miR-138-5p	hsa-miR-580-3p
		hiv1-miR-N367	hsa-miR-640
		hsa-miR-1975	hsa-miR-566
		hsa-miR-1276	hsa-miR-199b-5p
		hsa-miR-28-3p	hsa-miR-653-5p
		hsa-miR-1275	ebv-miR-BART8-5p
		hsa-miR-34a-5p	hsa-miR-152-3p
		hsa-miR-934	kshv-miR-K12-12-5p
		hsa-miR-548a-3p	hsa-miR-555
		hsa-miR-1910-5p	hsv1-miR-H1-5p
		hsv1-miR-H3-3p	hsa-miR-876-3p
		hsa-miR-29b-3p	hsa-miR-582-5p
		ebv-miR-BART2-5p	hsa-miR-892b
		hcmv-miR-UL70-3p	hsa-miR-652-3p
		hsa-miR-548d-3p	hsa-miR-497-5p
		hsa-miR-1180-3p	hsa-miR-28-5p
		hsa-miR-1305	hcmv-miR-UL70-3p
		kshv-miR-K12-6-3p	hsa-miR-302e
		hsa-miR-548h-5p	hsa-miR-1469
		hsa-miR-510-5p	hsa-miR-759
		hsa-miR-1307-3p	hsa-miR-548b-3p
		hsa-miR-34c-5p	hsa-miR-1276
		hsa-miR-548m	hsa-miR-1275
		hsa-miR-190b	hsa-miR-330-5p
		hsa-miR-2278	hsa-miR-548d-3p
		hsa-miR-302f	hsa-miR-514a-3p
		hsa-miR-1287-5p	hsa-miR-369-5p
		hsa-miR-566	hsa-miR-601
		hsa-miR-598-3p	hsa-miR-323b-5p
		hsa-miR-452-5p	hsa-miR-663a
		hsa-miR-615-5p	hsa-miR-643
		hsa-miR-499a-5p	hsa-miR-589-5p
		hsa-miR-1261	hsa-miR-1912
		ebv-miR-BART21-3p	hsa-miR-770-5p
		hsa-miR-1974	hsa-miR-562
		hsa-miR-520b	hsa-miR-1225-3p
		hsv1-miR-H4-5p	hsa-miR-572
		hsa-miR-492	hsa-miR-1203
		hsa-miR-1253	hsa-miR-122-5p
		hsv1-miR-H1-5p	hsa-miR-1205
		hsa-miR-146b-5p	kshv-miR-K12-6-3p
		hsv1-miR-H8-5p	hsa-miR-623
		hsa-miR-195-5p	hsa-miR-452-5p
		hsa-miR-1973	hsa-miR-187-3p
		hsa-miR-205-5p	hsa-miR-518d-3p
		hsa-miR-590-3p	hsa-miR-34c-3p
		hsa-miR-525-3p	hsa-miR-449a
		hsa-miR-147a	hsa-miR-499a-5p
		hsa-miR-152-3p	hsa-miR-625-5p
		hsa-miR-573	hsa-miR-633
		hsa-miR-485-5p	hsa-miR-326
		hsa-miR-580-3p	hsa-miR-33b-5p
		hsa-miR-449a	hsa-miR-1226-3p
		hsa-miR-519b-3p	hsa-miR-1244
		hsa-miR-891b	hsa-miR-654-5p
		hsa-miR-1279	hsa-miR-451a
		hsa-miR-1286	hsa-miR-542-5p
		hsv2-miR-H4-5p	hsa-miR-758-3p
		kshv-miR-K12-11-3p	hsa-miR-1261
		kshv-miR-K12-2-5p	hsa-miR-576-5p
		hsa-miR-891a-5p	hiv1-miR-N367
		hsa-miR-562	hsa-miR-579-3p
		hsa-miR-129-2-3p	hsa-miR-520g-3p
		hsa-miR-339-5p	hsa-miR-133b
		hsa-miR-517c-3p	hsa-miR-503-5p
		hsa-miR-525-5p	hsa-miR-328-3p
		hsa-miR-615-3p	hsa-miR-2115-5p
		hsa-miR-548o-3p	hsa-miR-188-3p
		hsa-miR-33b-5p	hsv1-miR-H4-5p
		hsa-miR-653-5p	hiv1-miR-H1
		hcmv-miR-US5-1	hsa-miR-1268a
		hsa-miR-1243	hsa-miR-548l
		hsa-miR-218-5p	hsa-miR-1911-5p
		hsa-miR-504-5p	hsa-miR-520a-3p
		hsa-miR-758-3p	hsa-miR-525-3p
		hsa-miR-1285-3p	hsa-miR-504-5p
		hsa-miR-631	hsa-miR-595
		hsa-miR-1912	hsa-miR-28-3p
		hsa-miR-520g-3p	hsv2-miR-H4-5p
		hsa-miR-1250-5p	hsa-miR-576-3p
		hsa-miR-203a-3p	hsa-miR-1908-5p
		hsa-miR-1291	hsa-miR-620
		hsa-miR-2054	hsa-miR-943
		hsa-miR-556-5p	hsa-miR-1289
		hsa-miR-632	hsa-miR-1253
		hsv1-miR-H4-3p	hsa-miR-545-3p
		hsa-miR-490-5p	hsa-miR-1302
		hsa-miR-1225-3p	hsa-miR-490-5p
		hsa-miR-1244	hsa-miR-1287-5p
		hsa-miR-1290	hsa-miR-150-5p
		hsa-miR-483-5p	hsa-miR-513a-3p
		ebv-miR-BART2-3p	hsa-miR-525-5p
		hsa-miR-520c-3p	ebv-miR-BART21-5p
		hsa-miR-648	hsa-miR-548f-3p
		hsa-miR-643	hsa-miR-129-5p
		hsa-miR-663a	hsa-miR-766-3p
		hsa-miR-892b	hsa-miR-509-5p
		hsa-miR-1289	hsa-miR-632
		ebv-miR-BART6-3p	hsa-miR-526b-5p
		hsa-miR-373-3p	hsa-miR-380-3p
		hsa-miR-1263	hsa-miR-614
		hsa-miR-654-5p	hsa-miR-1181
		hsa-miR-518d-3p	hsa-miR-508-5p
		hsa-miR-1282	hcmv-miR-US33-3p
		hsa-miR-339-3p	hsa-miR-520b
		hsa-miR-145-5p	hsa-miR-520c-3p
		hsa-miR-548l	hsa-miR-1201
		hsa-miR-873-5p	hsa-miR-1285-3p
		hsa-miR-181c-5p	hsa-miR-548m
		hsv2-miR-H4-3p	hsa-miR-320d
		hsa-miR-1252-5p	hsa-miR-877-5p
		hsa-miR-559	hsa-miR-802
		hsa-miR-636	hsa-miR-224-5p
		hsa-miR-122-5p	hsa-miR-302c-3p
		hsa-miR-1301-3p	hsv1-miR-H3-3p
		hsa-miR-1268a	hsa-miR-1915-3p
		hsa-miR-519e-3p	hsa-miR-1290
		hsa-miR-1914-5p	hsa-miR-590-3p
		hsa-miR-429	ebv-miR-BART17-5p
		ebv-miR-BART20-3p	hsa-miR-133a-3p
		hcmv-miR-UL112-3p	hsa-miR-373-3p
		hsa-miR-200b-3p	hsa-miR-891b
		hsa-miR-551a	hsa-miR-648
		hsa-miR-142-3p	hsa-miR-491-3p
		hsa-miR-219a-5p	kshv-miR-K12-10a-3p
		hsa-miR-330-3p	hsa-miR-548k
		hsa-miR-1913	ebv-miR-BART2-5p
		hsa-miR-876-5p	hsa-miR-668-3p
		hsa-miR-520a-3p	hsa-miR-885-5p
		hsa-miR-517a-3p	ebv-miR-BART6-3p
		hsa-miR-671-3p	hsa-miR-485-5p
		hsa-miR-200c-3p	hsa-miR-649
		hcmv-miR-UL22A-5p	hsa-miR-219a-5p
		hsa-miR-1181	hsa-miR-208b-3p
		hsa-miR-518e-3p	hsa-miR-339-3p
		hsa-miR-2115-5p	hsa-miR-769-3p
		hsa-miR-518b	hsa-miR-1271-5p
		hsa-miR-513a-3p	hsa-miR-1255a
		hsa-miR-1226-3p	hcmv-miR-US5-1
		hsa-miR-759	hsa-miR-548o-3p
		hsa-miR-193a-5p	hsa-miR-146b-3p
		hsa-miR-323a-5p	hsa-miR-483-5p
		hsa-miR-1292-5p	hsa-miR-330-3p
		hiv1-miR-H1	hsa-miR-184
		hsa-miR-1299	hsa-miR-1282
		hsa-miR-1915-3p	hsa-miR-663b
		hsa-miR-639	hsa-miR-342-5p
		hsa-miR-2116-5p	hsa-miR-515-5p
		hsa-miR-596	hsa-miR-218-5p
		hsa-miR-380-3p	hsa-miR-645
		hsa-miR-557	hsa-miR-2113
		hsa-miR-1288-3p	hsa-miR-622
		hsa-miR-582-3p	hsa-miR-1248
		hsa-miR-661	hsa-miR-2054
		hsa-miR-767-3p	hsa-miR-2278
		hsa-miR-1251-5p	hsa-miR-2114-5p
		hsa-miR-520a-5p	hsa-miR-1286
		hsa-miR-576-3p	hsa-miR-548p
		hsa-miR-633	hsa-miR-1243
		hsa-miR-1262	hsa-miR-1913
		hsa-miR-802	hsa-miR-144-3p
		hsa-miR-220a	hsa-miR-599
		hsa-miR-1236-3p	hsa-miR-505-3p
		hsa-miR-589-5p	hsa-miR-1178-3p
		hsa-miR-623	hsa-miR-886-5p
		hsa-miR-601	hsa-miR-1825
		hsa-miR-1277-3p	hsa-miR-661
		hsa-miR-220c	hsa-miR-1279
		ebv-miR-BART7-3p	ebv-miR-BART11-5p
		hsa-miR-224-5p	hsa-miR-1298-5p
		hsa-miR-451a	hsa-miR-302b-3p
		hcmv-miR-US33-3p	hsa-miR-339-5p
		hsa-miR-548k	hsa-miR-1245a
		hsa-miR-140-3p	hsa-miR-519b-3p
		hsa-miR-1204	hsa-miR-578
		hsa-miR-551b-3p	hsa-miR-512-5p
		hsa-miR-219a-2-3p	hsa-miR-1301-3p
		hsa-miR-616-3p	ebv-miR-BART5-5p
		ebv-miR-BART21-5p	hsa-miR-1909-3p
		hsa-miR-642a-5p	ebv-miR-BART15
		hsa-miR-662	hsa-miR-617
		hsa-miR-578	hsa-miR-888-5p
		hsa-miR-1248	hsa-miR-1323
		hsa-miR-1322	hsa-miR-665
		hsa-miR-150-5p	hsa-miR-522-3p
		hsa-miR-204-5p	hsa-miR-764
		hsa-miR-219a-1-3p	hsa-miR-2053
		hsa-miR-888-5p	hsa-miR-616-3p
		kshv-miR-K12-5-3p	kshv-miR-K12-7-3p
		hsa-miR-34c-3p	hsa-miR-1292-5p
		hsa-miR-7-5p	hsa-miR-635
		hsa-miR-371a-3p	hsa-miR-607
		hsa-miR-652-3p	hsa-miR-638
		hsa-miR-924	hsa-miR-1254
		hsa-miR-346	hsa-miR-647
		hsa-miR-620	hsa-miR-142-3p
		hsa-miR-513a-5p	hsa-miR-1251-5p
		kshv-miR-K12-12-5p	hsa-miR-491-5p
		hsa-miR-668-3p	hsa-miR-220b
		hsa-miR-718	hsa-miR-220a
		hsa-miR-663b	hsa-miR-1293
		hsa-miR-1203	ebv-miR-BART3-3p
		hsa-miR-1233-3p	hsa-miR-556-5p
		hsa-miR-1254	hsa-miR-675-5p
		hsa-miR-876-3p	hsa-miR-1263
		hsa-miR-617	hsa-miR-520f-3p
		hsa-miR-556-3p	hsa-miR-147a
		hsa-miR-595	hsa-miR-1299
		hsa-miR-1298-5p	hsa-miR-563
		ebv-miR-BART5-5p	hsa-miR-1197
		hsa-miR-885-5p	hsa-miR-573
		kshv-miR-K12-10a-3p	hsa-miR-518b
		hsa-miR-144-3p	hsa-miR-323a-5p
		bkv-miR-B1-3p	hsa-miR-1827
		kshv-miR-K12-7-3p	hsa-miR-639
		hsa-miR-1255a	hsa-miR-1294
		hsa-miR-609	hsa-miR-1322
		hsa-miR-516a-5p	hsa-miR-302f
		hsa-miR-520f-3p	hsa-miR-338-5p
		hsa-miR-764	hsa-miR-924
		hsa-miR-202-3p	hsa-miR-1200
		hsa-miR-588	hsa-miR-605-5p
		hsa-miR-515-3p	hsa-miR-1231
		hsa-miR-1825	kshv-miR-K12-11-3p
		hsa-miR-597-5p	hsa-miR-613
		hsa-miR-627-5p	hsa-miR-627-5p
		hsa-miR-619-3p	hsa-miR-1252-5p
		hsa-miR-1231	hsa-miR-499a-3p
		hsa-miR-518c-3p	bkv-miR-B1-3p
		hsa-miR-675-5p	hsa-miR-212-3p
		ebv-miR-BART9-3p	hsa-miR-346
		hsa-miR-449b-5p	hsa-miR-367-3p
		hsa-miR-489-3p	hsa-miR-519e-3p
		hsa-miR-1278	hsa-miR-602
		hsa-miR-541-3p	hsa-miR-1182
		hsa-miR-1259	hsa-miR-520a-5p
		hsa-miR-545-3p	ebv-miR-BART21-3p
		hsa-miR-1247-5p	hsa-miR-202-3p
		hsa-miR-372-3p	ebv-miR-BART1-3p
		hsa-miR-141-3p	hsa-miR-518e-3p
		hcmv-miR-US25-1-5p	hsa-miR-548c-5p
		hsa-miR-192-5p	hcmv-miR-US4-5p
		hsa-miR-298	hsa-miR-939-5p
		hsa-miR-563	hsa-miR-1262
		hsa-miR-33a-5p	hsa-miR-644a
		hsa-miR-1257	hsa-miR-760
		hsa-miR-614	hsa-miR-1227-3p
		hsa-miR-1182	hsa-miR-2116-5p
		hsa-miR-1281	hsa-miR-937-3p
		hcmv-miR-US25-2-3p	hsa-miR-146b-5p
		hsa-miR-650	hsa-miR-488-3p
		hsa-miR-1201	hsa-miR-507
		hsa-miR-184	hsa-miR-384
		hsa-miR-512-5p	ebv-miR-BART17-3p
		hsa-miR-2114-5p	ebv-miR-BART19-3p
		hsa-miR-555	hsa-miR-581
		hsa-miR-497-5p	hsa-miR-190a-5p
		hsa-miR-367-3p	hsv2-miR-H4-3p
		hsa-miR-519d-3p	hsa-miR-1256
		hsa-miR-613	hsa-miR-220c
		hsa-miR-657	hsa-miR-153-3p
		hsa-miR-124-3p	hsa-miR-138-5p
		hsa-miR-2110	hsa-miR-583
		hsa-miR-549a	hsa-miR-551a
		hsa-miR-922	hsv1-miR-H7-5p
		hsa-miR-548f-3p	hsa-miR-371a-5p
		ebv-miR-BART17-5p	hsa-miR-105-5p
		hsa-miR-886-5p	hsa-miR-1910-5p
		hsa-miR-412-3p	hsa-miR-483-3p
		hsa-miR-491-3p	hsa-miR-885-3p
		hsa-miR-1294	hsa-miR-1228-3p
		hsa-miR-1827	hsa-miR-658
		hcmv-miR-US4-5p	hsa-miR-631
		hsa-miR-331-5p	hsa-miR-371a-3p
		hsa-miR-659-3p	ebv-miR-BART20-3p
		hsa-miR-1185-5p	hsa-miR-571
		hsa-miR-450b-3p	hsa-miR-506-3p
		hsa-miR-211-5p	hsa-miR-1277-3p
		hsa-miR-607	hsa-miR-767-3p
		hsa-miR-765	hsa-miR-519d-3p
		hsa-miR-599	hsa-miR-938
		ebv-miR-BART20-5p	hsa-miR-508-3p
		hsa-miR-558	hsa-miR-874-3p
		hsa-miR-302a-3p	kshv-miR-K12-2-5p
		hsa-miR-342-5p	hsa-miR-1281
		hsa-miR-1538	hsa-miR-449b-5p
		hsa-miR-2276-3p	hsa-miR-935
		hsa-miR-635	hsa-miR-657
		hsa-miR-198	hsa-miR-588
		hsa-miR-628-5p	hsa-miR-558
		hsa-miR-190a-5p	ebv-miR-BART18-3p
		kshv-miR-K12-3-5p	hsa-miR-1321
		ebv-miR-BHRF1-2-3p	hsa-miR-1291
		hsv2-miR-H2	hsa-miR-516a-5p
		hsa-miR-302b-3p	hsa-miR-548q
		hsa-miR-1256	hcmv-miR-UL36-5p
		hsv1-miR-H7-5p	hsa-miR-1914-5p
		hsa-miR-548e-3p	hcmv-miR-UL22A-5p
		hsa-miR-1245a	ebv-miR-BART20-5p
		hsa-miR-511-5p	hsa-miR-662
		hsa-miR-610	hsa-miR-33a-5p
		hsa-miR-499a-3p	hsa-miR-876-5p
		hsa-miR-1911-5p	ebv-miR-BART12
		hsa-miR-1272	hsa-miR-671-3p
		hsa-miR-1539	hsa-miR-129-2-3p
		hsa-miR-877-5p	hsa-miR-492
		hsa-miR-665	ebv-miR-BART7-3p
		hsa-miR-1303	hsa-miR-1259
		hsa-miR-937-3p	hsa-miR-628-5p
		hsa-miR-760	ebv-miR-BHRF1-2-3p
		hsa-miR-302d-3p	hsa-miR-1247-5p
		hsa-miR-147b	hsa-miR-659-3p
		hsa-miR-1227-3p	hsa-miR-1236-3p
		hcmv-miR-US33-5p	hsa-miR-219a-1-3p
		hsa-miR-671-5p	hsa-miR-634
		hsa-miR-638	hsa-miR-887-3p
		hsa-miR-938	hsa-miR-548b-5p
		ebv-miR-BART17-3p	ebv-miR-BART2-3p
		hsa-miR-581	hsa-miR-1278
		hsa-miR-516b-5p	hsa-miR-1538
		hsa-miR-583	hsa-miR-302a-3p
		hsa-miR-586	hsv1-miR-H4-3p
		hsa-miR-939-5p	hsa-miR-486-3p
		hsa-miR-887-3p	hsa-miR-612
		ebv-miR-BART11-5p	hsv2-miR-H3
		hsa-miR-515-5p	hsa-miR-2110
		hsv2-miR-H3	hsa-miR-298
		hsa-miR-762	hsa-miR-582-3p
		hcmv-miR-UL36-5p	hsa-miR-587
		hsa-miR-1178-3p	hsa-miR-556-3p
		hsa-miR-384	hsv1-miR-H2-3p
		hsa-miR-634	bkv-miR-B1-5p
		hsa-miR-921	hsv2-miR-H2
		hsa-miR-220b	hsa-miR-609
		hsa-miR-371a-5p	ebv-miR-BART1-5p
		hsa-miR-608	hsa-miR-670-5p
		hsa-miR-1323	hsa-miR-498
		hsa-miR-522-3p	hsa-miR-593-3p
		hsa-miR-146b-3p	hsa-miR-636
		hsa-miR-498	hsa-miR-765
		hsa-miR-612	hsa-miR-568
		ebv-miR-BART1-3p	hsa-miR-1303
		hsa-miR-1321	hsa-miR-549a
		hsa-miR-1909-3p	hsa-miR-517a-3p
		hsa-miR-645	hsa-miR-933
		hsa-miR-874-3p	kshv-miR-K12-5-3p
		hsa-miR-554	hiv1-miR-TAR-3p
		hsa-miR-320d	hsa-miR-302d-3p
		hsa-miR-591	hsa-miR-557
		hsa-miR-875-3p	ebv-miR-BART18-5p
		hsa-miR-571	hsa-miR-510-5p
		hsa-miR-338-5p	hsa-miR-610
		hsa-miR-143-3p	hsa-miR-147b
		hsa-miR-1978	hsa-miR-550a-5p
		ebv-miR-BART22	hsa-miR-718
		hsa-miR-936	hcmv-miR-US25-2-3p
		hsa-miR-553	hsa-miR-650
		ebv-miR-BHRF1-3	hsa-miR-1183
		ebv-miR-BART1-5p	hsa-miR-597-5p
		hsa-miR-2113	hsa-miR-513b-5p
		hsa-miR-1296-5p	hcmv-miR-US25-1-5p
		hsa-miR-647	hsa-miR-1296-5p
		hsa-miR-933	hsa-miR-936
		hsa-miR-602	hsa-miR-596
		hcmv-miR-UL70-5p	hsa-miR-217
		hsa-miR-550a-5p	hsa-miR-886-3p
		hcmv-miR-US25-2-5p	hsa-miR-1272
		hsa-miR-139-5p	hsa-miR-1250-5p
		ebv-miR-BART19-3p	hsa-miR-1284
		hsa-miR-622	hsa-miR-1280
		hsa-miR-212-3p	hsa-miR-671-5p
		hsa-miR-1269a	hsa-miR-541-3p
		hsa-miR-1183	hsa-miR-515-3p
		hsa-miR-1258	hsa-miR-548e-3p
		hsa-miR-548b-5p	kshv-miR-K12-4-3p
		hiv1-miR-TAR-3p	kshv-miR-K12-3-5p
		hsa-miR-548q	hcmv-miR-UL70-5p
		hsa-miR-658	hsa-miR-1470
		hsa-miR-1197	hsa-miR-489-3p
		mcv-miR-M1-3p	hsa-miR-591
		ebv-miR-BART11-3p	hsa-miR-637
		hsa-miR-520d-3p	hsa-miR-139-5p
		hsa-miR-491-5p	hsa-miR-511-5p
		hsa-miR-488-3p	ebv-miR-BART11-3p
		hsa-miR-568	hsa-miR-297
		hsa-miR-886-3p	hsa-miR-604
		hsa-miR-564	hsa-miR-553
		hsa-miR-587	hsa-miR-559
		hsa-miR-935	hsa-miR-892a
		bkv-miR-B1-5p	hsa-miR-611
		hsa-miR-611	hsa-miR-2277-3p
		hsa-miR-153-3p	hsa-miR-211-5p
		hsa-miR-1280	ebv-miR-BART22
		hsa-miR-644a	hsa-miR-524-3p
		hsa-miR-2053	hsa-miR-372-3p
		ebv-miR-BART3-3p	hsa-miR-450b-3p
		hsa-miR-448	hsa-miR-520d-3p
		hsa-miR-593-3p	hsa-miR-1258
		hsa-miR-605-5p	hsa-miR-448
		hsa-miR-217	hsa-miR-513a-5p
		hsa-miR-637	hsa-miR-2276-3p
		hsa-miR-105-5p	hsa-miR-606
		hsa-miR-1293	hsa-miR-1976
		ebv-miR-BART18-5p	hsa-miR-761
		kshv-miR-K12-4-3p	hsa-miR-516b-5p
		hsa-miR-524-3p	hsa-miR-219a-2-3p
		hsa-miR-625-5p	hsa-miR-206
		hsa-miR-567	ebv-miR-BART13-3p
		hsa-miR-297	hsa-miR-1233-3p
		hsv1-miR-H2-3p	hsa-miR-875-3p
		hsa-miR-1200	hsa-miR-1204
		hsa-miR-1284	hsa-miR-554
		hsa-miR-521	hsa-miR-1306-3p
		hsa-miR-512-3p	hcmv-miR-US33-5p
		hsa-miR-28-5p	hsa-miR-762
		hsa-miR-548p	hsa-miR-1257
		ebv-miR-BART12	hsa-miR-1539
		hsa-miR-1228-3p	hsa-miR-331-5p
		hsa-miR-624-3p	hsa-miR-922
		hsa-miR-670-5p	hsa-miR-921
		hsa-miR-548c-5p	hsa-miR-624-3p
		hsa-miR-519c-3p	hsa-miR-586
		hsa-miR-944	hsa-miR-1288-3p
		hsa-miR-606	kshv-miR-K12-8-3p
		hsa-miR-892a	mcv-miR-M1-3p
		hsa-miR-2052	hsa-miR-521
		hsa-miR-761	ebv-miR-BART4-5p
		ebv-miR-BART13-3p	hsa-miR-567
		hsa-miR-1976	hsa-miR-512-3p
		hsa-miR-604	hsa-miR-519c-3p
		hsa-miR-885-3p	hsa-miR-523-3p
		kshv-miR-K12-8-3p	hsa-miR-518c-3p
		hsa-miR-523-3p	ebv-miR-BART19-5p
		hsa-miR-449c-5p	hsa-miR-296-3p
		hsa-miR-296-3p	hsa-miR-2052
		ebv-miR-BART15	hsa-miR-608
		hsa-miR-517b-3p	hsa-miR-449c-5p
		hsa-miR-711	hsa-miR-944
		hsa-miR-1470	hsa-miR-509-3-5p
		hsa-miR-2277-3p	hcmv-miR-UL148D
		hcmv-miR-UL148D	hsa-miR-412-3p
		ebv-miR-BHRF1-1	hsa-miR-1269a
		ebv-miR-BART4-5p	hcmv-miR-US25-2-5p
		ebv-miR-BART19-5p	hsa-miR-711
		ebv-miR-BART18-3p	hsv1-miR-H2-5p
		hsv1-miR-H2-5p	hsa-miR-564
		hsa-miR-1306-3p	hsa-miR-198
		hsa-miR-744-5p	hsa-miR-517b-3p
		ebv-miR-BART14-3p	hsa-miR-1283
		hsa-miR-1283	hsa-miR-518f-3p
		hsa-miR-193a-3p	hsa-miR-744-5p
		hsa-miR-603	hsa-miR-193a-3p
		hsa-miR-664a-3p	hsa-miR-142-5p
		hsa-miR-142-5p	hsa-miR-223-3p
		hsa-miR-223-3p	ebv-miR-BART14-3p
		hsa-miR-518f-3p	hsa-miR-664a-3p
