## Supplementary material for "RUNX2 inhibition disrupts a PAX3::FOXO1-RUNX2 feed-forward loop and dismantles oncogenic gene programs in fusion-positive rhabdomyosarcoma": Table S5A. FPRMS v All Cancer dependencies

EffectSize	PValue	QValue	label	numCellLines
-1.371539255	9.00E-105	1.66E-100	PAX3	1150
-1.246540623	5.38E-92	4.96E-88	MYOD1	1150
1.088112566	2.94445E-06	0.001005203	MYC	1150
-0.985054378	2.33E-08	1.29985E-05	NXT1	1150
0.928355893	0.000946905	0.079884385	CCND1	1150
-0.862747431	3.25E-85	2.00E-81	MYOG	1150
-0.754536283	6.21E-40	2.86E-36	ZBTB18	1150
-0.718822046	2.21E-37	8.13E-34	DLL1	1150
-0.711552223	2.68E-12	3.53E-09	ZEB2	1150
0.704002816	1.13E-09	8.36E-07	ATP2A2	1150
-0.679337376	0.002682628	0.157497603	TYMS	1150
-0.677872281	0.000522387	0.05471706	SEPHS2	1150
-0.646025986	0.002382813	0.144023464	AIRIM	1150
0.622727802	0.001151934	0.091534045	COPG1	1150
-0.612190062	7.23E-21	1.48E-17	HDAC2	1150
-0.609129443	1.26E-22	2.91E-19	TCF12	1150
-0.608821652	3.63886E-05	0.007710618	RPP25L	1150
-0.607999329	4.3984E-05	0.008910381	ATP6AP1	1150
-0.605826822	1.44227E-05	0.00372556	NF2	1150
-0.604279551	5.19938E-06	0.001545978	RUVBL2	1150
-0.598663352	3.85E-23	1.01E-19	QKI	1150
-0.59648874	1.29134E-05	0.003450124	AMBRA1	1150
-0.595076122	7.94154E-05	0.013189394	TXNRD1	1150
-0.59322634	3.14E-11	2.89E-08	MYCN	1150
-0.592577964	0.005469138	0.218706191	CHMP4B	1150
-0.575622994	0.000813606	0.073164997	HNRNPH1	1150
-0.562429461	2.81E-10	2.25E-07	FBXW7	1150
-0.549909624	1.70E-15	3.13E-12	IRS1	1150
-0.546634147	0.000110497	0.017262873	FDPS	1150
-0.538939809	1.05E-26	3.22E-23	SOX8	1150
-0.532411562	2.73167E-05	0.006141264	METTL1	1150
-0.524870254	2.46E-09	1.56681E-06	ANKRD17	1150
-0.523261119	1.20039E-06	0.000461024	RAD21	1150
-0.521001678	3.96E-07	0.000165921	ATP6V0E1	1150
-0.520573845	0.022648754	0.389906129	TUBB	1150
-0.514947171	1.35547E-05	0.003569739	POP7	1150
-0.510466388	0.002006467	0.129332927	DHFR	1030
-0.502110427	4.88E-11	4.28E-08	MAPK14	1150
-0.499099132	0.000753025	0.069977714	GGPS1	1150
-0.494317479	0.007078259	0.239538836	FAM50A	1150
-0.489592546	0.004379815	0.198871643	ACO2	1150
-0.489010703	5.30049E-05	0.010285738	TCP1	1150
-0.478232912	1.33864E-06	0.000493557	MMGT1	1150
-0.474823421	0.018713097	0.354841066	SOD2	1150
-0.473685872	2.00747E-05	0.004744583	EIF3E	1150
-0.465299801	6.98526E-05	0.01225379	MLST8	1150
-0.461987646	7.15325E-05	0.01225379	NDE1	1150
-0.453375476	5.9565E-05	0.010980815	TKT	1150
-0.452506752	0.000407629	0.047261877	PAXIP1	1150
-0.451028187	0.000131957	0.02010435	CCNC	1150
-0.450648603	0.010299455	0.281289586	CDK6	1150
-0.447081301	0.014121689	0.321399187	DYNLRB1	1150
-0.445151463	1.45506E-05	0.00372556	IGF1R	1150
-0.435008066	4.36016E-05	0.008910381	TUBE1	1150
0.429972468	0.001941968	0.127392605	PCBP2	1150
-0.429742403	0.034729982	0.452534975	ATP6V1B2	1150
-0.427817786	5.28685E-05	0.010285738	LSM 12.00	1150
0.426346607	0.033160977	0.445406541	CFLAR	1150
-0.425927454	2.06E-09	1.3548E-06	FAM136A	1150
-0.422533968	0.000288565	0.035943853	RBBP4	1150
-0.422191838	0.050085038	0.525508066	PSMB6	1150
-0.419791315	1.83437E-05	0.004550077	TSC22D2	1150
-0.419718619	3.23E-14	5.42E-11	FOXO1	1150
-0.41492564	0.001942231	0.127392605	ATL2	1150
-0.410485698	6.90613E-05	0.012241784	ADAT2	1150
0.408707107	0.001613385	0.113090297	UFM1	1150
-0.408124055	0.005250712	0.214256879	EMC3	1150
-0.406768332	0.000720744	0.068138069	TIMM13	1150
-0.404167279	0.000270669	0.034651282	ACTL6A	1150
-0.402385642	4.96E-14	7.04E-11	CUX1	1150
0.402315773	0.000277306	0.035014605	KMT2D	1150
-0.401575677	0.000184874	0.025245544	HSD17B12	1150
0.401403962	0.005893908	0.227786564	RPL7A	1150
-0.398514561	1.82215E-05	0.004550077	FDFT1	1150
0.395544855	0.045894001	0.504287757	H2BC15	1143
-0.394657051	4.34E-10	3.33E-07	RUNX2	1150
0.390757077	0.004238443	0.196132896	KPNB1	1150
-0.389823456	0.000590578	0.058850327	RPA2	1150
-0.389555319	0.00396092	0.191508912	HDAC3	1150
0.389189456	0.001427681	0.104857743	TARS1	1150
0.38857971	0.020527576	0.372100168	SNRPB2	1150
0.387831184	0.001580377	0.111199406	PSMD3	1150
-0.381619234	1.73433E-06	0.000614854	UBE2Q1	1150
-0.380318878	0.001203108	0.09280038	VPS4A	1150
-0.375732511	0.008065546	0.256359193	ALG13	1150
-0.375567917	4.73908E-05	0.00939407	FANCM	1150
-0.374750585	6.42606E-06	0.001822529	DNAAF5	1150
0.374365253	0.039105026	0.475842351	EEF2	1150
-0.373490941	0.006060704	0.229895224	IPO13	1150
-0.373318846	0.034407187	0.451456583	RPP21	1150
-0.372553675	1.00E-11	1.09E-08	SMARCAL1	1150
-0.370261205	0.003548635	0.178915141	MED19	1150
-0.369441013	0.001188058	0.092051881	FXN	1150
0.36827224	0.004087013	0.193981166	CNOT3	1150
0.366357323	0.009246299	0.266753544	PSMD7	1150
-0.365628762	0.00046941	0.050605725	HSCB	1150
-0.363866432	0.00971564	0.273030223	TAF5L	1150
0.360351737	0.067654047	0.580842914	ATP1A1	1150
0.359632305	0.097508485	0.651440402	BCL2L1	1150
-0.358525208	7.94E-08	3.95638E-05	SLC25A37	1150
-0.358479461	0.000156457	0.023074266	SLC30A9	1150
-0.358017994	3.09E-12	3.80E-09	TFAP2B	1150
-0.35779133	0.000269868	0.034651282	MNAT1	1150
-0.356143292	4.34311E-05	0.008910381	STAG1	1150
-0.355782767	0.002040707	0.13062652	NFS1	1150
-0.352322237	0.014016814	0.32029192	FARSB	1150
-0.352032739	0.000698117	0.066860092	SF3A2	1150
-0.351475772	0.000434294	0.048522457	RAE1	1150
0.350824811	0.000180684	0.025044438	UFL1	1150
-0.350751297	0.000110027	0.017262873	ASNS	1150
-0.348456708	0.018092437	0.350350926	ELOB	1150
-0.346669953	0.000798273	0.072597592	EMC1	1150
0.346083308	0.004978018	0.210250258	INTS11	1150
-0.344549869	0.041477244	0.485546723	PSMG4	1150
-0.343156247	0.000419362	0.047721847	EMC6	1150
-0.342043484	0.003296787	0.177191764	EIF3B	1150
-0.341663766	0.007194433	0.240270588	RPP40	1150
-0.340851653	0.013460322	0.316471765	SF3A3	1150
0.339610107	0.005709282	0.224170911	UXS1	1150
-0.339395918	0.003010596	0.169943469	H2AZ1	1150
-0.337715251	4.68277E-06	0.001438781	CHD7	1150
-0.337540473	0.011811158	0.298512228	NOP58	1150
-0.334143557	0.018643132	0.354680733	CHAF1B	1150
0.333207991	0.021381982	0.379746473	WDR73	1150
-0.332028883	1.19E-09	8.43E-07	MAP3K4	1150
-0.332021018	0.002678756	0.157497603	SEH1L	1150
-0.330963505	0.000164108	0.023635426	LSM 11.00	1150
-0.330867594	0.024129379	0.3975202	LSM 8.00	1150
-0.329368202	0.01194794	0.300082124	WDR7	1150
-0.328688019	0.029608908	0.428782582	CTPS1	1150
-0.328159773	0.002373119	0.143909353	PDCD10	1150
-0.328034368	0.001188411	0.092051881	RNASEH2C	1150
-0.325620997	0.002723928	0.158910167	PRPF6	1150
-0.325182328	0.006864918	0.239459698	HIRA	1150
0.325028223	0.005407399	0.217653727	UBA5	1150
-0.323949058	0.065712715	0.572772531	WDR1	1150
0.323613608	0.000329342	0.039170486	DPF2	1150
-0.323514105	0.005600072	0.222494229	GNB1L	1150
-0.321988322	0.00138604	0.102835822	OXSM	1150
-0.320922012	0.072229077	0.590281776	PGD	1150
-0.318570387	6.70E-08	3.43241E-05	TNKS	1150
0.318392031	1.34E-07	6.32896E-05	HES1	1150
-0.316934347	0.000136644	0.020647828	FCHO2	1150
-0.316302877	4.16933E-06	0.001322056	ZC3H4	1150
-0.315852119	0.009604459	0.271145804	NELFA	1150
-0.313482073	0.017703427	0.347194341	AP2M1	1150
-0.313436879	0.01260963	0.308300436	PPA2	1150
0.311168588	0.109682374	0.670422603	SBDS	1150
-0.309532132	0.003296814	0.177191764	FAM98B	1150
0.309406973	0.008804954	0.260963541	RNF4	1150
0.308648901	0.064783309	0.568975846	MED1	1150
-0.307440911	0.000400024	0.046673722	CDK8	1150
-0.307106548	0.011318583	0.290662796	MICOS10	1150
-0.307004121	0.020317267	0.370473599	DCLRE1B	1150
0.306298729	0.010301986	0.281289586	PABPN1	1150
-0.305971491	0.003440453	0.178915141	ATXN7L3	1150
-0.30574326	0.019618171	0.363234899	LETM1	1150
-0.305640283	1.35E-11	1.38E-08	B4GALT1	1150
-0.305501143	0.009158342	0.266299736	PIK3CA	1150
-0.305445496	0.088386928	0.629849942	TFRC	1150
-0.302022709	0.001826194	0.122115046	ATP5F1E	1030
-0.301473279	0.045857161	0.504287757	SEPSECS	1150
-0.300101019	0.049576806	0.522554842	SNRPD1	1150
-0.299844756	7.17879E-05	0.01225379	SIVA1	1150
-0.299229708	0.057727408	0.542328683	SRSF3	1150
-0.297925761	0.012655335	0.309008079	TTC27	1150
-0.297682179	0.116729601	0.685103532	ATP6V0C	1150
-0.297571424	0.000262677	0.034101753	CBLL1	1150
-0.296512948	0.00585679	0.2273051	CCND2	1150
-0.29608905	0.006907953	0.239459698	FBL	1150
-0.295475018	0.060591854	0.551066026	PGK 1.00	1150
0.294970515	0.026103812	0.410600493	PSMD4	1150
0.294827684	0.044142471	0.499243218	PSMA6	1150
0.294718487	0.001454465	0.105980504	UPF1	1150
0.294691037	3.06E-11	2.89E-08	POFUT1	1150
-0.294663451	2.9376E-06	0.001005203	MBD3	1150
0.294234033	0.002039402	0.13062652	USP37	1150
0.293544527	0.034239982	0.450545367	ANAPC11	1150
-0.292137671	0.014626957	0.324946154	PPA1	1150
-0.292010426	0.000444023	0.0490154	STT3A	1150
-0.29136203	0.080871846	0.614323712	MCL1	1150
-0.290996556	0.001185927	0.092051881	EMC2	1150
0.290905512	0.043974212	0.498604149	EFR3A	1150
-0.289965776	0.018447188	0.352773763	TBCA	1150
0.289821627	0.014034717	0.32029192	TICRR	1150
0.289759852	0.013508111	0.316471765	COPS6	1150
-0.289629591	0.006121556	0.231726655	TP53RK	1150
-0.288827229	0.000578219	0.058248414	GTF3C6	1150
0.288646902	0.026962094	0.415579518	RPL37	1150
-0.286716152	0.022322747	0.387495135	CAB39	1150
-0.285652105	5.81972E-05	0.010980815	GATAD2A	1150
-0.285398535	0.094567778	0.646354015	RRM2	1150
-0.285385931	6.00E-09	3.56629E-06	FGFR4	1150
-0.285290276	0.000154714	0.023001252	FANCF	1150
-0.284975641	0.00425775	0.196132896	JUN	1150
-0.284824162	0.044293617	0.499726337	TADA1	1150
0.284665295	0.015159676	0.326327123	SLC39A7	1150
0.284352898	0.004467457	0.201363242	PSMC5	1150
-0.283762682	0.060550544	0.551066026	CBFB	1150
0.283118792	0.001979218	0.128024156	PPP1CA	1150
-0.282702333	6.10567E-05	0.011144358	DDX1	1150
-0.282357826	0.000214801	0.028904092	FANCA	1150
0.280173654	0.007225491	0.240436682	GMNN	1150
-0.280030094	0.103771188	0.665630427	SYS1	1150
0.279933106	0.001564614	0.111199406	DR1	1150
0.279139235	0.032337155	0.44242557	ENO1	1150
-0.279058582	0.015444042	0.328535841	EMC7	1150
0.27878797	0.042677543	0.491568969	PFDN1	1150
-0.278727383	3.82E-12	4.40E-09	MYF5	1150
-0.277536907	0.00099156	0.081970455	TLK2	1150
-0.277513638	0.003500904	0.178915141	GABPB1	1150
-0.276486302	3.34965E-05	0.00718033	SLC7A11	1150
-0.275830301	0.130067602	0.708758767	RAD9A	1150
-0.275289563	0.025973	0.410253878	USP9X	1150
-0.275108451	0.000725611	0.068248121	MED15	1150
0.275035403	0.014909663	0.325256995	H2BC11	1150
0.274811703	0.027602305	0.415579518	MASTL	1150
0.274359777	0.001066587	0.086464153	H2BC6	1150
-0.27433391	0.012476491	0.3070816	WDR24	1150
0.273802185	0.000913268	0.078673387	TPR	1150
-0.273561087	0.271253744	0.838553375	SCAP	1150
0.273008513	0.032278646	0.44242557	RPS20	1150
-0.271119141	0.009794007	0.273272693	SRSF10	1150
-0.271064222	0.071396311	0.586553481	POP5	1150
-0.270437003	0.017483572	0.346527931	EAF1	1150
-0.270126798	3.40606E-06	0.00114165	ANKH	1150
-0.268777147	0.013532797	0.316471765	ATF4	1150
-0.268403447	0.038572584	0.474627442	PAICS	1150
-0.268320347	0.052353692	0.530733516	PABPC1	1150
-0.268052749	0.041089602	0.484327827	EIF2B3	1150
-0.26746742	0.014703287	0.324946154	SF3B2	1150
-0.267287231	0.013544683	0.316471765	RPS16	1150
-0.267146173	0.059793829	0.549496686	FAU	1150
0.266871512	0.005090097	0.212277503	MRPL53	1150
-0.265817029	0.004250963	0.196132896	RICTOR	1150
-0.2657168	0.000326902	0.039132755	ELP4	1150
-0.265573034	0.063127121	0.563013294	STAG2	1150
-0.265187684	0.000122111	0.018917004	OGA	1150
-0.26490289	2.41E-10	2.02E-07	KBTBD8	1150
0.264711964	0.041505789	0.485546723	SNRPE	1023
0.264429789	0.006702806	0.239459698	GPKOW	1150
-0.263229255	0.001342841	0.100223776	UBE2F	1150
-0.261199334	0.007067466	0.239538836	DCPS	1150
-0.259282632	0.034488933	0.45160575	BIRC5	1150
-0.258995995	0.073573081	0.594355716	ATP6V1F	1150
-0.258750203	0.007759732	0.251673375	RPIA	1150
-0.258729721	0.006984607	0.239459698	EXOSC2	1150
-0.258688538	0.006920754	0.239459698	PMVK	1150
0.258573358	0.039148762	0.476060309	BUD31	1150
0.258467514	1.90616E-05	0.004563655	KDM6A	1150
-0.25779846	0.02266766	0.389906129	IMPDH2	1150
-0.25771525	0.016120663	0.335481643	OIP5	1150
-0.257302079	4.99503E-06	0.001509562	MAP2K3	1150
-0.257227719	0.006661543	0.239459698	TEDC2	1150
-0.256861428	0.084626609	0.62600607	MED12	1150
-0.256805071	2.19E-07	9.60746E-05	MSL2	1150
0.256436821	0.034197977	0.450314072	SRP14	1150
0.255984816	0.031256179	0.437708668	POLR1F	1150
-0.255746577	0.102785193	0.661607904	EP300	1150
-0.25471945	0.080815507	0.614323712	WDR77	1150
-0.254549083	0.062993679	0.562641504	MARCHF5	1030
-0.253679013	0.135658919	0.715352454	SOD1	1150
-0.253373755	4.13504E-05	0.008662437	UBE2R2	1150
0.252534113	0.013982425	0.32029192	GINS3	1150
-0.251358195	0.005980643	0.228740996	REXO2	1150
0.25109218	0.004639467	0.204169203	BRK1	1150
-0.250518008	4.13E-14	6.34E-11	FGF8	1150
0.250423222	0.129621595	0.70873746	PKMYT1	1150
-0.249948804	0.009538647	0.270115138	HNRNPA1	1150
-0.248759792	0.008481183	0.25935069	DOHH	1150
-0.248737143	0.096199524	0.648660227	UBE2D3	1150
-0.248479641	0.032350945	0.44242557	HNRNPU	1150
0.248252631	0.010658914	0.285770533	ARMC5	1150
-0.247979693	0.003612215	0.180463904	WDR4	1150
0.24733085	0.01206058	0.302374359	RBM18	1150
-0.247025055	0.023873883	0.396200989	TRA2B	1150
0.246732185	0.003460832	0.178915141	RBBP8	1150
-0.246628883	0.046839431	0.510032431	ATP6AP2	1150
0.245144598	0.020759333	0.374460187	MRPS21	1150
-0.245043521	0.000839776	0.075095842	TCF3	1150
-0.244125705	0.000657065	0.064276511	PDHB	1150
-0.244124747	0.033988516	0.44916007	MRGBP	1150
-0.243937408	0.414894604	0.913216048	YRDC	1150
-0.243801616	0.079492388	0.612028401	PRELID3B	1150
0.243458786	0.010739004	0.285951851	CAP1	1150
-0.243279532	0.03212226	0.440933629	ARL 2.00	1150
-0.242956943	0.008621628	0.26002826	PTAR1	1150
-0.241680514	0.011189826	0.289815873	CPSF1	1150
0.241464467	0.044779869	0.503122571	PMM2	1150
0.241000819	0.001966099	0.127623377	ISG20L2	1150
-0.240077089	6.59E-09	3.79751E-06	PROX1	1150
-0.239688638	0.000301536	0.037058808	CENPX	1150
0.239426479	0.006795189	0.239459698	SMG5	1150
0.239061968	0.000946254	0.079884385	H2AC12	1150
-0.238621436	0.004419334	0.199682396	MED13	1150
-0.238152399	1.88923E-05	0.004563655	CCSAP	1150
-0.238095824	3.31E-08	1.79437E-05	ITCH	1150
0.238026394	0.026784307	0.415579518	CKS1B	1030
-0.237759309	0.039256741	0.476550439	PRC1	1150
-0.237522862	0.055570848	0.537053321	STRAP	1150
0.236970508	0.030169529	0.430809654	RPAP1	1150
-0.236852971	0.002902232	0.16646507	CNOT11	1150
-0.236807925	0.039008477	0.475842351	KCTD5	1150
0.236695564	0.014010406	0.32029192	H2AC15	1150
0.236548055	0.053287038	0.530829124	PPP1R2	1150
-0.236508779	2.38196E-05	0.005488927	FOXF1	1150
0.236191127	0.015706302	0.331415832	NUP88	1150
-0.235728415	0.024646851	0.399814145	NR2C2AP	1150
0.235660483	0.113797057	0.681550406	NAMPT	1150
-0.234961232	0.005218392	0.214172533	KANSL1	1150
-0.234678469	5.92771E-05	0.010980815	MECR	1150
0.233947235	0.049046678	0.520838427	SUPT6H	1150
-0.233813461	0.13699118	0.716231541	TIMM10	1150
-0.233717601	0.022293053	0.387495135	CCAR1	1150
-0.233698741	0.008118186	0.256704555	DICER1	1150
0.233542981	0.032877769	0.444680423	NACA	1150
-0.233440054	0.037028493	0.464156023	ARF1	1150
-0.23325289	0.007545076	0.247938463	TBCD	1150
-0.233199299	0.016294731	0.336386742	CCT5	1150
-0.232870875	0.013356866	0.316471765	PPIH	1150
-0.232767225	0.070303719	0.583977656	LYRM4	1150
-0.23256756	5.47958E-06	0.00160343	ZNF644	1150
-0.232247592	0.003364896	0.17833473	SLC38A2	1150
-0.231867383	3.30634E-05	0.007170866	SPEN	1150
-0.231857106	1.41E-09	9.62E-07	PAX7	1150
0.230361013	0.090895786	0.636211202	PRELID1	1150
-0.230270987	0.014849783	0.32512559	SUPT7L	1150
-0.230161647	0.007220208	0.240436682	EZH2	1150
-0.229761325	0.003355213	0.17833473	PPRC1	1150
-0.229740455	0.012191805	0.304135206	YTHDF2	1150
-0.229328166	0.000251633	0.032899636	COG6	1150
-0.229271804	0.034643549	0.452534975	MED8	1150
0.228745648	0.092187824	0.638903211	UBL5	1150
0.228500579	0.076839595	0.60458869	IFITM3	1030
-0.228445767	5.30E-08	2.79117E-05	LFNG	1150
0.227296715	0.020448118	0.371695087	SPTLC1	1150
-0.227262962	0.004703279	0.205020181	CRAMP1	1150
-0.226791897	0.142007853	0.72373751	PSMA3	1150
-0.226424666	0.112068387	0.677592886	RPL23	1150
0.226268073	7.90071E-05	0.013189394	GSK3A	1150
-0.226222277	0.078490801	0.609253859	VHL	1150
-0.22540208	0.060120573	0.550253424	SAE1	1150
-0.225298112	0.032069727	0.440693419	PAGR1	1150
0.225245867	0.181211528	0.766974569	NHLRC2	1150
-0.225081927	0.07724929	0.605738262	MAU2	1150
-0.224610855	0.000303699	0.037077479	XRCC1	1150
-0.224542664	0.098683947	0.653367097	HAUS7	1150
0.22403704	0.041012593	0.484327827	RPL35	1150
0.223742455	0.062914637	0.562641504	SREBF1	1150
0.223389747	0.065596606	0.572572644	PSMC3	1150
-0.223338632	0.001778068	0.120805128	RNF7	1150
-0.223160782	0.154298921	0.73810514	NAPG	1150
-0.223125979	0.012869248	0.311878159	EMC4	1150
0.223075593	0.007960848	0.254347037	CCL4	1023
0.222487331	0.00627277	0.2334793	ADRM1	1150
-0.222255427	1.74E-07	7.83633E-05	ST3GAL4	1150
-0.222059345	0.013844193	0.319821677	URM1	1150
-0.221559281	0.048221438	0.517784335	FARS2	1150
-0.221280337	0.002768198	0.160983372	ANKRD52	1150
0.221119585	3.24057E-05	0.007111888	ADAM10	1150
-0.220918634	0.001002935	0.082540661	GTF2H1	1150
0.220761636	0.009280192	0.267109465	ABCF1	1150
0.220550255	0.011795926	0.298512228	PSMD13	1150
-0.22016089	0.060981923	0.553571375	ACSL3	1150
0.219921024	0.358999905	0.887378683	DNAJC9	1150
-0.2194919	0.040296212	0.481010181	MTHFD1	1150
-0.219377922	0.013194281	0.315481941	DPH3	1150
-0.219352172	0.222893618	0.804596096	GMPS	1150
0.218791594	0.009987333	0.276451179	H2BC9	1150
0.218682126	0.155642564	0.738778287	TRPM7	1150
-0.218606785	0.288044327	0.851565	ADSL	1150
0.218601299	0.13064973	0.708758767	UBR4	1150
-0.218576358	0.02766376	0.415579518	TEDC1	1150
-0.218494873	0.078275143	0.608756277	PSTK	1150
0.218224515	0.13263866	0.710354935	SKP2	1150
-0.218145839	0.000786425	0.072128118	SELENOI	1150
-0.217999692	0.101217057	0.657482893	CCDC115	1150
-0.217989857	0.001021026	0.083656088	SUPT3H	1150
0.217847266	0.007620262	0.249077196	CHKA	1150
0.21770139	0.087158614	0.62919411	PSMB4	1150
0.217212275	0.007418781	0.244863196	H2BC13	1030
0.217158425	0.0305538	0.434414741	VMP1	1150
-0.216720931	0.086152475	0.628471004	RPL27A	1150
-0.216543253	1.49E-07	6.84646E-05	NCOA1	1150
0.216512127	0.014971435	0.325854076	AHCTF1	1150
-0.216381635	0.07657596	0.604314133	SGF29	1150
-0.215893356	0.013306611	0.316375501	RNASEH2A	1150
-0.215528267	0.008342655	0.25935069	UCHL5	1150
-0.215443959	2.7784E-05	0.006171054	RRAS2	1150
-0.215330856	0.026199413	0.4114022	KRR1	1150
-0.214704383	0.096108972	0.648660227	TADA2B	1150
-0.214521033	0.019989925	0.367046081	RPL28	1150
-0.214359294	0.063273924	0.563504733	NEPRO	1150
0.213851611	0.079820346	0.61260844	POLR3B	1150
0.21363904	0.065247863	0.570748329	GTF3A	1150
0.213339893	0.048272429	0.517784335	ANKRD49	1150
0.213289733	0.053963168	0.531484096	BRF2	1150
0.213282156	0.027453383	0.415579518	SNRPC	1150
0.212512974	0.004718291	0.205020181	G3BP1	1150
0.211683142	0.010725218	0.285951851	VPS13D	1150
-0.210691531	0.002606223	0.15498619	UBE2T	1150
0.210522404	0.000519135	0.054687207	CERT1	1150
-0.210189877	0.022417053	0.388400726	TRMT61A	1150
-0.210012039	0.013698965	0.318495163	VMA21	1150
-0.20980241	0.106362748	0.666826469	KIF23	1150
-0.209242994	0.002702111	0.15813785	HTT	1150
0.208865376	0.008439525	0.25935069	SCAF8	1150
0.208860773	0.014599885	0.324946154	DRAP1	1150
-0.208327419	0.000508021	0.053823983	PPP1R35	1150
-0.20808292	0.1888788	0.773035082	TXNL4A	1150
-0.207187024	0.024289565	0.39784271	VPS52	1150
0.206667056	0.02302171	0.391156896	THOC5	1150
0.206560049	0.09132182	0.637454657	PCYT1A	1150
0.206531537	0.05315489	0.530829124	XRCC3	1150
0.206301099	0.063342617	0.56384411	BIRC6	1150
0.206089135	0.104139657	0.666602286	PSMD11	1150
-0.206082303	0.09090217	0.636211202	PSMG2	1150
0.206053086	1.4338E-06	0.000518276	POGLUT1	1150
0.205152602	0.00062044	0.061493565	AMFR	1150
0.205060487	0.002290268	0.14120763	GOLGA8R	1023
0.204032447	0.099608544	0.655485203	SLC7A5	1150
0.204013574	0.079741638	0.612260349	TIMELESS	1150
-0.203681975	0.020642369	0.373080454	TAOK1	1150
0.203466913	0.184951712	0.768963645	WEE1	1150
-0.203285278	4.65E-09	2.8544E-06	SEMA6A	1150
0.203117987	0.036417667	0.461405756	RSL1D1	1150
-0.202875313	0.003504859	0.178915141	RBPJ	1150
-0.202870207	0.006266119	0.2334793	TMEM80	1143
-0.202312376	0.003927863	0.190553061	RNASEH2B	1150
-0.202030367	0.001164974	0.091779028	ATXN2L	1150
0.201924503	0.258650948	0.826267461	PRKRA	1150
-0.20188775	0.104018247	0.666056405	ATIC	1150
-0.201845284	0.067854214	0.580999736	UBE2C	1150
-0.201738183	0.011214415	0.289815873	EIF4E2	1150
0.201613055	0.078247349	0.608756277	XRCC6	1150
0.201433825	0.065090983	0.569777911	MCM2	1150
-0.201287069	0.017412157	0.346527931	ZBTB7A	1150
-0.201098643	0.012514539	0.307197773	SCAF4	1150
0.200931495	0.023882392	0.396200989	FADD	1150
-0.200594068	0.099466517	0.655041424	DKC1	1150
-0.199829628	0.003051734	0.169965901	MATR3	1150
-0.199400123	0.251252703	0.825052294	WDR82	1150
-0.199153947	0.007117369	0.239538836	SLC25A1	1150
-0.198948103	3.75068E-06	0.00123471	MTA1	1150
-0.19875889	0.100429865	0.656461215	RCC1	1150
-0.198741306	0.056960776	0.540160448	CUL2	1150
0.198566313	0.06466538	0.568481774	DHX8	1150
-0.19826148	0.050451706	0.526712671	ATP6V1E1	1150
-0.197913175	4.76E-07	0.000195156	SPART	1150
0.197538919	0.074677604	0.598129122	IK	1150
0.196616216	0.059997006	0.550253424	PSMD1	1150
0.196538673	0.156231545	0.738778287	XAB2	1150
0.196316614	0.067727844	0.580842914	POLD3	1150
-0.196216327	6.95E-07	0.000278414	PRPS2	1150
-0.195618892	0.001481725	0.10754176	FAR1	1150
0.195577401	0.016524454	0.337351389	RPF1	1150
-0.195373807	0.000689837	0.066581869	FANCE	1150
0.19456231	2.53468E-05	0.005768736	SLC24A4	1150
-0.194509288	0.01438594	0.324211258	RBM33	1150
-0.194214399	9.89269E-05	0.015858408	FIRRM	1150
-0.19385248	0.00111525	0.089389736	TMEM208	1150
0.193831975	0.082949241	0.620604403	RAD51D	1150
0.193280065	0.008701342	0.26002826	H2BC3	1030
0.192989622	0.003791198	0.186868276	NCOA6	1150
0.192684677	0.070182694	0.583977656	MAPK1	1150
0.192620781	0.10355476	0.664473374	MYB	1150
-0.192479175	0.19274698	0.776246757	RPL9	1030
-0.192364112	0.047137551	0.512068797	PDPK1	1150
0.192267366	0.11443437	0.682582123	SUPV3L1	1150
-0.192224524	0.102540217	0.661607904	POLD1	1150
-0.192215488	0.00593871	0.22832866	SRD5A3	1150
0.191763352	0.099490968	0.655041424	ARHGEF7	1150
-0.191071377	0.114932455	0.682961346	STAMBP	1150
0.190956601	0.141037617	0.722406643	AIFM1	1150
-0.190903692	0.088058291	0.629849942	FURIN	1150
0.190809573	0.168709896	0.754227139	CDC16	1150
-0.190743225	0.051575567	0.528126129	RTTN	1150
0.190424122	0.053953423	0.531484096	IGBP1	1150
-0.190211855	0.155840684	0.738778287	FDXR	1150
0.19013839	0.040875496	0.484028624	KARS1	1150
-0.190101534	0.017643276	0.347122507	PDHA1	1150
0.19004478	0.102592127	0.661607904	NXF1	1150
0.190036234	0.035843259	0.459506595	EXOSC1	1150
-0.189994316	0.002338745	0.143033213	CEP135	1150
-0.189765056	0.064296554	0.567690436	WBP11	1150
-0.189746752	9.2699E-05	0.014990399	CEP95	1150
-0.189567896	0.08780621	0.629845449	TARDBP	1150
0.189515449	0.025408546	0.404147152	POM121C	1143
0.189456218	0.005715233	0.224170911	RASA4	1023
-0.18919343	0.045829613	0.504287757	ATR	1150
-0.188742671	0.033146655	0.445406541	MED25	1150
0.188702653	0.139010638	0.720585809	CHMP5	1150
-0.18861381	0.208989635	0.792644598	WNK1	1150
0.18859635	0.022306555	0.387495135	DCTN3	1150
-0.1885587	0.003745256	0.186101889	FAAP24	1150
-0.188193772	0.049912636	0.524679364	STN 1.00	1150
-0.188180926	0.130503705	0.708758767	ZMAT2	1150
-0.188013314	0.246122606	0.821011632	ELL	1150
-0.187691724	0.086619749	0.628471004	MMS19	1150
0.187614821	0.045317543	0.503877509	BUD23	1150
0.187605057	0.039696578	0.478726668	SAMD4B	1150
-0.18722637	0.014746951	0.324946154	ORC5	1150
-0.186844364	8.26012E-06	0.002272765	KRTAP4-4	1023
-0.186623813	0.008872521	0.261703868	GNA13	1150
-0.186592075	0.022769671	0.390473378	SHQ1	1150
-0.186572239	0.015504211	0.329285859	FANCI	1150
-0.186034218	0.063087493	0.562932204	POLR2F	1150
-0.185999688	0.000126071	0.019367667	FKBP4	1150
-0.185989285	0.157367586	0.740621091	RPS3A	1030
0.185944963	0.089874164	0.633682474	CDT1	1150
-0.185758112	0.003968343	0.191508912	ERCC4	1150
-0.185488079	0.007174222	0.240066117	FUBP1	1150
0.185228393	0.109313669	0.670255749	CHMP7	1150
0.185168314	0.198082675	0.780984402	PFN1	1150
-0.185076406	0.013122631	0.314176247	FANCD2	1150
-0.184876009	0.009509984	0.270115138	EMSY	1150
0.184853491	0.032941854	0.444680423	DPM1	1150
-0.184830075	0.008981437	0.262813969	WDR25	1150
-0.18474656	0.005124819	0.212783884	WSB2	1150
-0.184349355	0.044986624	0.503122571	CUL1	1150
0.184226833	0.021616768	0.382075864	PRPF3	1150
-0.184192511	3.81E-07	0.00016316	MEGF10	1150
-0.184144072	0.000526616	0.054848361	NUTM2F	1023
0.184091768	0.055748516	0.537231514	TOPBP1	1150
0.184069739	0.026738475	0.41526857	TTK	1150
0.18400201	0.042406251	0.48962041	POLR3F	1150
-0.183911203	0.061889923	0.556828078	RPP30	1150
0.183882459	0.000415437	0.047568795	MAML1	1150
-0.183783474	0.099629484	0.655485203	SUPT5H	1150
0.183613144	0.000639634	0.063056954	H1-1	1150
-0.183474433	0.030078861	0.430598541	TAF10	1150
-0.183471935	1.13886E-06	0.000446701	RPS6KC1	1150
0.183298628	0.317753001	0.8671764	KIF11	1150
-0.183291803	0.053781966	0.531433309	CUL3	1150
-0.183143182	0.003862508	0.188475141	AKT1	1150
-0.182784465	1.28633E-06	0.000483947	ZBED6	1150
-0.182747892	6.60608E-05	0.011939516	ALKBH8	1150
-0.18244122	0.074551716	0.597808128	MIOS	1150
0.182429305	0.09246876	0.639887987	SMC4	1150
-0.182264508	0.082445101	0.619022894	VRK1	1150
0.181925872	0.028849693	0.42247909	CENPH	1150
0.181598949	0.116068857	0.68350666	FCF1	1150
-0.181576941	0.060297311	0.550305875	GCN1	1150
0.181512945	0.102771484	0.661607904	FGFR1	1150
-0.181469732	0.056628839	0.539789375	KDM8	1150
-0.181278645	6.72376E-06	0.001878067	DCTD	1150
-0.180842793	9.09149E-06	0.00246473	TTL	1150
0.180614303	0.022525514	0.389189813	RB1CC1	1150
-0.180324259	0.029874951	0.430598541	POC1A	1150
0.18017193	0.03401778	0.44922477	SPDL1	1150
0.180064619	0.005642635	0.223223125	ARMH3	1150
0.179992987	0.053404597	0.530829124	MRPS18C	1150
0.17984014	0.1822487	0.767067301	RPS19	1150
-0.179375646	0.072073662	0.589475579	STEEP1	1150
-0.179217118	0.07963118	0.612028401	DYRK1A	1150
-0.179103652	0.001052671	0.085867183	KRTAP4-8	1023
0.178742457	0.076647368	0.60458869	E2F3	1150
-0.17854422	0.047550711	0.514737146	AQR	1150
-0.178355479	0.042554548	0.490921835	FKBP1A	1023
-0.178153675	0.039830397	0.479251454	PDCD5	1150
-0.17801123	0.140867912	0.722108424	NAPA	1150
0.177986768	0.206673559	0.789806606	ALG2	1150
-0.177915512	0.207232467	0.79014075	RBM8A	1150
-0.177882862	0.040371115	0.481010181	GLMN	1150
0.177868158	0.045886904	0.504287757	ESF1	1150
0.177854936	0.099213074	0.654380329	DARS1	1150
-0.17769859	0.068872324	0.582635016	VPS54	1150
0.177588332	0.086803332	0.628471004	ACTG1	1150
0.177337343	0.001163986	0.091779028	CCER2	1150
-0.177047096	0.105484532	0.666826469	SNRNP25	1150
-0.176938433	0.076833766	0.60458869	SLC35B2	1150
-0.176384597	0.140117384	0.720922123	KCTD10	1150
-0.176074762	0.226763918	0.807430884	AP2S1	1150
0.175987732	0.004550077	0.203519334	ZFAND5	1150
-0.17588355	0.186616725	0.77075654	SRSF7	1150
0.175868794	0.021414905	0.379965136	SUCO	1150
-0.175857866	5.81725E-06	0.00167564	TRPM5	1150
-0.175824538	0.111214714	0.675747543	MRPS34	1150
0.175343753	0.023555764	0.39534324	DPM2	1150
0.17533913	5.88825E-05	0.010980815	GXYLT1	1150
0.175197413	0.10635714	0.666826469	NUP93	1150
0.175160942	0.129230563	0.70777345	COG3	1150
-0.175142307	0.000144931	0.021721916	RHBDD1	1150
0.174858688	0.000932058	0.079884385	XXYLT1	1150
0.174766629	0.200442774	0.7829068	IRF4	1150
0.17466987	0.045946165	0.504287757	TAF1D	1150
0.174521824	0.026008781	0.410253878	SEC63	1150
0.174277202	0.005425401	0.217902524	RABL2A	1023
0.174250654	0.030489221	0.434029958	POLR3E	1150
0.174236034	0.034358515	0.451139043	PTMA	1150
-0.174119089	0.000552139	0.056235823	CYB561	1150
0.174073455	0.037717685	0.468548192	SNIP1	1150
-0.173947205	0.067078837	0.578119854	INTS15	1150
-0.173765497	0.226720991	0.807430884	HSPA8	1150
0.173592052	0.284772586	0.849801399	GUK1	1150
-0.1732584	0.043249516	0.496130903	TRNAU1AP	1150
0.172880341	0.096194351	0.648660227	VARS2	1150
0.172838214	0.000549854	0.056235823	SMARCC2	1150
0.172623877	0.237454571	0.813959655	KLF5	1150
0.1722393	0.000372162	0.043979479	OR5L2	1030
-0.172086372	0.036878965	0.463438114	LSM 6.00	1150
0.171454239	0.06877872	0.582635016	EIF5	1150
0.171429429	0.150348544	0.734024206	YARS1	1150
0.171312044	0.014806334	0.324946154	ZNF638	1150
0.171218258	0.0284948	0.420577771	CSTF3	1150
-0.171127605	0.130104375	0.708758767	TRAPPC3	1150
-0.170951205	0.010512186	0.283736686	TRIO	1150
0.170943379	0.008497305	0.25935069	TLCD3B	1150
-0.170343855	0.053361397	0.530829124	MED22	1150
0.17012108	0.012276364	0.304860453	ODR4	1150
0.170065945	0.043758478	0.497955278	CDK13	1150
0.169971498	0.008720732	0.260140291	CHTOP	1150
0.169772648	0.124961711	0.702519903	CENATAC	1150
-0.169755671	0.090463095	0.635070149	RPA3	1150
-0.168906585	0.000810906	0.073164997	BMPR2	1150
-0.168856515	0.027978622	0.417640399	SETD2	1150
0.168811591	0.094251468	0.645440498	DHX37	1150
-0.168809096	0.036546731	0.461405756	CLPB	1150
-0.168741612	0.032950011	0.444680423	SAP18	1150
0.168255608	0.020807396	0.374818553	RANBP2	1150
-0.168057488	0.067924268	0.581059805	CDKN1A	1150
-0.168030724	0.122569857	0.699216115	STXBP3	1150
-0.167934164	0.080716276	0.614323712	FZR1	1150
0.167686451	0.054038243	0.531484096	ZMAT5	1150
-0.167643603	0.013843089	0.319821677	TBP	1150
0.167553283	0.144749824	0.72459772	DDB1	1150
-0.167537429	0.037912737	0.470654073	UBA3	1150
-0.167474211	0.027250121	0.415579518	SLC35A1	1150
0.167289607	0.028309607	0.419861304	RNF31	1150
0.167268965	0.252093209	0.82517562	NUP43	1150
-0.16722859	0.107611604	0.669530855	RPE	1150
0.167217401	0.057073623	0.540396626	PI4KA	1150
-0.167083453	0.099735135	0.655723154	EFTUD2	1150
-0.167064942	0.006519958	0.237553511	ATG4D	1150
-0.167025295	0.177207382	0.762619078	HNRNPM	1150
-0.16618946	8.4433E-05	0.013897518	IKBKE	1150
-0.166139453	0.189647657	0.773427844	SNAPC1	1150
0.166137881	0.124258318	0.701427184	SUGT1	1150
0.166078053	0.153541637	0.737888448	BRAF	1150
-0.165994203	0.213092561	0.79418441	GEMIN5	1150
-0.165988503	0.000183653	0.025245544	TATDN3	1150
-0.165982162	0.22410691	0.805858565	ELP5	1150
-0.16589171	0.000179449	0.025044438	TSHZ3	1150
0.165888122	0.034895429	0.453345482	UTP3	1150
-0.165873157	1.12E-07	5.45602E-05	PITX2	1150
-0.165841805	0.003574075	0.179043686	FAAP100	1150
-0.165838931	1.85113E-05	0.004550077	PLXNA2	1150
0.165280991	0.08842157	0.629849942	DDX41	1150
0.164874956	0.008339056	0.25935069	NRBF2	1150
-0.16474683	0.032026413	0.440693419	PUM1	1150
0.164692458	0.041609188	0.485546723	TTC1	1150
-0.164674151	0.191187024	0.774980772	MBTPS1	1150
0.16459364	0.081101335	0.615134048	CEPT1	1150
0.164525962	0.126057908	0.703105115	EIF2S2	1150
0.1644466	0.265196422	0.833161284	UBIAD1	1150
-0.164360073	0.021269309	0.3788403	BRD1	1150
-0.164275758	5.69333E-05	0.010932967	SELENOO	1150
0.163945557	0.017013694	0.343534991	COMMD8	1150
-0.163937081	0.091144847	0.636752678	AURKA	1150
0.163807195	0.056175871	0.537644721	TFAP4	1150
0.163444078	0.04143904	0.485546723	UFSP2	1150
-0.16312862	0.167083247	0.753540879	MVD	1150
-0.163115657	0.000437421	0.048577493	ADAMTS1	1150
-0.163077005	0.010434365	0.282049144	PUS3	1150
-0.162868624	0.09294425	0.640978576	SOX9	1150
-0.162781503	0.016223585	0.335724895	AMOTL2	1150
0.162522034	0.17276565	0.757520413	EXOSC6	1150
-0.16221528	0.51904898	0.949338156	EIF1AX	1150
0.162028476	0.262449986	0.829905963	POLE2	1150
0.161849428	0.076360067	0.603902975	DSN1	1150
0.161563146	0.019040876	0.358914677	USF2	1150
-0.161484531	0.200518428	0.7829068	DHX33	1150
-0.161404833	0.175340646	0.760127798	INTS3	1150
0.161378688	0.167571217	0.754193211	CDC27	1150
-0.161331429	0.008629257	0.26002826	WASF2	1150
0.161235281	0.087492029	0.629733839	SPTSSA	1150
0.160900134	0.006001971	0.229081437	ELF2	1150
0.160858675	0.166716023	0.753166677	ANAPC15	1150
0.160736452	0.041719702	0.485546723	UBA6	1150
-0.160574765	0.024032436	0.396693667	ATRX	1150
-0.160550516	0.144594929	0.724527195	HUS1	1150
0.160443934	0.225214292	0.806722068	NCAPG	1150
-0.160318701	0.002287487	0.14120763	C1orf74	1150
-0.16022431	0.006162795	0.232333591	NFIB	1150
0.160216333	0.004075074	0.193981166	AHSP	1150
0.160143148	0.03807154	0.471039496	TRIR	1150
0.160129978	0.03594792	0.459888903	EIF2B1	1150
0.16010055	0.077070854	0.605111242	SSRP1	1150
0.160096916	0.056199695	0.537644721	UAP1	1150
0.159991524	0.060492984	0.551066026	BRF1	1150
-0.15996686	7.11002E-05	0.01225379	KRTAP3-3	1023
0.159902294	0.070577826	0.583977656	NSA2	1150
0.159781767	0.025264751	0.403251675	UTP18	1150
0.159726762	0.002321808	0.142675117	C16orf86	1150
-0.159725323	0.216689613	0.79909442	RPS29	1150
-0.159494751	0.001132748	0.090399136	PLCG1	1150
-0.159370918	0.008487635	0.25935069	AGO2	1150
0.159305712	0.069927566	0.583977656	NOP2	1150
0.159182598	0.000240004	0.031603399	UPK1A	1150
0.159064082	0.124028983	0.701175618	ARID1A	1150
-0.158995128	0.092681598	0.639955113	RPLP1	1150
-0.158847012	0.116159982	0.683719436	EIF4G2	1150
-0.158725788	0.074840545	0.598562017	EXT1	1150
0.158704869	4.52433E-05	0.009065862	UNC93A	1150
0.158605656	0.028278293	0.419765498	PAF1	1150
-0.158569279	0.066294639	0.57485497	EIF4G1	1150
-0.158322796	0.045172868	0.503299602	ANAPC13	1150
-0.158221012	0.118733046	0.689706175	ELP6	1150
-0.158063027	0.062926034	0.562641504	EP400	1150
0.157881536	0.001286244	0.097179953	RDM1	1150
-0.157821953	0.000900893	0.077971627	IGFBPL1	1150
0.15778352	0.040827527	0.484028624	DOCK5	1150
0.157308204	0.000103116	0.016387401	DNAI3	1150
0.157186608	0.02221385	0.387495135	NDUFA5	1150
-0.157047521	0.006925981	0.239459698	CLPX	1150
0.156791542	0.086196612	0.628471004	CAND1	1150
-0.156744755	0.005566736	0.22164748	CEP44	1150
0.156672521	0.007737778	0.251673375	EIF4EBP1	1150
0.156618705	0.00027357	0.034781094	GPT2	1150
-0.156595187	0.103000067	0.662528345	DCTN5	1150
0.156556784	0.225748027	0.806722068	NCAPH2	1150
-0.156514736	0.145939875	0.727135568	RPS27A	1150
0.156460436	0.053522804	0.530829124	SDAD1	1150
-0.15627308	0.003560476	0.178915141	KRTAP1-4	1143
0.156212638	0.00085403	0.075095842	B3GNT3	1150
-0.156074853	0.123471096	0.701175618	ZPR1	1150
-0.156070193	0.08838935	0.629849942	SMC3	1150
0.155989845	0.065545467	0.572397291	SETD1A	1150
0.155951172	0.004909531	0.209154372	PLAGL2	1150
-0.155906765	0.042261186	0.488454525	ADNP	1150
-0.155883103	0.210253149	0.793259045	SF3B4	1150
0.155826983	0.236818253	0.813572311	NIP7	1150
-0.155729715	0.247875565	0.822764838	SMG6	1150
0.155708106	0.030138334	0.430697817	HOXD13	1150
0.155540854	0.000850921	0.075095842	CLDND1	1150
-0.155491363	0.168851948	0.754227139	CINP	1150
0.15535952	0.001815619	0.122115046	ARGFX	1150
0.155301406	0.000160768	0.0235219	NOTCH1	1150
0.155250145	0.00698098	0.239459698	H3C3	1150
-0.155105645	0.341298825	0.879069767	RPL12	1150
0.15496215	0.108357444	0.669577738	POLR1A	1150
-0.154821374	0.002343153	0.143033213	CDH19	1150
0.154743147	0.05945024	0.548805794	RHOQ	1150
-0.154698052	0.147366703	0.728909336	TSR2	1150
0.154694473	0.035186708	0.456165236	FTH1	1023
0.15468337	0.102705246	0.661607904	NCBP1	1150
-0.154658251	0.071105972	0.585797401	NSMCE1	1150
-0.154587019	0.002601509	0.15498619	SIX1	1150
0.154541204	0.0273292	0.415579518	VEZF1	1150
0.154408274	0.136519656	0.715498982	TFDP1	1150
-0.154339135	0.009946413	0.276147768	P3H1	1150
0.154337429	4.20647E-06	0.001322056	PCDHGA11	1150
0.154230367	0.055649451	0.537231514	MT2A	1030
0.154139414	0.170417051	0.75446358	SF3B1	1150
-0.154027976	0.076898561	0.60458869	POT1	1150
0.153970935	0.060564138	0.551066026	MRPS22	1150
0.153904897	0.019148466	0.359225815	H2AC16	1150
-0.153848964	0.033221264	0.445406541	GIGYF2	1150
-0.153847769	0.052731372	0.530829124	SUDS3	1150
-0.153743966	0.135151369	0.714997587	SMC2	1150
0.153406866	0.005217139	0.214172533	NOTCH2	1150
0.153141438	0.033692052	0.447487732	TCERG1	1150
0.153125762	0.017075274	0.343649205	GNAQ	1150
-0.153104408	0.135205515	0.715006791	EIF3H	1150
0.153066163	0.045945646	0.504287757	UBXN4	1150
-0.153036106	0.154430052	0.73810514	NDUFAB1	1150
0.152777742	0.375237954	0.89524861	GSPT1	1150
0.152669888	6.90262E-05	0.012241784	METRNL	1150
0.152561555	0.161805838	0.747404315	FAF2	1150
-0.152397911	0.458001535	0.929350015	DTYMK	1150
0.152305762	7.89345E-05	0.013189394	PIP4K2B	1150
-0.152265973	0.000497839	0.053050085	NSUN2	1150
-0.152025534	0.130440633	0.708758767	RPS21	1150
-0.152023876	0.006907488	0.239459698	ZBTB2	1150
0.151870727	0.000295834	0.036602002	HR	1150
-0.151869031	0.147698747	0.728909336	N6AMT1	1150
-0.151718031	0.158170038	0.742098536	SRSF11	1150
0.151675357	0.012734109	0.310110028	HAPLN2	1150
0.151658739	0.050954785	0.527601253	LARS1	1150
-0.151643042	0.054535705	0.532785225	GTF3C3	1150
-0.151607374	0.032499332	0.44292053	SREBF2	1150
-0.151606235	0.000585454	0.058656791	LGALS7	1023
-0.151552555	0.06900745	0.582635016	CHCHD4	1150
0.151547782	0.24154982	0.816474188	PSMD6	1150
0.151509924	0.005815889	0.227014623	PIGW	1150
-0.151478463	0.110002236	0.67082078	CTU2	1150
-0.151427981	0.000430275	0.04843692	ZFYVE26	1150
0.151375341	0.075033736	0.599067528	RPRD2	1150
-0.151301618	0.139100359	0.720585809	CDS2	1150
0.151225607	0.22045894	0.802572549	DDX11	1150
0.151080586	0.084572759	0.62600607	MRPL36	1150
0.151066387	0.238767702	0.814818842	MED23	1150
0.15105357	0.212439667	0.794046139	SNAPC5	1150
-0.150972927	0.000166278	0.023762294	EYA1	1150
-0.150708277	0.006847274	0.239459698	APOC1	1150
0.15066049	0.011513094	0.294783168	DDRGK1	1150
-0.150605677	0.420852476	0.914051234	CDAN1	1150
-0.149988662	0.025070903	0.401870363	HIKESHI	1150
0.149667393	0.139145031	0.720585809	PPP2R3C	1150
0.149381463	0.302653513	0.860555033	PSMD14	1150
0.149206902	0.114115065	0.681828334	MRPL45	1150
0.149192566	0.049215505	0.521847899	PALB2	1150
0.149187799	0.017258566	0.346204197	HNRNPR	1150
-0.149117691	0.110817022	0.67400587	FOXK1	1150
0.14901894	0.031805644	0.440450705	RBM19	1150
-0.149018298	0.11859675	0.689647287	OST4	1030
0.148412753	0.22054966	0.802572549	CSNK2B	1150
-0.148153062	0.000775884	0.071517105	FOXK2	1150
0.148045718	0.24078623	0.815941515	BRAT1	1150
0.148016703	0.130819814	0.708758767	SPDYE1	1143
0.147890446	0.075178361	0.599702766	WDR46	1150
0.147776657	0.160137937	0.743800249	PSMD12	1150
0.147509508	0.242625861	0.817342103	RPS15	1150
-0.147333088	0.000747136	0.069916029	ASAP1	1150
-0.147258839	0.230554612	0.810502339	GART	1150
0.147026218	0.282660856	0.847500288	NCAPG2	1150
0.147016245	0.222304643	0.804354482	TUBA1C	1023
0.147003558	0.182374944	0.767423442	BUB1B	1150
0.146958888	0.122693469	0.699398302	IARS1	1150
0.146904026	0.016756738	0.339915865	ZNF281	1150
0.146838738	0.042063892	0.487090358	FBXO7	1150
-0.146615337	0.013424487	0.316471765	FAM193A	1150
0.146538633	0.000468576	0.050605725	TCHH	1150
-0.14650628	0.000462442	0.050444461	PRMT3	1150
0.146456202	0.109903601	0.670620402	STX18	1150
0.146301844	0.18328755	0.768883933	FIS1	1150
-0.146274514	0.009008806	0.263197049	TECR	1150
0.146252516	0.194863944	0.778288883	RACGAP1	1150
0.14619946	0.109443208	0.670255749	CPSF6	1150
-0.14614513	0.31344029	0.864720259	AFG2B	1150
0.145913398	0.003177006	0.174309853	OR8I2	1030
-0.145891375	0.080735667	0.614323712	CHAF1A	1150
-0.145870995	0.129830716	0.70873746	WDR5	1150
0.145810611	0.074958035	0.598981957	TBCC	1150
-0.14580418	0.011136918	0.289815873	ATP6V0A1	1150
-0.145717825	0.062450645	0.560610748	VPS29	1150
0.145682796	0.05720596	0.541093833	UBAP1	1150
-0.145611757	0.176591577	0.761520608	PAM16	1150
0.145541009	0.058137042	0.544038764	CPOX	1150
0.145462732	0.379843579	0.897400537	MARS2	1150
-0.145445608	0.521830299	0.949412334	PSMB5	1150
-0.145422594	0.036861521	0.463438114	LEFTY1	1143
-0.145404103	0.029713716	0.429288686	RFC1	1150
0.145346875	0.03057191	0.434414741	NSRP1	1150
-0.145333881	0.002049584	0.130740748	GALNT2	1150
0.145128938	0.004759303	0.205053037	SEPTIN14	1030
-0.145059363	0.011694069	0.296956803	OR7G2	1030
-0.144950814	0.014162423	0.321532346	LMO4	1150
-0.14490525	0.174699511	0.75899982	CFAP298	1150
-0.144825065	0.036117082	0.460455328	ACOT4	1143
0.144750154	4.23115E-06	0.001322056	GLG1	1150
-0.144731706	0.001438771	0.105252942	CDKN2C	1150
0.144647205	0.008439399	0.25935069	KRT71	1150
-0.144400405	0.312017444	0.864720259	UTP4	1150
-0.144398524	0.257777676	0.825335893	HAPSTR1	1150
0.144325081	0.217275408	0.79950269	RPS3	1150
0.14429738	0.222458338	0.804436929	PDCD11	1150
-0.144277042	0.000536607	0.055575043	MTARC2	1030
-0.144264378	0.226840589	0.807430884	ALG1	1150
-0.14423773	0.098089527	0.6532805	EEF1G	1150
-0.144227102	0.006671205	0.239459698	ZMAT1	1150
-0.144220474	0.003521452	0.178915141	SPATA19	1150
-0.144161237	0.180579443	0.766974569	CHD4	1150
0.143975515	0.028229539	0.419686729	DPM3	1150
0.14391472	0.316295855	0.865928357	ARF4	1150
0.143903969	0.025858676	0.409213644	AURKAIP1	1150
-0.143784118	0.283813723	0.848954402	HSPE1	1143
0.14377613	0.206953885	0.78990173	WDR48	1150
-0.143773767	0.004595714	0.204169203	ULK1	1150
0.143729013	0.01643869	0.337351389	SFR1	1150
0.143715477	0.253289791	0.82517562	RPS18	1150
0.143700213	0.181314407	0.766974569	SNAPC3	1150
0.143443243	0.080381058	0.613691844	RINT1	1150
-0.143371495	0.106381158	0.666826469	EPRS1	1150
-0.143326014	0.179050775	0.765449958	MIS18A	1150
0.143249109	0.201182985	0.784766893	PPP2R2A	1150
-0.143216124	0.002272542	0.141058294	AKT3	1150
0.143090645	0.194734198	0.778219151	RPL13	1150
-0.143042516	0.238308394	0.814818842	RFC3	1150
-0.143005195	0.176593469	0.761520608	RTCB	1150
0.142930513	0.009366507	0.268540529	KMT2E	1150
0.142914118	0.110494707	0.67293357	NUP153	1150
0.1428635	0.000672415	0.065241933	NOTCH3	1150
-0.142741333	0.033012008	0.444914026	FANCG	1150
0.142718794	0.017074216	0.343649205	RNF40	1150
0.142689587	0.009518912	0.270115138	RTKN	1150
0.142585341	0.048620496	0.519304076	RBM27	1150
-0.142491107	0.003999901	0.191527737	LRRC3	1150
-0.14242222	0.000172722	0.024306308	HHAT	1150
-0.142188235	0.057533272	0.542328683	DPH2	1150
0.14212276	0.01822617	0.351087766	CD151	1150
-0.142114177	0.248467314	0.823015004	RPL10A	1150
-0.142107996	0.128465389	0.706678575	UQCRB	1150
0.142102777	0.007910295	0.25405277	PCGF3	1150
0.142063808	0.07938159	0.612028401	RRP9	1150
0.141791646	0.30291346	0.860555033	SRBD1	1150
-0.141557939	0.102233653	0.660826576	COG5	1150
0.141534026	0.078451307	0.609253859	H2AC17	1150
-0.141509216	0.180673613	0.766974569	RPS12	1150
0.141456774	0.004168879	0.195059097	H2AC21	1150
0.14129226	0.002085251	0.132557237	ITGB7	1150
-0.141270512	0.008619575	0.26002826	ARHGAP21	1150
-0.141260986	0.004640461	0.204169203	FAHD2B	1143
0.141150409	0.065975774	0.573709147	RBBP7	1150
0.141117315	0.041851573	0.485546723	MYD88	1150
0.141093654	0.000218735	0.02922012	CD274	1150
0.141085886	0.033409926	0.445989848	KHDC4	1150
0.14103814	0.166487747	0.753131645	BOP 1.00	1150
0.14100208	0.016720392	0.339915865	PHOX2A	1150
0.140959145	0.022989077	0.390962768	CRYGD	1150
-0.140893845	0.016515626	0.337351389	PGBD2	1150
-0.140870486	0.072973029	0.592102904	DDX20	1150
0.140862508	0.077736476	0.606976676	ATG9A	1150
-0.140833137	0.002814949	0.162675828	CLEC4G	1150
0.140793403	0.128527376	0.706678575	NDUFA2	1150
-0.14052813	0.18643907	0.77075654	WDR55	1150
-0.140484056	0.165870538	0.752627437	RNPS1	1150
0.1404333	0.164278576	0.750638032	GOSR2	1150
0.140428328	0.183516548	0.768883933	COP 1	1150
0.140397982	0.007108527	0.239538836	GPR137	1150
-0.140275959	0.001567043	0.111199406	ZNF7	1150
-0.140223421	0.024253962	0.39784271	CDKN2AIP	1150
0.140159832	0.005824677	0.227014623	GREM2	1150
0.140074566	0.189075189	0.773056445	DYNC1I2	1150
0.140059608	0.00483159	0.207140377	RASGEF1A	1150
-0.13999787	0.182234989	0.767067301	SLC25A26	1150
-0.139923101	0.480700273	0.937393441	THAP1	1150
0.139837661	0.006382605	0.235535717	C22orf39	1150
0.139800728	0.005976494	0.228740996	PEX12	1150
-0.139555743	0.139887923	0.720922123	XPO5	1150
-0.139473586	0.008616265	0.26002826	NCDN	1150
0.139473459	0.065689789	0.572772531	HNRNPA1L2	1143
-0.139355891	0.21947571	0.802387909	DHX29	1150
0.139285234	0.029447051	0.427782813	RHPN1	1150
0.139250543	0.253804938	0.82517562	RPL7	1143
0.139201402	0.055451748	0.536615735	WBP1	1150
0.139169172	0.194445063	0.777700053	TACC3	1150
-0.139037266	0.001077647	0.086752912	MAPKAPK2	1150
-0.138938449	0.091707778	0.638235146	ELP2	1150
0.138926249	0.007346642	0.244027663	EEF1AKMT3	1150
0.138785077	0.306261936	0.86267908	CYCS	1150
-0.138760405	0.070452428	0.583977656	CSH2	1023
0.138744284	0.078017259	0.608138761	INTS13	1150
-0.138724278	0.012386544	0.306093746	ASB3	1150
0.138724118	0.108937088	0.670131557	NCL	1150
0.138678782	0.004328144	0.197988446	GSTP1	1150
-0.138483889	0.017150579	0.344577297	UBE3A	1150
0.138476307	0.114047841	0.681751588	CCNH	1150
-0.138419544	0.090937326	0.636211202	BIRC2	1150
0.138389537	0.009537882	0.270115138	HSPA6	1150
-0.138290108	0.001950794	0.127392605	PLEKHJ1	1150
-0.138261808	0.010050162	0.277773223	NKX3-2	1150
-0.138253187	0.002233451	0.139571734	BCL11A	1150
0.138212267	0.01226041	0.304860453	MARCHF8	1030
0.138193061	0.235456925	0.812855509	EXOSC8	1150
-0.138041005	0.010569857	0.2844603	PASK	1150
0.137808766	0.352710282	0.88499163	ACTB	1150
-0.137800096	0.004320125	0.197988446	IQSEC3	1150
0.137787547	0.109416475	0.670255749	GNL2	1150
0.137749613	0.007879227	0.253674411	UBQLN1	1150
0.137691965	0.158222467	0.742098536	SLU7	1150
-0.137631233	0.259705306	0.827743311	CDC123	1150
0.137588035	0.00919653	0.266569227	UBL7	1150
0.137522424	0.108524049	0.669776361	RBM15	1150
0.137422774	0.150921377	0.734326293	PSMD2	1150
-0.137416144	0.02156915	0.381600085	ARL8B	1150
0.137370578	0.003802289	0.186868276	HOXC4	1150
0.137340328	0.006416893	0.236118596	HADHA	1150
-0.137264574	0.000164016	0.023635426	ZNF496	1150
0.13719827	0.289464276	0.852119994	SF3B5	1150
0.137158294	0.082921484	0.620604403	RBM12	1150
0.137080787	0.144400982	0.724527195	CSDE1	1150
-0.137044959	0.000480256	0.051473928	TRAF3IP3	1150
0.137008407	0.021069999	0.377249982	MAN1A2	1150
-0.136995715	0.250955525	0.824664011	PLK4	1150
0.136912364	0.132768184	0.710473575	PFDN5	1150
0.136621483	0.20127335	0.784889247	DNLZ	1150
-0.136532964	0.22426393	0.806023583	ERH	1150
0.13647149	0.000204939	0.027779723	TSPAN14	1150
0.136410623	0.383979731	0.899106611	TSC2	1150
-0.136393382	0.004716705	0.205020181	SLC34A3	1150
-0.136016664	0.19232017	0.776246757	ANAPC4	1150
-0.135979513	0.333712632	0.873825123	SRSF2	1150
-0.135879502	0.001680934	0.116059972	FANCB	1150
-0.13586824	0.002110939	0.133518512	ASCC2	1150
-0.135815016	0.259593214	0.827672241	ECT2	1150
-0.135767261	0.052335592	0.530733516	SLC39A9	1150
-0.135761611	0.213106417	0.79418441	MTBP	1150
0.135731544	0.122333554	0.698575011	CTDNEP1	1150
0.135708163	0.020819864	0.374818553	KCNJ9	1150
-0.135699334	0.014449923	0.324858931	JMJD8	1150
0.135697402	0.012891302	0.311878159	CDK5	1150
0.135546789	0.307188316	0.863166412	RPS11	1150
-0.135385983	0.036077663	0.460455328	TBC1D31	1150
-0.135344698	0.000755387	0.069977714	TAFA5	1150
-0.135203752	0.052508519	0.530829124	ZNF236	1150
-0.135014359	0.027502008	0.415579518	PIK3CD	1150
-0.134927598	0.168726105	0.754227139	SNRNP40	1150
0.13491895	0.260872906	0.828456852	BRD2	1150
-0.134894757	0.004165036	0.195059097	TARBP1	1150
