## Supplementary material for "RUNX2 inhibition disrupts a PAX3::FOXO1-RUNX2 feed-forward loop and dismantles oncogenic gene programs in fusion-positive rhabdomyosarcoma": Table S5B. FPRMS dependencies

Type	Url Label	Gene/Compound	Dataset	T-Statistic	P-Value	Effect Size Means Difference
gene	PAX3	PAX3	CRISPR (DepMap Public 24Q4+Score, Chronos)	-23.16862283	3.98E-98	-1.294994029
gene	MYOD1	MYOD1	CRISPR (DepMap Public 24Q4+Score, Chronos)	-22.73960123	3.62E-95	-1.241752777
gene	NXT1	NXT1	CRISPR (DepMap Public 24Q4+Score, Chronos)	-5.543206906	3.66E-08	-0.973437688
gene	MYOG	MYOG	CRISPR (DepMap Public 24Q4+Score, Chronos)	-21.84221605	4.76E-89	-0.850356725
gene	ZBTB18	ZBTB18	CRISPR (DepMap Public 24Q4+Score, Chronos)	-13.6509687	1.72E-39	-0.714669686
gene	DLL1	DLL1	CRISPR (DepMap Public 24Q4+Score, Chronos)	-13.07976226	1.34E-36	-0.712305068
gene	ZEB2	ZEB2	CRISPR (DepMap Public 24Q4+Score, Chronos)	-7.101170869	2.14E-12	-0.706528302
gene	SEPHS2	SEPHS2	CRISPR (DepMap Public 24Q4+Score, Chronos)	-3.491467991	0.000498184	-0.66382349
gene	ATP6AP1	ATP6AP1	CRISPR (DepMap Public 24Q4+Score, Chronos)	-4.464294988	8.81E-06	-0.648459191
gene	RPP25L	RPP25L	CRISPR (DepMap Public 24Q4+Score, Chronos)	-4.392627348	1.22E-05	-0.638741555
gene	NF2	NF2	CRISPR (DepMap Public 24Q4+Score, Chronos)	-4.307875064	1.79E-05	-0.598810462
gene	RUVBL2	RUVBL2	CRISPR (DepMap Public 24Q4+Score, Chronos)	-4.53403655	6.38E-06	-0.59380177
gene	TCF12	TCF12	CRISPR (DepMap Public 24Q4+Score, Chronos)	-9.941037837	2.05E-22	-0.584591324
gene	AMBRA1	AMBRA1	CRISPR (DepMap Public 24Q4+Score, Chronos)	-4.323083536	1.67E-05	-0.58194589
gene	HDAC2	HDAC2	CRISPR (DepMap Public 24Q4+Score, Chronos)	-9.12528961	3.03E-19	-0.579851025
gene	TXNRD1	TXNRD1	CRISPR (DepMap Public 24Q4+Score, Chronos)	-3.905385721	9.94E-05	-0.574204736
gene	MYCN	MYCN	CRISPR (DepMap Public 24Q4+Score, Chronos)	-6.945860819	6.21E-12	-0.572735703
gene	QKI	QKI	CRISPR (DepMap Public 24Q4+Score, Chronos)	-9.722984901	1.52E-21	-0.559051867
gene	METTL1	METTL1	CRISPR (DepMap Public 24Q4+Score, Chronos)	-4.397463619	1.19E-05	-0.55248526
gene	FDPS	FDPS	CRISPR (DepMap Public 24Q4+Score, Chronos)	-3.994642074	6.88E-05	-0.545480444
gene	FBXW7	FBXW7	CRISPR (DepMap Public 24Q4+Score, Chronos)	-6.401348984	2.22E-10	-0.543779852
gene	IRS1	IRS1	CRISPR (DepMap Public 24Q4+Score, Chronos)	-7.932097184	4.98E-15	-0.532638902
gene	RAD21	RAD21	CRISPR (DepMap Public 24Q4+Score, Chronos)	-5.016448718	6.07E-07	-0.529923955
gene	POP7	POP7	CRISPR (DepMap Public 24Q4+Score, Chronos)	-4.608050237	4.51E-06	-0.52677881
gene	ATP6V0E1	ATP6V0E1	CRISPR (DepMap Public 24Q4+Score, Chronos)	-5.19501747	2.41E-07	-0.517994148
gene	SOX8	SOX8	CRISPR (DepMap Public 24Q4+Score, Chronos)	-10.63038946	2.89E-25	-0.510170135
gene	ANKRD17	ANKRD17	CRISPR (DepMap Public 24Q4+Score, Chronos)	-5.818513165	7.65E-09	-0.494963298
gene	MAPK14	MAPK14	CRISPR (DepMap Public 24Q4+Score, Chronos)	-6.248122442	5.80E-10	-0.477464957
gene	TCP1	TCP1	CRISPR (DepMap Public 24Q4+Score, Chronos)	-4.010647062	6.44E-05	-0.47743787
gene	TKT	TKT	CRISPR (DepMap Public 24Q4+Score, Chronos)	-4.219924187	2.63E-05	-0.466013864
gene	MMGT1	MMGT1	CRISPR (DepMap Public 24Q4+Score, Chronos)	-4.802180443	1.77E-06	-0.463152746
gene	EIF3E	EIF3E	CRISPR (DepMap Public 24Q4+Score, Chronos)	-4.178178793	3.16E-05	-0.456032549
gene	NDE1	NDE1	CRISPR (DepMap Public 24Q4+Score, Chronos)	-4.087914641	4.65E-05	-0.454320111
gene	MLST8	MLST8	CRISPR (DepMap Public 24Q4+Score, Chronos)	-3.925041178	9.17E-05	-0.450786761
gene	TIMM13	TIMM13	CRISPR (DepMap Public 24Q4+Score, Chronos)	-3.703541984	0.000222474	-0.439142918
gene	CCNC	CCNC	CRISPR (DepMap Public 24Q4+Score, Chronos)	-3.754909008	0.000181886	-0.436949637
gene	LSM12	LSM12	CRISPR (DepMap Public 24Q4+Score, Chronos)	-4.211512372	2.73E-05	-0.434307375
gene	RBBP4	RBBP4	CRISPR (DepMap Public 24Q4+Score, Chronos)	-3.692658509	0.000232103	-0.430588474
gene	HSD17B12	HSD17B12	CRISPR (DepMap Public 24Q4+Score, Chronos)	-3.924954175	9.18E-05	-0.430107057
gene	FAM136A	FAM136A	CRISPR (DepMap Public 24Q4+Score, Chronos)	-6.121702035	1.26E-09	-0.429093637
gene	ACTL6A	ACTL6A	CRISPR (DepMap Public 24Q4+Score, Chronos)	-3.843976462	0.000127536	-0.424076582
gene	TUBE1	TUBE1	CRISPR (DepMap Public 24Q4+Score, Chronos)	-3.991988947	6.96E-05	-0.423818839
gene	IGF1R	IGF1R	CRISPR (DepMap Public 24Q4+Score, Chronos)	-4.184013936	3.08E-05	-0.417283618
gene	UBE2Q1	UBE2Q1	CRISPR (DepMap Public 24Q4+Score, Chronos)	-5.137441876	3.26E-07	-0.41673246
gene	TSC22D2	TSC22D2	CRISPR (DepMap Public 24Q4+Score, Chronos)	-4.29167579	1.92E-05	-0.41170562
gene	CUX1	CUX1	CRISPR (DepMap Public 24Q4+Score, Chronos)	-7.605986732	5.77E-14	-0.40815561
gene	FOXO1	FOXO1	CRISPR (DepMap Public 24Q4+Score, Chronos)	-7.400104093	2.58E-13	-0.396697747
gene	ADAT2	ADAT2	CRISPR (DepMap Public 24Q4+Score, Chronos)	-3.816719082	0.00014228	-0.387572862
gene	FANCM	FANCM	CRISPR (DepMap Public 24Q4+Score, Chronos)	-4.207801586	2.77E-05	-0.385551432
gene	FDFT1	FDFT1	CRISPR (DepMap Public 24Q4+Score, Chronos)	-4.17037372	3.26E-05	-0.382144505
gene	RUNX2	RUNX2	CRISPR (DepMap Public 24Q4+Score, Chronos)	-6.01877729	2.34E-09	-0.381039226
gene	MNAT1	MNAT1	CRISPR (DepMap Public 24Q4+Score, Chronos)	-3.780550253	0.000164338	-0.367768202
gene	SMARCAL1	SMARCAL1	CRISPR (DepMap Public 24Q4+Score, Chronos)	-6.422060556	1.95E-10	-0.36636112
gene	DNAAF5	DNAAF5	CRISPR (DepMap Public 24Q4+Score, Chronos)	-4.616313822	4.34E-06	-0.365902654
gene	EMC6	EMC6	CRISPR (DepMap Public 24Q4+Score, Chronos)	-3.763138416	0.00017607	-0.360432637
gene	STAG1	STAG1	CRISPR (DepMap Public 24Q4+Score, Chronos)	-4.032398071	5.88E-05	-0.35658194
gene	ASNS	ASNS	CRISPR (DepMap Public 24Q4+Score, Chronos)	-3.984846281	7.17E-05	-0.353527196
gene	SLC25A37	SLC25A37	CRISPR (DepMap Public 24Q4+Score, Chronos)	-5.312547949	1.29E-07	-0.352932341
gene	TFAP2B	TFAP2B	CRISPR (DepMap Public 24Q4+Score, Chronos)	-7.142928381	1.60E-12	-0.349910668
gene	CHD7	CHD7	CRISPR (DepMap Public 24Q4+Score, Chronos)	-4.786985012	1.91E-06	-0.341746553
gene	SLC30A9	SLC30A9	CRISPR (DepMap Public 24Q4+Score, Chronos)	-3.61360616	0.000314724	-0.331022887
gene	FCHO2	FCHO2	CRISPR (DepMap Public 24Q4+Score, Chronos)	-3.854347112	0.000122314	-0.319748993
gene	TNKS	TNKS	CRISPR (DepMap Public 24Q4+Score, Chronos)	-5.646414403	2.05E-08	-0.318070808
gene	ZC3H4	ZC3H4	CRISPR (DepMap Public 24Q4+Score, Chronos)	-4.781962945	1.96E-06	-0.317283765
gene	B4GALT1	B4GALT1	CRISPR (DepMap Public 24Q4+Score, Chronos)	-6.968186758	5.34E-12	-0.317064942
gene	CDK8	CDK8	CRISPR (DepMap Public 24Q4+Score, Chronos)	-3.651734665	0.000271927	-0.31597033
gene	SIVA1	SIVA1	CRISPR (DepMap Public 24Q4+Score, Chronos)	-4.200036948	2.87E-05	-0.313425847
gene	LSM11	LSM11	CRISPR (DepMap Public 24Q4+Score, Chronos)	-3.671994745	0.000251472	-0.309636126
gene	MBD3	MBD3	CRISPR (DepMap Public 24Q4+Score, Chronos)	-4.719334321	2.65E-06	-0.29478603
gene	CBLL1	CBLL1	CRISPR (DepMap Public 24Q4+Score, Chronos)	-3.585756077	0.000349889	-0.293085986
gene	MAP3K4	MAP3K4	CRISPR (DepMap Public 24Q4+Score, Chronos)	-5.561482959	3.31E-08	-0.2921548
gene	FANCF	FANCF	CRISPR (DepMap Public 24Q4+Score, Chronos)	-3.732613168	0.000198563	-0.28558751
gene	OGA	OGA	CRISPR (DepMap Public 24Q4+Score, Chronos)	-4.152918909	3.52E-05	-0.282407721
gene	MSL2	MSL2	CRISPR (DepMap Public 24Q4+Score, Chronos)	-5.359656615	1.00E-07	-0.281954091
gene	FGFR4	FGFR4	CRISPR (DepMap Public 24Q4+Score, Chronos)	-5.735621311	1.23E-08	-0.281741153
gene	GATAD2A	GATAD2A	CRISPR (DepMap Public 24Q4+Score, Chronos)	-4.112577392	4.18E-05	-0.279598818
gene	FANCA	FANCA	CRISPR (DepMap Public 24Q4+Score, Chronos)	-3.642087945	0.000282206	-0.27507835
gene	MYF5	MYF5	CRISPR (DepMap Public 24Q4+Score, Chronos)	-6.94541643	6.23E-12	-0.271469758
gene	SLC7A11	SLC7A11	CRISPR (DepMap Public 24Q4+Score, Chronos)	-4.210573532	2.74E-05	-0.270894709
gene	ELP4	ELP4	CRISPR (DepMap Public 24Q4+Score, Chronos)	-3.72445167	0.00020502	-0.268324234
gene	DDX1	DDX1	CRISPR (DepMap Public 24Q4+Score, Chronos)	-3.826634106	0.00013674	-0.267752954
gene	ANKH	ANKH	CRISPR (DepMap Public 24Q4+Score, Chronos)	-4.647900701	3.73E-06	-0.265341805
gene	MAP2K3	MAP2K3	CRISPR (DepMap Public 24Q4+Score, Chronos)	-4.687716754	3.09E-06	-0.257855636
gene	KBTBD8	KBTBD8	CRISPR (DepMap Public 24Q4+Score, Chronos)	-6.246772901	5.85E-10	-0.257447514
gene	FGF8	FGF8	CRISPR (DepMap Public 24Q4+Score, Chronos)	-7.73640308	2.19E-14	-0.25537595
gene	UBE2R2	UBE2R2	CRISPR (DepMap Public 24Q4+Score, Chronos)	-4.244213254	2.37E-05	-0.254685893
gene	PAX7	PAX7	CRISPR (DepMap Public 24Q4+Score, Chronos)	-6.207597729	7.45E-10	-0.246058168
gene	PDHB	PDHB	CRISPR (DepMap Public 24Q4+Score, Chronos)	-3.491125979	0.000498816	-0.240233061
gene	SELENOI	SELENOI	CRISPR (DepMap Public 24Q4+Score, Chronos)	-3.670107959	0.000253314	-0.237096871
gene	CENPX	CENPX	CRISPR (DepMap Public 24Q4+Score, Chronos)	-3.626533474	0.000299552	-0.236988045
gene	FOXF1	FOXF1	CRISPR (DepMap Public 24Q4+Score, Chronos)	-4.274718015	2.07E-05	-0.235304281
gene	CCSAP	CCSAP	CRISPR (DepMap Public 24Q4+Score, Chronos)	-4.354989179	1.45E-05	-0.232552875
gene	ITCH	ITCH	CRISPR (DepMap Public 24Q4+Score, Chronos)	-5.582166021	2.95E-08	-0.231695148
gene	PROX1	PROX1	CRISPR (DepMap Public 24Q4+Score, Chronos)	-5.705138937	1.47E-08	-0.23129996
gene	LFNG	LFNG	CRISPR (DepMap Public 24Q4+Score, Chronos)	-5.663401952	1.86E-08	-0.230667214
gene	SPEN	SPEN	CRISPR (DepMap Public 24Q4+Score, Chronos)	-4.135117346	3.80E-05	-0.224823953
gene	MECR	MECR	CRISPR (DepMap Public 24Q4+Score, Chronos)	-3.777193753	0.000166541	-0.218015595
gene	NCOA1	NCOA1	CRISPR (DepMap Public 24Q4+Score, Chronos)	-5.367255208	9.62E-08	-0.216274443
gene	ZNF644	ZNF644	CRISPR (DepMap Public 24Q4+Score, Chronos)	-4.320508346	1.69E-05	-0.215365654
gene	FIRRM	FIRRM	CRISPR (DepMap Public 24Q4+Score, Chronos)	-4.078727404	4.83E-05	-0.214611057
gene	ST3GAL4	ST3GAL4	CRISPR (DepMap Public 24Q4+Score, Chronos)	-5.134348351	3.31E-07	-0.213566553
gene	PPP1R35	PPP1R35	CRISPR (DepMap Public 24Q4+Score, Chronos)	-3.80025602	0.00015195	-0.212642965
gene	DCTD	DCTD	CRISPR (DepMap Public 24Q4+Score, Chronos)	-4.742527618	2.37E-06	-0.202986234
gene	RRAS2	RRAS2	CRISPR (DepMap Public 24Q4+Score, Chronos)	-4.012798012	6.38E-05	-0.2020726
gene	FANCE	FANCE	CRISPR (DepMap Public 24Q4+Score, Chronos)	-3.511204566	0.000462976	-0.199333681
gene	SEMA6A	SEMA6A	CRISPR (DepMap Public 24Q4+Score, Chronos)	-5.750501763	1.13E-08	-0.195669745
gene	MTA1	MTA1	CRISPR (DepMap Public 24Q4+Score, Chronos)	-4.579477158	5.16E-06	-0.195491756
gene	CEP95	CEP95	CRISPR (DepMap Public 24Q4+Score, Chronos)	-4.006743969	6.54E-05	-0.191776735
gene	FKBP4	FKBP4	CRISPR (DepMap Public 24Q4+Score, Chronos)	-3.91676599	9.49E-05	-0.190643563
gene	SPART	SPART	CRISPR (DepMap Public 24Q4+Score, Chronos)	-5.033301382	5.57E-07	-0.190395088
gene	PRPS2	PRPS2	CRISPR (DepMap Public 24Q4+Score, Chronos)	-4.771396909	2.06E-06	-0.18831933
gene	BMPR2	BMPR2	CRISPR (DepMap Public 24Q4+Score, Chronos)	-3.768624315	0.000172291	-0.186998004
gene	RPS6KC1	RPS6KC1	CRISPR (DepMap Public 24Q4+Score, Chronos)	-4.921328971	9.82E-07	-0.182050386
gene	ZBED6	ZBED6	CRISPR (DepMap Public 24Q4+Score, Chronos)	-4.964113319	7.92E-07	-0.181695034
gene	RHBDD1	RHBDD1	CRISPR (DepMap Public 24Q4+Score, Chronos)	-4.062699562	5.17E-05	-0.181375934
gene	TRPM5	TRPM5	CRISPR (DepMap Public 24Q4+Score, Chronos)	-4.681588556	3.18E-06	-0.18075986
gene	TTL	TTL	CRISPR (DepMap Public 24Q4+Score, Chronos)	-4.419273303	1.08E-05	-0.177335804
gene	ALKBH8	ALKBH8	CRISPR (DepMap Public 24Q4+Score, Chronos)	-3.763901792	0.00017554	-0.175057851
gene	MEGF10	MEGF10	CRISPR (DepMap Public 24Q4+Score, Chronos)	-4.872235332	1.25E-06	-0.172987259
gene	IKBKE	IKBKE	CRISPR (DepMap Public 24Q4+Score, Chronos)	-4.079056354	4.83E-05	-0.169921111
gene	TATDN3	TATDN3	CRISPR (DepMap Public 24Q4+Score, Chronos)	-3.874641694	0.000112674	-0.164445708
gene	TSHZ3	TSHZ3	CRISPR (DepMap Public 24Q4+Score, Chronos)	-3.750947318	0.000184749	-0.163074567
gene	SELENOO	SELENOO	CRISPR (DepMap Public 24Q4+Score, Chronos)	-3.950226839	8.27E-05	-0.160481063
gene	FOXK2	FOXK2	CRISPR (DepMap Public 24Q4+Score, Chronos)	-3.634951938	0.000290044	-0.159704704
gene	KRTAP4-4	KRTAP4-4	CRISPR (DepMap Public 24Q4+Score, Chronos)	-3.937413846	8.78E-05	-0.159498081
gene	PITX2	PITX2	CRISPR (DepMap Public 24Q4+Score, Chronos)	-5.195563903	2.40E-07	-0.159034295
gene	ASAP1	ASAP1	CRISPR (DepMap Public 24Q4+Score, Chronos)	-3.664109783	0.000259255	-0.158642071
gene	PLXNA2	PLXNA2	CRISPR (DepMap Public 24Q4+Score, Chronos)	-4.096492131	4.48E-05	-0.156800181
gene	EYA1	EYA1	CRISPR (DepMap Public 24Q4+Score, Chronos)	-3.990662385	7.00E-05	-0.15619089
gene	ZFYVE26	ZFYVE26	CRISPR (DepMap Public 24Q4+Score, Chronos)	-3.557862698	0.000388772	-0.152848103
gene	PFN2	PFN2	CRISPR (DepMap Public 24Q4+Score, Chronos)	-3.497597218	0.000486991	-0.149457242
gene	RNF213	RNF213	CRISPR (DepMap Public 24Q4+Score, Chronos)	-3.755222394	0.000181661	-0.146274759
gene	KRTAP3-3	KRTAP3-3	CRISPR (DepMap Public 24Q4+Score, Chronos)	-3.508910382	0.00046918	-0.140184945
gene	ZNF496	ZNF496	CRISPR (DepMap Public 24Q4+Score, Chronos)	-3.655020531	0.000268507	-0.133191793
gene	HHAT	HHAT	CRISPR (DepMap Public 24Q4+Score, Chronos)	-3.496832065	0.000488376	-0.129388731
gene	PPP2R3A	PPP2R3A	CRISPR (DepMap Public 24Q4+Score, Chronos)	-3.551458767	0.000398253	-0.101052083
gene	CALHM6	CALHM6	CRISPR (DepMap Public 24Q4+Score, Chronos)	4.208969381	2.76E-05	0.112313512
gene	C10orf62	C10orf62	CRISPR (DepMap Public 24Q4+Score, Chronos)	3.610788898	0.000318124	0.126567838
gene	M1AP	M1AP	CRISPR (DepMap Public 24Q4+Score, Chronos)	3.508758484	0.00046721	0.128562365
gene	PIP4K2B	PIP4K2B	CRISPR (DepMap Public 24Q4+Score, Chronos)	3.538551115	0.000418022	0.129909759
gene	DOK1	DOK1	CRISPR (DepMap Public 24Q4+Score, Chronos)	3.706684393	0.000219765	0.131417226
gene	SLC16A10	SLC16A10	CRISPR (DepMap Public 24Q4+Score, Chronos)	4.135388532	3.80E-05	0.131609183
gene	SETD6	SETD6	CRISPR (DepMap Public 24Q4+Score, Chronos)	3.601790376	0.000329218	0.132701884
gene	GSTO2	GSTO2	CRISPR (DepMap Public 24Q4+Score, Chronos)	3.532559265	0.000427508	0.136171604
gene	GLG1	GLG1	CRISPR (DepMap Public 24Q4+Score, Chronos)	4.481563686	8.13E-06	0.143032894
gene	PCDHGA11	PCDHGA11	CRISPR (DepMap Public 24Q4+Score, Chronos)	4.535138813	6.35E-06	0.145805714
gene	NOTCH1	NOTCH1	CRISPR (DepMap Public 24Q4+Score, Chronos)	3.598626243	0.000333204	0.147149567
gene	METRNL	METRNL	CRISPR (DepMap Public 24Q4+Score, Chronos)	3.988749627	7.05E-05	0.147902241
gene	UPK1A	UPK1A	CRISPR (DepMap Public 24Q4+Score, Chronos)	3.547010169	0.000404965	0.150614465
gene	HR	HR	CRISPR (DepMap Public 24Q4+Score, Chronos)	3.660162923	0.000263235	0.150813553
gene	GPT2	GPT2	CRISPR (DepMap Public 24Q4+Score, Chronos)	3.597599402	0.000334508	0.152981613
gene	CD274	CD274	CRISPR (DepMap Public 24Q4+Score, Chronos)	4.000433268	6.72E-05	0.153016607
gene	DNAI3	DNAI3	CRISPR (DepMap Public 24Q4+Score, Chronos)	4.061262661	5.20E-05	0.158140008
gene	UNC93A	UNC93A	CRISPR (DepMap Public 24Q4+Score, Chronos)	4.185438495	3.06E-05	0.164301437
gene	GXYLT1	GXYLT1	CRISPR (DepMap Public 24Q4+Score, Chronos)	3.966936238	7.72E-05	0.171319075
gene	SLC24A4	SLC24A4	CRISPR (DepMap Public 24Q4+Score, Chronos)	3.876123443	0.000111999	0.172310436
gene	MAML1	MAML1	CRISPR (DepMap Public 24Q4+Score, Chronos)	3.667659301	0.000255723	0.185526493
gene	H1-1	H1-1	CRISPR (DepMap Public 24Q4+Score, Chronos)	3.526862245	0.000436713	0.188046932
gene	POGLUT1	POGLUT1	CRISPR (DepMap Public 24Q4+Score, Chronos)	4.75776345	2.20E-06	0.201551104
gene	ADAM10	ADAM10	CRISPR (DepMap Public 24Q4+Score, Chronos)	4.196828239	2.91E-05	0.223941591
gene	GSK3A	GSK3A	CRISPR (DepMap Public 24Q4+Score, Chronos)	4.153582013	3.51E-05	0.234123644
gene	KDM6A	KDM6A	CRISPR (DepMap Public 24Q4+Score, Chronos)	4.250710381	2.30E-05	0.253586651
gene	POFUT1	POFUT1	CRISPR (DepMap Public 24Q4+Score, Chronos)	6.393948303	2.33E-10	0.276215299
gene	HES1	HES1	CRISPR (DepMap Public 24Q4+Score, Chronos)	5.410652318	7.60E-08	0.324234805
gene	UFL1	UFL1	CRISPR (DepMap Public 24Q4+Score, Chronos)	3.57546094	0.000363796	0.326054886
gene	DPF2	DPF2	CRISPR (DepMap Public 24Q4+Score, Chronos)	3.661246535	0.000262136	0.328550493
gene	ATP2A2	ATP2A2	CRISPR (DepMap Public 24Q4+Score, Chronos)	5.901226051	4.71E-09	0.663831106
gene	MYC	MYC	CRISPR (DepMap Public 24Q4+Score, Chronos)	4.636638773	3.94E-06	1.075158163
